# Modelling human neuronal catecholaminergic pigmentation in rodents recapitulates age-related multisystem neurodegenerative deficits

**DOI:** 10.1101/2023.08.08.552400

**Authors:** Ariadna Laguna, Núria Peñuelas, Marta Gonzalez-Sepulveda, Alba Nicolau, Sébastien Arthaud, Camille Guillard-Sirieix, Marina Lorente-Picón, Joan Compte, Lluís Miquel-Rio, Helena Xicoy, Jiong Liu, Annabelle Parent, Thais Cuadros, Jordi Romero-Giménez, Gemma Pujol, Lydia Giménez-Llort, Patrice Fort, Analia Bortolozzi, Iria Carballo-Carbajal, Miquel Vila

**Author notes:** These authors contributed equally to this work (Ariadna Laguna, Núria Peñuelas).

## Abstract

One key limitation in developing effective treatments for neurodegenerative diseases is the lack of models accurately mimicking the complex physiopathology of the human disease. Humans accumulate with age the pigment neuromelanin inside neurons that synthesize catecholamines. Neurons reaching the highest neuromelanin levels preferentially degenerate in Parkinson’s, Alzheimer’s and apparently healthy aging individuals. However, this brain pigment is not taken into consideration in current animal models because common laboratory species, such as rodents, do not produce neuromelanin. Here we generate a tissue-specific transgenic mouse, termed tgNM, that mimics the human age-dependent brain-wide distribution of neuromelanin within catecholaminergic regions, based on the constitutive catecholamine-specific expression of human melanin-producing enzyme tyrosinase. We show that, in parallel to progressive human-like neuromelanin pigmentation, these animals display age-related neuronal dysfunction and degeneration affecting numerous brain circuits and body tissues, linked to motor and non-motor deficits, reminiscent of early neurodegenerative stages. This model may open new research avenues in brain aging and neurodegeneration.
