## Supplementary material for "Modelling human neuronal catecholaminergic pigmentation in rodents recapitulates age-related multisystem neurodegenerative deficits": Source Data File- Fig 3

### Sheet: 3A-Beam test
	Test	Age	Genotype	Animal	Result (s)
	Beam test	Young	wt	1	19.5
	Beam test	Young	wt	2	21
	Beam test	Young	wt	3	8.5
	Beam test	Young	wt	4	15.5
	Beam test	Young	wt	5	120
	Beam test	Young	wt	6	10.5
	Beam test	Young	wt	7	8
	Beam test	Young	wt	8	10.5
	Beam test	Young	wt	9	120
	Beam test	Young	wt	10	64.5
	Beam test	Young	wt	11	69
	Beam test	Young	wt	12	8.5
	Beam test	Young	wt	13	9
	Beam test	Young	wt	14	120
	Beam test	Young	wt	15	120
	Beam test	Young	tgNM	1	20.5
	Beam test	Young	tgNM	2	70
	Beam test	Young	tgNM	3	69.5
	Beam test	Young	tgNM	4	67.5
	Beam test	Young	tgNM	5	20
	Beam test	Young	tgNM	6	79
	Beam test	Young	tgNM	7	21.5
	Beam test	Young	tgNM	8	64.5
	Beam test	Young	tgNM	9	15
	Beam test	Young	tgNM	10	71
	Beam test	Young	tgNM	11	120
	Beam test	Young	tgNM	12	13.5
	Beam test	Young	tgNM	13	12
	Beam test	Adult	wt	1	14.5
	Beam test	Adult	wt	2	6
	Beam test	Adult	wt	3	9
	Beam test	Adult	wt	4	25.5
	Beam test	Adult	wt	5	10
	Beam test	Adult	wt	6	18
	Beam test	Adult	wt	7	44
	Beam test	Adult	wt	8	26.5
	Beam test	Adult	wt	9	58
	Beam test	Adult	wt	10	12
	Beam test	Adult	wt	11	16.5
	Beam test	Adult	wt	12	71
	Beam test	Adult	wt	13	120
	Beam test	Adult	wt	14	54
	Beam test	Adult	tgNM	1	100
	Beam test	Adult	tgNM	2	120
	Beam test	Adult	tgNM	3	65
	Beam test	Adult	tgNM	4	56.5
	Beam test	Adult	tgNM	5	120
	Beam test	Adult	tgNM	6	120
	Beam test	Adult	tgNM	7	26
	Beam test	Adult	tgNM	8	49
	Beam test	Adult	tgNM	9	9.5
	Beam test	Adult	tgNM	10	120
	Beam test	Adult	tgNM	11	9.5
	Beam test	Adult	tgNM	12	120
	Beam test	Adult	tgNM	13	21
	Beam test	Adult	tgNM	14	88
	Beam test	Adult	tgNM	15	67
	Beam test	Adult	tgNM	16	120
	Beam test	Adult	tgNM	17	38.5
	Beam test	Old	wt	1	92
	Beam test	Old	wt	2	37
	Beam test	Old	wt	3	19
	Beam test	Old	wt	4	22
	Beam test	Old	wt	5	54
	Beam test	Old	wt	6	21
	Beam test	Old	wt	7	19
	Beam test	Old	wt	8	92.5
	Beam test	Old	wt	9	120
	Beam test	Old	wt	10	40.5
	Beam test	Old	wt	11	23
	Beam test	Old	wt	12	29.5
	Beam test	Old	wt	13	42.5
	Beam test	Old	tgNM	1	120
	Beam test	Old	tgNM	2	98
	Beam test	Old	tgNM	3	120
	Beam test	Old	tgNM	4	120
	Beam test	Old	tgNM	5	120
	Beam test	Old	tgNM	6	120
	Beam test	Old	tgNM	7	120
	Beam test	Old	tgNM	8	120
	Beam test	Old	tgNM	9	120
	Beam test	Old	tgNM	10	120

### Sheet: 3B-Olfaction test
	Test	Age	Genotype	Animal	Result
	Olfaction test	Young	wt	1	-0.220339
	Olfaction test	Young	wt	2	0.232323
	Olfaction test	Young	wt	3	0.550562
	Olfaction test	Young	wt	4	1
	Olfaction test	Young	wt	5	0.176471
	Olfaction test	Young	wt	6	0.24
	Olfaction test	Young	wt	7	0.0769231
	Olfaction test	Young	wt	8	-0.0322581
	Olfaction test	Young	wt	9	0.0434783
	Olfaction test	Young	wt	10	0.0243902
	Olfaction test	Young	wt	11	0.0769231
	Olfaction test	Young	wt	12	0.142857
	Olfaction test	Young	wt	13	-0.44
	Olfaction test	Young	wt	14	-0.0612245
	Olfaction test	Young	wt	15	0.12
	Olfaction test	Young	tgNM	1	0.166667
	Olfaction test	Young	tgNM	2	0.105882
	Olfaction test	Young	tgNM	3	-0.0410959
	Olfaction test	Young	tgNM	4	0.230769
	Olfaction test	Young	tgNM	5	0.515151
	Olfaction test	Young	tgNM	6	0.188119
	Olfaction test	Young	tgNM	7	0.2
	Olfaction test	Young	tgNM	8	0.176471
	Olfaction test	Young	tgNM	9	0.171429
	Olfaction test	Young	tgNM	10	-0.125
	Olfaction test	Young	tgNM	11	-0.137931
	Olfaction test	Young	tgNM	12	0.0980392
	Olfaction test	Young	tgNM	13	0.3
	Olfaction test	Young	tgNM	14	0.0227273
	Olfaction test	Young	tgNM	15	0.174603
	Olfaction test	Adult	wt	1	0.33
	Olfaction test	Adult	wt	2	0.05
	Olfaction test	Adult	wt	3	0.08
	Olfaction test	Adult	wt	4	1
	Olfaction test	Adult	wt	5	0.57
	Olfaction test	Adult	wt	6	0.33
	Olfaction test	Adult	wt	7	1
	Olfaction test	Adult	wt	8	0.41
	Olfaction test	Adult	wt	9	-0.32
	Olfaction test	Adult	wt	10	0.26
	Olfaction test	Adult	wt	11	0
	Olfaction test	Adult	wt	12	0.33
	Olfaction test	Adult	wt	13	0.04
	Olfaction test	Adult	wt	14	-0.14
	Olfaction test	Adult	wt	15	0.15
	Olfaction test	Adult	wt	16	0.1
	Olfaction test	Adult	wt	17	0.07
	Olfaction test	Adult	wt	18	0.31
	Olfaction test	Adult	tgNM	1	-1
	Olfaction test	Adult	tgNM	2	-0.37
	Olfaction test	Adult	tgNM	3	0.06
	Olfaction test	Adult	tgNM	4	0.31
	Olfaction test	Adult	tgNM	5	0
	Olfaction test	Adult	tgNM	6	-1
	Olfaction test	Adult	tgNM	7	0.57
	Olfaction test	Adult	tgNM	8	0.27
	Olfaction test	Adult	tgNM	9	-0.6
	Olfaction test	Adult	tgNM	10	-0.36
	Olfaction test	Adult	tgNM	11	-0.04
	Olfaction test	Adult	tgNM	12	-0.37
	Olfaction test	Adult	tgNM	13	0.13
	Olfaction test	Adult	tgNM	14	-0.08
	Olfaction test	Adult	tgNM	15	0
	Olfaction test	Adult	tgNM	16	0.27
	Olfaction test	Adult	tgNM	17	-0.06
	Olfaction test	Old	wt	1	0.27
	Olfaction test	Old	wt	2	0.11
	Olfaction test	Old	wt	3	0
	Olfaction test	Old	wt	4	1
	Olfaction test	Old	wt	5	0.47
	Olfaction test	Old	wt	6	0.26
	Olfaction test	Old	wt	7	1
	Olfaction test	Old	wt	8	0.37
	Olfaction test	Old	wt	9	-0.15
	Olfaction test	Old	wt	10	0.3
	Olfaction test	Old	wt	11	0.12
	Olfaction test	Old	wt	12	0.23
	Olfaction test	Old	wt	13	0.08
	Olfaction test	Old	tgNM	1	-0.25
	Olfaction test	Old	tgNM	2	0.11
	Olfaction test	Old	tgNM	3	0.22
	Olfaction test	Old	tgNM	4	0
	Olfaction test	Old	tgNM	5	0.24
	Olfaction test	Old	tgNM	6	-1
	Olfaction test	Old	tgNM	7	-0.45
	Olfaction test	Old	tgNM	8	0
	Olfaction test	Old	tgNM	9	0.26
	Olfaction test	Old	tgNM	10	-0.08

### Sheet: 3C-Vocalization test
	Test	Age	Genotype	Result (yes/no)	Result (%)
	Vocalization test	Young	WT	Yes	87.5
	Vocalization test	Young	WT	No	12.5
	Vocalization test	Young	tgNM	Yes	37.5
	Vocalization test	Young	tgNM	No	62.5
	Vocalization test	Adult	WT	Yes	66.66
	Vocalization test	Adult	WT	No	33.34
	Vocalization test	Adult	tgNM	Yes	10.52
	Vocalization test	Adult	tgNM	No	89.48
	Vocalization test	Old	tgNM	Yes	44.4444
	Vocalization test	Old	WT	No	55.5556
	Vocalization test	Old	tgNM	Yes	16.6667
	Vocalization test	Old	tgNM	No	83.3333

### Sheet: 3E-TH+ cells
	Region	Age	Genotype	Result
	SN	Young	wt	7740
	SN	Young	wt	7060
	SN	Young	wt	8680
	SN	Young	wt	7640
	SN	Young	wt	5380
	SN	Young	wt	8420
	SN	Young	wt	8380
	SN	Young	tgNM	9520
	SN	Young	tgNM	6540
	SN	Young	tgNM	9660
	SN	Young	tgNM	7960
	SN	Young	tgNM	9560
	SN	Young	tgNM	5680
	SN	Young	tgNM	10420
	SN	Adult	wt	7320
	SN	Adult	wt	7840
	SN	Adult	wt	8200
	SN	Adult	wt	7380
	SN	Adult	wt	8500
	SN	Adult	wt	6040
	SN	Adult	wt	12220
	SN	Adult	wt	8900
	SN	Adult	wt	9800
	SN	Adult	wt	4920
	SN	Adult	wt	5540
	SN	Adult	wt	7740
	SN	Adult	wt	6880
	SN	Adult	wt	4360
	SN	Adult	tgNM	4270
	SN	Adult	tgNM	6300
	SN	Adult	tgNM	6800
	SN	Adult	tgNM	5860
	SN	Adult	tgNM	6840
	SN	Adult	tgNM	5440
	SN	Old	wt	11120
	SN	Old	wt	8080
	SN	Old	wt	11860
	SN	Old	wt	9520
	SN	Old	wt	11740
	SN	Old	wt	12140
	SN	Old	wt	9140
	SN	Old	wt	11920
	SN	Old	wt	8460
	SN	Old	wt	9080
	SN	Old	wt	9340
	SN	Old	wt	11100
	SN	Old	wt	10140
	SN	Old	wt	9060
	SN	Old	wt	8780
	SN	Old	wt	11520
	SN	Old	wt	10280
	SN	Old	wt	9220
	SN	Old	wt	8080
	SN	Old	tgNM	10640
	SN	Old	tgNM	8480
	SN	Old	tgNM	3440
	SN	Old	tgNM	9600
	SN	Old	tgNM	10080
	SN	Old	tgNM	9300
	SN	Old	tgNM	8840
	SN	Old	tgNM	8880
	SN	Old	tgNM	9160
	SN	Old	tgNM	8040
	SN	Old	tgNM	6540
	SN	Old	tgNM	9380
	VTA	Young	wt	5320
	VTA	Young	wt	5780
	VTA	Young	wt	6040
	VTA	Young	wt	5260
	VTA	Young	wt	4440
	VTA	Young	wt	4780
	VTA	Young	wt	4080
	VTA	Young	tgNM	6680
	VTA	Young	tgNM	3360
	VTA	Young	tgNM	5400
	VTA	Young	tgNM	4280
	VTA	Young	tgNM	5800
	VTA	Young	tgNM	3740
	VTA	Young	tgNM	6180
	VTA	Adult	wt	6340
	VTA	Adult	wt	5280
	VTA	Adult	wt	5360
	VTA	Adult	wt	5600
	VTA	Adult	wt	7300
	VTA	Adult	wt	4980
	VTA	Adult	wt	9040
	VTA	Adult	wt	7280
	VTA	Adult	wt	7040
	VTA	Adult	wt	5620
	VTA	Adult	wt	3760
	VTA	Adult	wt	5840
	VTA	Adult	wt	6040
	VTA	Adult	wt	4740
	VTA	Adult	tgNM	2844
	VTA	Adult	tgNM	3280
	VTA	Adult	tgNM	4340
	VTA	Adult	tgNM	6340
	VTA	Adult	tgNM	5540
	VTA	Adult	tgNM	4860
	VTA	Old	wt	8040
	VTA	Old	wt	4760
	VTA	Old	wt	7200
	VTA	Old	wt	6700
	VTA	Old	wt	6140
	VTA	Old	wt	7760
	VTA	Old	wt	5880
	VTA	Old	wt	6520
	VTA	Old	wt	6260
	VTA	Old	wt	6520
	VTA	Old	wt	5420
	VTA	Old	wt	8160
	VTA	Old	wt	5800
	VTA	Old	wt	5360
	VTA	Old	wt	5380
	VTA	Old	wt	8660
	VTA	Old	wt	7460
	VTA	Old	wt	5820
	VTA	Old	wt	6700
	VTA	Old	tgNM	4340
	VTA	Old	tgNM	6100
	VTA	Old	tgNM	3520
	VTA	Old	tgNM	4380
	VTA	Old	tgNM	5560
	VTA	Old	tgNM	3280
	VTA	Old	tgNM	4900
	VTA	Old	tgNM	4900
	VTA	Old	tgNM	4880
	VTA	Old	tgNM	5380
	VTA	Old	tgNM	3700
	VTA	Old	tgNM	4800

### Sheet: 3F-  TH-NM+ within NM+cell
	Region	Age	Genotype	Result (%)
	SN	Adult	TH+NM+	51.4774
	SN	Adult	TH+NM+	65.3753
	SN	Adult	TH+NM+	74.4898
	SN	Adult	TH+NM+	60.6707
	SN	Adult	TH+NM+	59.4848
	SN	Adult	TH+NM+	66.6667
	SN	Adult	TH-NM+	48.5226
	SN	Adult	TH-NM+	34.6247
	SN	Adult	TH-NM+	25.5102
	SN	Adult	TH-NM+	39.3293
	SN	Adult	TH-NM+	40.5152
	SN	Adult	TH-NM+	33.3333
	SN	Old	TH+NM+	67.9195
	SN	Old	TH+NM+	75.9494
	SN	Old	TH+NM+	78.1553
	SN	Old	TH+NM+	73.5669
	SN	Old	TH+NM+	80.5921
	SN	Old	TH+NM+	82.7138
	SN	Old	TH+NM+	86.8041
	SN	Old	TH+NM+	79.9618
	SN	Old	TH+NM+	74.4898
	SN	Old	TH+NM+	73.5955
	SN	Old	TH+NM+	76.57
	SN	Old	TH+NM+	73.913
	SN	Old	TH-NM+	32.0805
	SN	Old	TH-NM+	24.0506
	SN	Old	TH-NM+	21.8447
	SN	Old	TH-NM+	26.4331
	SN	Old	TH-NM+	19.4079
	SN	Old	TH-NM+	17.2862
	SN	Old	TH-NM+	13.1959
	SN	Old	TH-NM+	20.0382
	SN	Old	TH-NM+	25.5102
	SN	Old	TH-NM+	26.4045
	SN	Old	TH-NM+	23.43
	SN	Old	TH-NM+	26.087
	VTA	Adult	TH+NM+	54.8982
	VTA	Adult	TH+NM+	66.0465
	VTA	Adult	TH+NM+	68
	VTA	Adult	TH+NM+	62.2905
	VTA	Adult	TH+NM+	59.8726
	VTA	Adult	TH+NM+	65.9375
	VTA	Adult	TH-NM+	45.1018
	VTA	Adult	TH-NM+	33.9535
	VTA	Adult	TH-NM+	32
	VTA	Adult	TH-NM+	37.7095
	VTA	Adult	TH-NM+	40.1274
	VTA	Adult	TH-NM+	34.0625
	VTA	Old	TH+NM+	66.7845
	VTA	Old	TH+NM+	76.455
	VTA	Old	TH+NM+	73.913
	VTA	Old	TH+NM+	63.7255
	VTA	Old	TH+NM+	78.3282
	VTA	Old	TH+NM+	78.3333
	VTA	Old	TH+NM+	84.0909
	VTA	Old	TH+NM+	83.7302
	VTA	Old	TH+NM+	79.8535
	VTA	Old	TH+NM+	79.5597
	VTA	Old	TH+NM+	77.5862
	VTA	Old	TH+NM+	74.0385
	VTA	Old	TH-NM+	33.2156
	VTA	Old	TH-NM+	23.545
	VTA	Old	TH-NM+	26.087
	VTA	Old	TH-NM+	36.2745
	VTA	Old	TH-NM+	21.6718
	VTA	Old	TH-NM+	21.6667
	VTA	Old	TH-NM+	15.9091
	VTA	Old	TH-NM+	16.2698
	VTA	Old	TH-NM+	20.1465
	VTA	Old	TH-NM+	20.4402
	VTA	Old	TH-NM+	22.4138
	VTA	Old	TH-NM+	25.9615

### Sheet: 3G-  Total DA cells
	Region	Age	Genotype	Result
	SN	Adult	wt	7320
	SN	Adult	wt	7840
	SN	Adult	wt	8200
	SN	Adult	wt	7380
	SN	Adult	wt	8500
	SN	Adult	wt	6040
	SN	Adult	wt	12220
	SN	Adult	wt	8900
	SN	Adult	wt	9800
	SN	Adult	wt	4920
	SN	Adult	wt	5540
	SN	Adult	wt	7740
	SN	Adult	wt	6880
	SN	Adult	tgNM	7390
	SN	Adult	tgNM	9160
	SN	Adult	tgNM	8800
	SN	Adult	tgNM	8440
	SN	Adult	tgNM	10300
	SN	Adult	tgNM	7960
	SN	Old	wt	11120
	SN	Old	wt	8080
	SN	Old	wt	11860
	SN	Old	wt	9520
	SN	Old	wt	11740
	SN	Old	wt	12140
	SN	Old	wt	9140
	SN	Old	wt	11920
	SN	Old	wt	8460
	SN	Old	wt	9080
	SN	Old	wt	9340
	SN	Old	wt	11100
	SN	Old	wt	10140
	SN	Old	wt	9060
	SN	Old	wt	8780
	SN	Old	wt	11520
	SN	Old	wt	10280
	SN	Old	wt	9220
	SN	Old	wt	8080
	SN	Old	tgNM	15420
	SN	Old	tgNM	11140
	SN	Old	tgNM	4340
	SN	Old	tgNM	12920
	SN	Old	tgNM	12440
	SN	Old	tgNM	11160
	SN	Old	tgNM	10120
	SN	Old	tgNM	10980
	SN	Old	tgNM	12160
	SN	Old	tgNM	10860
	SN	Old	tgNM	8480
	SN	Old	tgNM	12620
	VTA	Adult	wt	6340
	VTA	Adult	wt	5280
	VTA	Adult	wt	5360
	VTA	Adult	wt	5600
	VTA	Adult	wt	7300
	VTA	Adult	wt	4980
	VTA	Adult	wt	9040
	VTA	Adult	wt	7280
	VTA	Adult	wt	7040
	VTA	Adult	wt	5620
	VTA	Adult	wt	3760
	VTA	Adult	wt	5840
	VTA	Adult	wt	6040
	VTA	Adult	tgNM	4704
	VTA	Adult	tgNM	4740
	VTA	Adult	tgNM	5940
	VTA	Adult	tgNM	9040
	VTA	Adult	tgNM	8060
	VTA	Adult	tgNM	7040
	VTA	Old	wt	8040
	VTA	Old	wt	4760
	VTA	Old	wt	7200
	VTA	Old	wt	6700
	VTA	Old	wt	6140
	VTA	Old	wt	7760
	VTA	Old	wt	5880
	VTA	Old	wt	6520
	VTA	Old	wt	6260
	VTA	Old	wt	6520
	VTA	Old	wt	5420
	VTA	Old	wt	8160
	VTA	Old	wt	5800
	VTA	Old	wt	5360
	VTA	Old	wt	5380
	VTA	Old	wt	8660
	VTA	Old	wt	7460
	VTA	Old	wt	5820
	VTA	Old	wt	6700
	VTA	Old	tgNM	6220
	VTA	Old	tgNM	7880
	VTA	Old	tgNM	4600
	VTA	Old	tgNM	6600
	VTA	Old	tgNM	6960
	VTA	Old	tgNM	4060
	VTA	Old	tgNM	5740
	VTA	Old	tgNM	5720
	VTA	Old	tgNM	5980
	VTA	Old	tgNM	6680
	VTA	Old	tgNM	4740
	VTA	Old	tgNM	6420
