## Supplementary material for "Modelling human neuronal catecholaminergic pigmentation in rodents recapitulates age-related multisystem neurodegenerative deficits": Source Data File- Fig 4

### Sheet: A- Cytoplasmic inclusions
	Brain Region	Age	Animal	Result: Cytoplasmic inclusions
	SN	Young	1	8
	SN	Young	2	1
	SN	Young	3	2
	SN	Young	4	1
	SN	Young	5	4
	SN	Young	6	2
	SN	Adult	1	5
	SN	Adult	2	7
	SN	Adult	3	8
	SN	Adult	4	13
	SN	Adult	5	1
	SN	Adult	6	2
	SN	Adult	7	4
	SN	Old	1	2
	SN	Old	2	1
	SN	Old	3	4
	SN	Old	4	0
	VTA	Young	1	15
	VTA	Young	2	8
	VTA	Young	3	9
	VTA	Young	4	4
	VTA	Young	5	4
	VTA	Young	6	2
	VTA	Adult	1	5
	VTA	Adult	2	2
	VTA	Adult	3	4
	VTA	Adult	4	6
	VTA	Adult	5	11
	VTA	Adult	6	9
	VTA	Adult	7	0
	VTA	Old	1	5
	VTA	Old	2	1
	VTA	Old	3	1
	VTA	Old	4	3

### Sheet: B- Nuclear inclusions
		Brain Region	Age	Animal	Result: Nuclear inclusions
		SN	Young	1	4
		SN	Young	2	3
		SN	Young	3	6
		SN	Young	4	1
		SN	Young	5	0
		SN	Young	6	0
		SN	Adult	1	0
		SN	Adult	2	39
		SN	Adult	3	23
		SN	Adult	4	47
		SN	Adult	5	14
		SN	Adult	6	6
		SN	Adult	7	1
		SN	Old	1	4
		SN	Old	2	6
		SN	Old	3	2
		SN	Old	4	0
		VTA	Young	1	0
		VTA	Young	2	1
		VTA	Young	3	2
		VTA	Young	4	0
		VTA	Young	5	1
		VTA	Young	6	1
		VTA	Adult	1	4
		VTA	Adult	2	2
		VTA	Adult	3	2
		VTA	Adult	4	6
		VTA	Adult	5	9
		VTA	Adult	6	8
		VTA	Adult	7	2
		VTA	Old	1	2
		VTA	Old	2	1
		VTA	Old	3	3
		VTA	Old	4	2

### Sheet: C-Syn+ % cytoplasmic inclusions
	Brain Region	Age	Syn	Animal	% Syn Cytoplasmic inclusions
	SN	Young	Positive	1	76.9231
	SN	Young	Positive	2	0
	SN	Young	Positive	3	100
	SN	Young	Positive	4	0
	SN	Young	Positive	5	0
	SN	Young	Positive	6	100
	SN	Young	Positive	7	100
	SN	Young	Negative	1	23.0769
	SN	Young	Negative	2	100
	SN	Young	Negative	3	0
	SN	Young	Negative	4	100
	SN	Young	Negative	5	0
	SN	Young	Negative	6	0
	SN	Young	Negative	7	0
	SN	Adult	Positive	1	50
	SN	Adult	Positive	2	14.2857
	SN	Adult	Positive	3	37.5
	SN	Adult	Positive	4	100
	SN	Adult	Positive	5	100
	SN	Adult	Positive	6	100
	SN	Adult	Positive	7	100
	SN	Adult	Negative	1	50
	SN	Adult	Negative	2	85.7143
	SN	Adult	Negative	3	62.5
	SN	Adult	Negative	4	0
	SN	Adult	Negative	5	0
	SN	Adult	Negative	6	0
	SN	Adult	Negative	7	0
	SN	Old	Positive	1	100
	SN	Old	Positive	2	0
	SN	Old	Positive	3	100
	SN	Old	Negative	1	0
	SN	Old	Negative	2	100
	SN	Old	Negative	3	0
	VTA	Young	Positive	1	58.3333
	VTA	Young	Positive	2	100
	VTA	Young	Positive	3	100
	VTA	Young	Positive	4	87.5
	VTA	Young	Positive	5	0
	VTA	Young	Positive	6	100
	VTA	Young	Positive	7	100
	VTA	Young	Negative	1	41.6667
	VTA	Young	Negative	2	0
	VTA	Young	Negative	3	0
	VTA	Young	Negative	4	12.5
	VTA	Young	Negative	5	0
	VTA	Young	Negative	6	0
	VTA	Young	Negative	7	0
	VTA	Adult	Positive	1	44.4444
	VTA	Adult	Positive	2	0
	VTA	Adult	Positive	3	75
	VTA	Adult	Positive	4	83.3333
	VTA	Adult	Positive	5	88.2353
	VTA	Adult	Positive	6	100
	VTA	Adult	Negative	1	55.5556
	VTA	Adult	Negative	2	100
	VTA	Adult	Negative	3	25
	VTA	Adult	Negative	4	16.6667
	VTA	Adult	Negative	5	11.7647
	VTA	Adult	Negative	6	0
	VTA	Old	Positive	1	100
	VTA	Old	Positive	2	0
	VTA	Old	Positive	3	100
	VTA	Old	Positive	4	75
	VTA	Old	Negative	1	0
	VTA	Old	Negative	2	100
	VTA	Old	Negative	3	0
	VTA	Old	Negative	4	25

### Sheet: D- Iba1 or GFAP positive cells
	Stain	Brain Region	Genotype	Age	Animal	Positive cells
	Iba1	SN	wt	Young	1	0
	Iba1	SN	wt	Young	2	0
	Iba1	SN	wt	Young	3	0
	Iba1	SN	wt	Young	4	0
	Iba1	SN	wt	Young	5	0
	Iba1	SN	wt	Young	6	0
	Iba1	SN	wt	Young	7	0
	Iba1	SN	wt	Young	8	0
	Iba1	SN	wt	Adult	1	0
	Iba1	SN	wt	Adult	2	0
	Iba1	SN	wt	Adult	3	0
	Iba1	SN	wt	Adult	4	0
	Iba1	SN	wt	Old	1	0
	Iba1	SN	wt	Old	2	0
	Iba1	SN	wt	Old	3	0
	Iba1	SN	wt	Old	4	0
	Iba1	SN	wt	Old	5	0
	Iba1	SN	wt	Old	6	0
	Iba1	SN	tg	Young	1	1
	Iba1	SN	tg	Young	2	4
	Iba1	SN	tg	Young	3	6
	Iba1	SN	tg	Young	4	4
	Iba1	SN	tg	Young	5	5
	Iba1	SN	tg	Young	6	2
	Iba1	SN	tg	Adult	1	7
	Iba1	SN	tg	Adult	2	5
	Iba1	SN	tg	Adult	3	5
	Iba1	SN	tg	Adult	4	2
	Iba1	SN	tg	Adult	5	3
	Iba1	SN	tg	Old	1	4
	Iba1	SN	tg	Old	2	3
	Iba1	SN	tg	Old	3	6
	Iba1	SN	tg	Old	4	3
	Iba1	SN	tg	Old	5	3
	Iba1	VTA	wt	Young	1	0
	Iba1	VTA	wt	Young	2	0
	Iba1	VTA	wt	Young	3	0
	Iba1	VTA	wt	Young	4	0
	Iba1	VTA	wt	Young	5	0
	Iba1	VTA	wt	Young	6	0
	Iba1	VTA	wt	Young	7	0
	Iba1	VTA	wt	Young	8	0
	Iba1	VTA	wt	Adult	1	0
	Iba1	VTA	wt	Adult	2	0
	Iba1	VTA	wt	Adult	3	0
	Iba1	VTA	wt	Adult	4	0
	Iba1	VTA	wt	Old	1	0
	Iba1	VTA	wt	Old	2	0
	Iba1	VTA	wt	Old	3	1
	Iba1	VTA	wt	Old	4	0
	Iba1	VTA	wt	Old	5	2
	Iba1	VTA	wt	Old	6	1
	Iba1	VTA	tg	Young	1	4
	Iba1	VTA	tg	Young	2	5
	Iba1	VTA	tg	Young	3	3
	Iba1	VTA	tg	Young	4	5
	Iba1	VTA	tg	Young	5	2
	Iba1	VTA	tg	Young	6	1
	Iba1	VTA	tg	Adult	1	16
	Iba1	VTA	tg	Adult	2	4
	Iba1	VTA	tg	Adult	3	6
	Iba1	VTA	tg	Adult	4	7
	Iba1	VTA	tg	Adult	5	3
	Iba1	VTA	tg	Old	1	5
	Iba1	VTA	tg	Old	2	5
	Iba1	VTA	tg	Old	3	3
	Iba1	VTA	tg	Old	4	4
	Iba1	VTA	tg	Old	5	5
	GFAP	SN	wt	Young	1	5
	GFAP	SN	wt	Young	2	17
	GFAP	SN	wt	Young	3	12
	GFAP	SN	wt	Young	4	11
	GFAP	SN	wt	Young	5	14
	GFAP	SN	wt	Young	6	12
	GFAP	SN	wt	Young	7	10
	GFAP	SN	wt	Young	8	10
	GFAP	SN	wt	Adult	1	30
	GFAP	SN	wt	Adult	2	26
	GFAP	SN	wt	Adult	3	45
	GFAP	SN	wt	Adult	4	27
	GFAP	SN	wt	Old	1	44
	GFAP	SN	wt	Old	2	21
	GFAP	SN	wt	Old	3	22
	GFAP	SN	wt	Old	4	27
	GFAP	SN	wt	Old	5	54
	GFAP	SN	wt	Old	6	21
	GFAP	SN	tg	Young	1	17
	GFAP	SN	tg	Young	2	15
	GFAP	SN	tg	Young	3	17
	GFAP	SN	tg	Young	4	10
	GFAP	SN	tg	Young	5	17
	GFAP	SN	tg	Young	6	11
	GFAP	SN	tg	Adult	1	42
	GFAP	SN	tg	Adult	2	92
	GFAP	SN	tg	Adult	3	45
	GFAP	SN	tg	Adult	4	74
	GFAP	SN	tg	Adult	5	47
	GFAP	SN	tg	Adult	6	65
	GFAP	SN	tg	Old	1	91
	GFAP	SN	tg	Old	2	80
	GFAP	SN	tg	Old	3	70
	GFAP	SN	tg	Old	4	54
	GFAP	SN	tg	Old	5	44
	GFAP	VTA	wt	Young	1	13
	GFAP	VTA	wt	Young	2	8
	GFAP	VTA	wt	Young	3	8
	GFAP	VTA	wt	Young	4	14
	GFAP	VTA	wt	Young	5	13
	GFAP	VTA	wt	Young	6	13
	GFAP	VTA	wt	Young	7	11
	GFAP	VTA	wt	Young	8	25
	GFAP	VTA	wt	Adult	1	45
	GFAP	VTA	wt	Adult	2	62
	GFAP	VTA	wt	Adult	3	50
	GFAP	VTA	wt	Adult	4	25
	GFAP	VTA	wt	Old	1	36
	GFAP	VTA	wt	Old	2	44
	GFAP	VTA	wt	Old	3	39
	GFAP	VTA	wt	Old	4	46
	GFAP	VTA	wt	Old	5	80
	GFAP	VTA	wt	Old	6	20
	GFAP	VTA	tg	Young	1	57
	GFAP	VTA	tg	Young	2	69
	GFAP	VTA	tg	Young	3	47
	GFAP	VTA	tg	Young	4	39
	GFAP	VTA	tg	Young	5	32
	GFAP	VTA	tg	Young	6	27
	GFAP	VTA	tg	Adult	1	40
	GFAP	VTA	tg	Adult	2	229
	GFAP	VTA	tg	Adult	3	52
	GFAP	VTA	tg	Adult	4	95
	GFAP	VTA	tg	Adult	5	39
	GFAP	VTA	tg	Adult	6	64
	GFAP	VTA	tg	Old	1	119
	GFAP	VTA	tg	Old	2	110
	GFAP	VTA	tg	Old	3	79
	GFAP	VTA	tg	Old	4	49
	GFAP	VTA	tg	Old	5	60
