## Supplementary material for "Modelling human neuronal catecholaminergic pigmentation in rodents recapitulates age-related multisystem neurodegenerative deficits": Source Data File- Fig 5

### Sheet: A- Open Field
	Test	Parameter	Genotype	Age	Animal	Result
	Open field	Time in periphery	wt	Adult	1	68.5
	Open field	Time in periphery	wt	Adult	2	61.79
	Open field	Time in periphery	wt	Adult	3	63.85
	Open field	Time in periphery	wt	Adult	4	75.48
	Open field	Time in periphery	wt	Adult	5	78
	Open field	Time in periphery	wt	Adult	6	47.27
	Open field	Time in periphery	wt	Adult	7	66
	Open field	Time in periphery	wt	Adult	8	53.27
	Open field	Time in periphery	wt	Adult	9	45.27
	Open field	Time in periphery	wt	Adult	10	48.85
	Open field	Time in periphery	wt	Adult	11	51.42
	Open field	Time in periphery	wt	Adult	12	36.98
	Open field	Time in periphery	wt	Adult	13	28.9
	Open field	Time in periphery	wt	Adult	14	63.02
	Open field	Time in periphery	wt	Adult	15	66
	Open field	Time in periphery	wt	Adult	16	49.42
	Open field	Time in periphery	wt	Adult	17	54.88
	Open field	Time in periphery	wt	Adult	18	65.5
	Open field	Time in periphery	wt	Old	1	82.74
	Open field	Time in periphery	wt	Old	2	63.33
	Open field	Time in periphery	wt	Old	3	85.03
	Open field	Time in periphery	wt	Old	4	54.24
	Open field	Time in periphery	wt	Old	5	59.34
	Open field	Time in periphery	wt	Old	6	92.15
	Open field	Time in periphery	wt	Old	7	91.18
	Open field	Time in periphery	wt	Old	8	86.32
	Open field	Time in periphery	wt	Old	9	73.58
	Open field	Time in periphery	wt	Old	10	75.42
	Open field	Time in periphery	wt	Old	11	48.65
	Open field	Time in periphery	wt	Old	12	40.28
	Open field	Time in periphery	wt	Old	13	81.53
	Open field	Time in periphery	wt	Old	14	88.26
	Open field	Time in periphery	tg	Adult	1	68.5
	Open field	Time in periphery	tg	Adult	2	62.79
	Open field	Time in periphery	tg	Adult	3	83.17
	Open field	Time in periphery	tg	Adult	4	72.29
	Open field	Time in periphery	tg	Adult	5	73.15
	Open field	Time in periphery	tg	Adult	6	75.79
	Open field	Time in periphery	tg	Adult	7	68.73
	Open field	Time in periphery	tg	Adult	8	60.62
	Open field	Time in periphery	tg	Adult	9	82.62
	Open field	Time in periphery	tg	Adult	10	61.69
	Open field	Time in periphery	tg	Adult	11	79.56
	Open field	Time in periphery	tg	Adult	12	80.88
	Open field	Time in periphery	tg	Adult	13	73.38
	Open field	Time in periphery	tg	Adult	14	66
	Open field	Time in periphery	tg	Adult	15	90.48
	Open field	Time in periphery	tg	Adult	16	77.23
	Open field	Time in periphery	tg	Adult	17	66.56
	Open field	Time in periphery	tg	Old	1	48.99
	Open field	Time in periphery	tg	Old	2	82.08
	Open field	Time in periphery	tg	Old	3	72.57
	Open field	Time in periphery	tg	Old	4	68.23
	Open field	Time in periphery	tg	Old	5	91.98
	Open field	Time in periphery	tg	Old	6	88.09
	Open field	Time in periphery	tg	Old	7	91.94
	Open field	Time in periphery	tg	Old	8	60.35
	Open field	Time in periphery	tg	Old	9	47.4
	Open field	Distance in periphery	wt	Adult	1	70.97
	Open field	Distance in periphery	wt	Adult	2	59.27
	Open field	Distance in periphery	wt	Adult	3	58.96
	Open field	Distance in periphery	wt	Adult	4	72.16
	Open field	Distance in periphery	wt	Adult	5	73.17
	Open field	Distance in periphery	wt	Adult	6	50.63
	Open field	Distance in periphery	wt	Adult	7	60.77
	Open field	Distance in periphery	wt	Adult	8	57.83
	Open field	Distance in periphery	wt	Adult	9	49.37
	Open field	Distance in periphery	wt	Adult	10	49.9
	Open field	Distance in periphery	wt	Adult	11	53.61
	Open field	Distance in periphery	wt	Adult	12	38.42
	Open field	Distance in periphery	wt	Adult	13	37.22
	Open field	Distance in periphery	wt	Adult	14	58.63
	Open field	Distance in periphery	wt	Adult	15	77.23
	Open field	Distance in periphery	wt	Adult	16	47.19
	Open field	Distance in periphery	wt	Adult	17	59.23
	Open field	Distance in periphery	wt	Adult	18	62.49
	Open field	Distance in periphery	wt	Old	1	75.72
	Open field	Distance in periphery	wt	Old	2	71.73
	Open field	Distance in periphery	wt	Old	3	74.65
	Open field	Distance in periphery	wt	Old	4	52.73
	Open field	Distance in periphery	wt	Old	5	55.78
	Open field	Distance in periphery	wt	Old	6	86.24
	Open field	Distance in periphery	wt	Old	7	82.6
	Open field	Distance in periphery	wt	Old	8	73.86
	Open field	Distance in periphery	wt	Old	9	56.48
	Open field	Distance in periphery	wt	Old	10	67.29
	Open field	Distance in periphery	wt	Old	11	50.64
	Open field	Distance in periphery	wt	Old	12	37.17
	Open field	Distance in periphery	wt	Old	13	75.32
	Open field	Distance in periphery	wt	Old	14	80.46
	Open field	Distance in periphery	tg	Adult	1	70.97
	Open field	Distance in periphery	tg	Adult	2	65.6
	Open field	Distance in periphery	tg	Adult	3	72.72
	Open field	Distance in periphery	tg	Adult	4	68.16
	Open field	Distance in periphery	tg	Adult	5	70.38
	Open field	Distance in periphery	tg	Adult	6	76.82
	Open field	Distance in periphery	tg	Adult	7	65.51
	Open field	Distance in periphery	tg	Adult	8	63.79
	Open field	Distance in periphery	tg	Adult	9	78.28
	Open field	Distance in periphery	tg	Adult	10	54.43
	Open field	Distance in periphery	tg	Adult	11	77.27
	Open field	Distance in periphery	tg	Adult	12	67.06
	Open field	Distance in periphery	tg	Adult	13	73.15
	Open field	Distance in periphery	tg	Adult	14	65.36
	Open field	Distance in periphery	tg	Adult	15	83.42
	Open field	Distance in periphery	tg	Adult	16	69.27
	Open field	Distance in periphery	tg	Adult	17	70.21
	Open field	Distance in periphery	tg	Old	1	56.82
	Open field	Distance in periphery	tg	Old	2	71.37
	Open field	Distance in periphery	tg	Old	3	61.62
	Open field	Distance in periphery	tg	Old	4	62.4
	Open field	Distance in periphery	tg	Old	5	90.79
	Open field	Distance in periphery	tg	Old	6	91.18
	Open field	Distance in periphery	tg	Old	7	88.58
	Open field	Distance in periphery	tg	Old	8	53.43
	Open field	Distance in periphery	tg	Old	9	55.76

### Sheet: B- Fear conditioning
	Test	Genotype	Age	Animal	Result (s)
	Fear Conditioning	wt	Adult	1	114.7
	Fear Conditioning	wt	Adult	2	10.7
	Fear Conditioning	wt	Adult	3	4.2
	Fear Conditioning	wt	Adult	4	98.8
	Fear Conditioning	wt	Adult	5	93
	Fear Conditioning	wt	Adult	6	16.2
	Fear Conditioning	wt	Adult	7	70.1
	Fear Conditioning	wt	Adult	8	95
	Fear Conditioning	wt	Adult	9	113.7
	Fear Conditioning	wt	Adult	10	114.8
	Fear Conditioning	wt	Adult	11	113.3
	Fear Conditioning	wt	Adult	12	112.7
	Fear Conditioning	wt	Adult	13	10.8
	Fear Conditioning	wt	Adult	14	116
	Fear Conditioning	wt	Adult	15	117
	Fear Conditioning	wt	Adult	16	118
	Fear Conditioning	wt	Adult	17	115
	Fear Conditioning	wt	Old	1	95.7
	Fear Conditioning	wt	Old	2	104.7
	Fear Conditioning	wt	Old	3	67.9
	Fear Conditioning	wt	Old	4	78.5
	Fear Conditioning	wt	Old	5	109
	Fear Conditioning	wt	Old	6	117.7
	Fear Conditioning	wt	Old	7	106.1
	Fear Conditioning	wt	Old	8	98.8
	Fear Conditioning	wt	Old	9	93
	Fear Conditioning	wt	Old	10	106.2
	Fear Conditioning	wt	Old	11	110.7
	Fear Conditioning	wt	Old	12	88.6
	Fear Conditioning	wt	Old	13	104.8
	Fear Conditioning	tgNM	Adult	1	115.1
	Fear Conditioning	tgNM	Adult	2	52.1
	Fear Conditioning	tgNM	Adult	3	91
	Fear Conditioning	tgNM	Adult	4	-18.7
	Fear Conditioning	tgNM	Adult	5	10.6
	Fear Conditioning	tgNM	Adult	6	113.7
	Fear Conditioning	tgNM	Adult	7	82.1
	Fear Conditioning	tgNM	Adult	8	1.5
	Fear Conditioning	tgNM	Adult	9	112.2
	Fear Conditioning	tgNM	Adult	10	69.4
	Fear Conditioning	tgNM	Adult	11	87
	Fear Conditioning	tgNM	Adult	12	116.8
	Fear Conditioning	tgNM	Adult	13	114.3
	Fear Conditioning	tgNM	Adult	14	115.8
	Fear Conditioning	tgNM	Adult	15	84
	Fear Conditioning	tgNM	Old	1	6.4
	Fear Conditioning	tgNM	Old	2	20.8
	Fear Conditioning	tgNM	Old	3	21.7
	Fear Conditioning	tgNM	Old	4	50.1
	Fear Conditioning	tgNM	Old	5	84.8
	Fear Conditioning	tgNM	Old	6	0
	Fear Conditioning	tgNM	Old	7	102.9
	Fear Conditioning	tgNM	Old	8	5.8
	Fear Conditioning	tgNM	Old	9	1.2
	Fear Conditioning	tgNM	Old	10	88.1

### Sheet: C- Polysomnography
	Test	Parameter	Genotype	Age	Animal	Result
	Polysomnography	Daily number of PS bouts	wt	Adult	1	150
	Polysomnography	Daily number of PS bouts	wt	Adult	2	136.3
	Polysomnography	Daily number of PS bouts	wt	Adult	3	120
	Polysomnography	Daily number of PS bouts	wt	Adult	4	127.5
	Polysomnography	Daily number of PS bouts	wt	Adult	5	149
	Polysomnography	Daily number of PS bouts	wt	Adult	6	138.3
	Polysomnography	Daily number of PS bouts	wt	Old	1	136.5
	Polysomnography	Daily number of PS bouts	wt	Old	2	119.5
	Polysomnography	Daily number of PS bouts	wt	Old	3	122
	Polysomnography	Daily number of PS bouts	wt	Old	4	113.5
	Polysomnography	Daily number of PS bouts	wt	Old	5	124
	Polysomnography	Daily number of PS bouts	wt	Old	6	118
	Polysomnography	Daily number of PS bouts	tgNM	Adult	1	110.3
	Polysomnography	Daily number of PS bouts	tgNM	Adult	2	134.7
	Polysomnography	Daily number of PS bouts	tgNM	Adult	3	86
	Polysomnography	Daily number of PS bouts	tgNM	Adult	4	65
	Polysomnography	Daily number of PS bouts	tgNM	Adult	5	69
	Polysomnography	Daily number of PS bouts	tgNM	Old	1	97.5
	Polysomnography	Daily number of PS bouts	tgNM	Old	2	111.5
	Polysomnography	Daily number of PS bouts	tgNM	Old	3	83.5
	Polysomnography	Daily number of PS bouts	tgNM	Old	4	78.5
	Polysomnography	Daily number of PS bouts	tgNM	Old	5	63.5
	Polysomnography	Mean duration of PS bouts	wt	Adult	1	41
	Polysomnography	Mean duration of PS bouts	wt	Adult	2	42.2
	Polysomnography	Mean duration of PS bouts	wt	Adult	3	43
	Polysomnography	Mean duration of PS bouts	wt	Adult	4	41.8
	Polysomnography	Mean duration of PS bouts	wt	Adult	5	37
	Polysomnography	Mean duration of PS bouts	wt	Adult	6	43.4
	Polysomnography	Mean duration of PS bouts	wt	Old	1	33.4
	Polysomnography	Mean duration of PS bouts	wt	Old	2	44.8
	Polysomnography	Mean duration of PS bouts	wt	Old	3	36.2
	Polysomnography	Mean duration of PS bouts	wt	Old	4	47.6
	Polysomnography	Mean duration of PS bouts	wt	Old	5	43.1
	Polysomnography	Mean duration of PS bouts	wt	Old	6	48.2
	Polysomnography	Mean duration of PS bouts	tgNM	Adult	1	48.3
	Polysomnography	Mean duration of PS bouts	tgNM	Adult	2	40.9
	Polysomnography	Mean duration of PS bouts	tgNM	Adult	3	54.6
	Polysomnography	Mean duration of PS bouts	tgNM	Adult	4	73.2
	Polysomnography	Mean duration of PS bouts	tgNM	Adult	5	74.7
	Polysomnography	Mean duration of PS bouts	tgNM	Old	1	52.2
	Polysomnography	Mean duration of PS bouts	tgNM	Old	2	48.2
	Polysomnography	Mean duration of PS bouts	tgNM	Old	3	53
	Polysomnography	Mean duration of PS bouts	tgNM	Old	4	62.1
	Polysomnography	Mean duration of PS bouts	tgNM	Old	5	74.6

### Sheet: D- Cells in LC
	Brain region	Genotype	Age	Animal	TH positive cells	Total NA cells
	LC	wt	Pubertal	1	4400	4400
	LC	wt	Pubertal	2	3720	3720
	LC	wt	Pubertal	3	4900	4900
	LC	wt	Pubertal	4	3500	3500
	LC	wt	Pubertal	5	4140	4140
	LC	wt	Pubertal	6	4380	4380
	LC	wt	Pubertal	7	2680	2680
	LC	wt	Young	1	4560	4560
	LC	wt	Young	2	4780	4780
	LC	wt	Young	3	5420	5420
	LC	wt	Young	4	4780	4780
	LC	wt	Young	5	3540	3540
	LC	wt	Adult	1	4240	4240
	LC	wt	Adult	2	4624	4624
	LC	wt	Adult	3	4192	4192
	LC	wt	Adult	4	3904	3904
	LC	wt	Adult	5	4160	4160
	LC	wt	Adult	6	4608	4608
	LC	wt	Adult	7	3472	3472
	LC	wt	Adult	8	3968	3968
	LC	wt	Adult	9	3872	3872
	LC	wt	Adult	10	3728	3728
	LC	wt	Adult	11	2896	2896
	LC	wt	Adult	12	4432	4432
	LC	wt	Adult	13	4656	4656
	LC	wt	Adult	14	4512	4512
	LC	wt	Old	1	4240	4240
	LC	wt	Old	2	4780	4780
	LC	wt	Old	3	4540	4540
	LC	wt	Old	4	4500	4500
	LC	wt	Old	5	3440	3440
	LC	wt	Old	6	5180	5180
	LC	wt	Old	7	4280	4280
	LC	wt	Old	8	3920	3920
	LC	wt	Old	9	4380	4380
	LC	wt	Old	10	2620	2620
	LC	wt	Old	11	4900	4900
	LC	wt	Old	12	4440	4440
	LC	wt	Old	13	4520	4520
	LC	tgNM	Pubertal	1	1480	1800
	LC	tgNM	Pubertal	2	1540	2200
	LC	tgNM	Pubertal	3	2620	3360
	LC	tgNM	Pubertal	4	1740	2480
	LC	tgNM	Young	1	248	816
	LC	tgNM	Young	2	200	752
	LC	tgNM	Young	3	512	856
	LC	tgNM	Young	4	504	936
	LC	tgNM	Young	5	400	824
	LC	tgNM	Young	6	816	1528
	LC	tgNM	Young	7	2384	2928
	LC	tgNM	Adult	1	832	936
	LC	tgNM	Adult	2	1008	1120
	LC	tgNM	Adult	3	640	872
	LC	tgNM	Adult	4	304	376
	LC	tgNM	Adult	5	2536	2752
	LC	tgNM	Adult	6	416	624
	LC	tgNM	Old	1	1104	1416
	LC	tgNM	Old	2	1928	2360
	LC	tgNM	Old	3	1320	1976
	LC	tgNM	Old	4	656	912
	LC	tgNM	Old	5	208	624
	LC	tgNM	Old	6	952	1632
	LC	tgNM	Old	7	312	400

### Sheet: E- eNM granules 
		Brain region	Age	Animal	eNM granules
		LC	Pubertal	1	1060
		LC	Pubertal	2	860
		LC	Pubertal	3	400
		LC	Pubertal	4	560
		LC	Pubertal	1	1060
		LC	Young	2	904
		LC	Young	3	1456
		LC	Young	4	904
		LC	Young	5	1336
		LC	Young	6	672
		LC	Young	7	680
		LC	Young	1	1280
		LC	Adult	2	1032
		LC	Adult	3	1296
		LC	Adult	4	1080
		LC	Adult	5	896
		LC	Adult	6	1096
		LC	Adult	1	816
		LC	Old	2	584
		LC	Old	3	744
		LC	Old	4	1168
		LC	Old	5	1304
		LC	Old	6	792
		LC	Old	7	1280

### Sheet: F-NA levels
		Brain region	Age	Genotype	Animal	NA levels
		LC	Young	wt	1	94.12
		LC	Young	wt	2	80.54
		LC	Young	wt	3	155.82
		LC	Young	wt	4	61.62
		LC	Young	wt	5	113.01
		LC	Young	wt	6	113.96
		LC	Young	wt	7	98.75
		LC	Young	wt	8	94.79
		LC	Young	wt	9	87.39
		LC	Young	tgNM	1	63.23
		LC	Young	tgNM	2	31.07
		LC	Young	tgNM	3	86.46
		LC	Young	tgNM	4	30.68
		LC	Young	tgNM	5	64.33
		LC	Young	tgNM	6	105.32
		LC	Young	tgNM	7	39.32
		LC	Young	tgNM	8	87.36
		LC	Young	tgNM	9	49.79
		LC	Young	tgNM	10	32.76
		LC	Young	tgNM	11	100.41
		LC	Young	tgNM	12	30.11
		LC	Young	tgNM	13	27.39
		LC	Old	wt	1	78.87
		LC	Old	wt	2	101.04
		LC	Old	wt	3	100.62
		LC	Old	wt	4	60.27
		LC	Old	wt	5	166.03
		LC	Old	wt	6	93.16
		LC	Old	tgNM	1	39.36
		LC	Old	tgNM	2	23.25
		LC	Old	tgNM	3	37.35
		LC	Old	tgNM	4	39.6
		LC	Old	tgNM	5	13.47
		LC	Old	tgNM	6	22.48
		LC	Old	tgNM	7	19.49
		LC	Old	tgNM	8	68.59
		PFC	Young	wt	1	59.95
		PFC	Young	wt	2	32.51
		PFC	Young	wt	3	110.94
		PFC	Young	wt	4	102.4
		PFC	Young	wt	5	125.37
		PFC	Young	wt	6	64.56
		PFC	Young	wt	7	91.93
		PFC	Young	wt	8	212.35
		PFC	Young	tgNM	1	2748.64
		PFC	Young	tgNM	2	320.46
		PFC	Young	tgNM	3	52.93
		PFC	Young	tgNM	4	58.53
		PFC	Young	tgNM	5	93.21
		PFC	Young	tgNM	6	29.22
		PFC	Young	tgNM	7	31.26
		PFC	Young	tgNM	8	144.95
		PFC	Young	tgNM	9	54.09
		PFC	Young	tgNM	10	41.71
		PFC	Young	tgNM	11	130.33
		PFC	Young	tgNM	12	28.99
		PFC	Young	tgNM	13	38.17
		PFC	Old	wt	1	91.56
		PFC	Old	wt	2	104.75
		PFC	Old	wt	3	43.32
		PFC	Old	wt	4	142.92
		PFC	Old	wt	5	75.96
		PFC	Old	wt	6	141.49
		PFC	Old	tgNM	1	30.03
		PFC	Old	tgNM	2	33.28
		PFC	Old	tgNM	3	45.39
		PFC	Old	tgNM	4	25.65
		PFC	Old	tgNM	5	84.18
		PFC	Old	tgNM	6	35.4
		PFC	Old	tgNM	7	63.53
		PFC	Old	tgNM	8	17.27
		PFC	Old	tgNM	9	41.54
		PFC	Old	tgNM	10	115.19
		PFC	Old	tgNM	11	170.65

### Sheet: G- Cytoplasmic inclusions
	Brain region	Age	Animal	Cytoplasmic inclusions
	LC	Pubertal	1	5
	LC	Pubertal	2	4
	LC	Pubertal	3	2
	LC	Pubertal	4	3
	LC	Pubertal	5	3
	LC	Young	1	0
	LC	Young	2	4
	LC	Young	3	0
	LC	Young	4	1
	LC	Young	5	0
	LC	Young	6	0
	LC	Adult	1	3
	LC	Adult	2	2
	LC	Adult	3	1
	LC	Adult	4	3
	LC	Adult	5	0
	LC	Adult	6	0
	LC	Adult	7	1
	LC	Old	1	0
	LC	Old	2	5
	LC	Old	3	1
	LC	Old	4	0
	LC	Old	5	0
	LC	Old	6	2

### Sheet: H- Iba1 and GFAP positive cells
		Brain region	Stain	Genotype	Age	Animal	Positive cells
		LC	Iba1	wt	Young	1	0
		LC	Iba1	wt	Young	2	0
		LC	Iba1	wt	Young	3	0
		LC	Iba1	wt	Young	4	0
		LC	Iba1	wt	Young	5	0
		LC	Iba1	wt	Young	6	0
		LC	Iba1	wt	Young	7	0
		LC	Iba1	wt	Young	8	0
		LC	Iba1	wt	Adult	1	0
		LC	Iba1	wt	Adult	2	0
		LC	Iba1	wt	Adult	3	0
		LC	Iba1	wt	Adult	4	0
		LC	Iba1	wt	Old	1	0
		LC	Iba1	wt	Old	2	0
		LC	Iba1	wt	Old	3	0
		LC	Iba1	wt	Old	4	0
		LC	Iba1	wt	Old	5	0
		LC	Iba1	tg	Young	1	18
		LC	Iba1	tg	Young	2	27
		LC	Iba1	tg	Young	3	44
		LC	Iba1	tg	Young	4	5
		LC	Iba1	tg	Young	5	21
		LC	Iba1	tg	Young	6	13
		LC	Iba1	tg	Adult	1	6
		LC	Iba1	tg	Adult	2	13
		LC	Iba1	tg	Adult	3	7
		LC	Iba1	tg	Adult	4	19
		LC	Iba1	tg	Adult	5	13
		LC	Iba1	tg	Old	1	27
		LC	Iba1	tg	Old	2	11
		LC	Iba1	tg	Old	3	14
		LC	Iba1	tg	Old	4	2
		LC	GFAP	wt	Young	1	18
		LC	GFAP	wt	Young	2	38
		LC	GFAP	wt	Young	3	44
		LC	GFAP	wt	Young	4	18
		LC	GFAP	wt	Young	5	81
		LC	GFAP	wt	Young	6	65
		LC	GFAP	wt	Young	7	13
		LC	GFAP	wt	Young	8	64
		LC	GFAP	wt	Adult	1	86
		LC	GFAP	wt	Adult	2	65
		LC	GFAP	wt	Adult	3	113
		LC	GFAP	wt	Adult	4	70
		LC	GFAP	wt	Old	1	42
		LC	GFAP	wt	Old	2	37
		LC	GFAP	wt	Old	3	17
		LC	GFAP	wt	Old	4	92
		LC	GFAP	wt	Old	5	73
		LC	GFAP	tg	Young	1	332
		LC	GFAP	tg	Young	2	108
		LC	GFAP	tg	Young	3	283
		LC	GFAP	tg	Young	4	165
		LC	GFAP	tg	Young	5	83
		LC	GFAP	tg	Young	6	250
		LC	GFAP	tg	Adult	1	177
		LC	GFAP	tg	Adult	2	419
		LC	GFAP	tg	Adult	3	166
		LC	GFAP	tg	Adult	4	314
		LC	GFAP	tg	Adult	5	463
		LC	GFAP	tg	Adult	6	167
		LC	GFAP	tg	Old	1	295
		LC	GFAP	tg	Old	2	317
		LC	GFAP	tg	Old	3	179
		LC	GFAP	tg	Old	4	98
