## Supplementary material for "Modelling human neuronal catecholaminergic pigmentation in rodents recapitulates age-related multisystem neurodegenerative deficits": Source Data File- Fig 6

### Sheet: A- ChAT positive cells
	Brain region	Age	Genotype	Animal	ChAT positive cells
	NBM	Old	wt	1	2142
	NBM	Old	wt	2	2106
	NBM	Old	wt	3	1872
	NBM	Old	wt	4	2538
	NBM	Old	wt	5	2142
	NBM	Old	wt	6	2412
	NBM	Old	wt	7	2268
	NBM	Old	wt	8	2610
	NBM	Old	tgNM	1	1674
	NBM	Old	tgNM	2	2376
	NBM	Old	tgNM	3	2070
	NBM	Old	tgNM	4	1422
	NBM	Old	tgNM	5	1836
	NBM	Old	tgNM	6	1620
	NBM	Old	tgNM	7	1782

### Sheet: B- ChAT positive cells 
	Brain region	Age	Genotype	Animal	ChAT positive cells
	PPN	Old	wt	1	3696
	PPN	Old	wt	2	4014
	PPN	Old	wt	3	2484
	PPN	Old	wt	4	3276
	PPN	Old	wt	5	3690
	PPN	Old	wt	6	3204
	PPN	Old	wt	7	3672
	PPN	Old	wt	8	3114
	PPN	Old	tgNM	1	3024
	PPN	Old	tgNM	2	3096
	PPN	Old	tgNM	3	3198
	PPN	Old	tgNM	4	3150
	PPN	Old	tgNM	5	3186
	PPN	Old	tgNM	6	2988

### Sheet: C- ACh levels
	Brain region	Age	Genotype	Animal	ACh levels
	PPN	Young	wt	1	84.88
	PPN	Young	wt	2	90.65
	PPN	Young	wt	3	134.49
	PPN	Young	wt	4	60.46
	PPN	Young	wt	5	112.9
	PPN	Young	wt	6	90.94
	PPN	Young	wt	7	73.81
	PPN	Young	wt	8	151.86
	PPN	Young	tgNM	1	984.58
	PPN	Young	tgNM	2	209.3
	PPN	Young	tgNM	3	253066
	PPN	Young	tgNM	4	134129
	PPN	Young	tgNM	5	272.91
	PPN	Young	tgNM	6	490.8
	PPN	Young	tgNM	7	354.34
	PPN	Young	tgNM	8	110.18
	PPN	Young	tgNM	9	128.3
	PPN	Young	tgNM	10	316.19
	PPN	Young	tgNM	11	107.73
	PPN	Young	tgNM	12	125.3
	PPN	Old	wt	1	68.85
	PPN	Old	wt	2	118.08
	PPN	Old	wt	3	99.35
	PPN	Old	wt	4	113.72
	PPN	Old	tgNM	1	141.42
	PPN	Old	tgNM	2	111.4
	PPN	Old	tgNM	3	256.3
	PPN	Old	tgNM	4	205.65
	PPN	Old	tgNM	5	132.94
	PPN	Old	tgNM	6	112.41
	PPN	Old	tgNM	7	129.22
	PPN	Old	tgNM	8	156.91
	PPN	Old	tgNM	9	180.93
	PPN	Old	tgNM	10	160.82
	PFC	Young	wt	1	64.31
	PFC	Young	wt	2	73.47
	PFC	Young	wt	3	113.81
	PFC	Young	wt	4	75.24
	PFC	Young	wt	5	148.43
	PFC	Young	wt	6	74.9
	PFC	Young	wt	7	118.06
	PFC	Young	wt	8	131.79
	PFC	Young	tgNM	1	94.43
	PFC	Young	tgNM	2	75.51
	PFC	Young	tgNM	3	74.36
	PFC	Young	tgNM	4	71.32
	PFC	Young	tgNM	5	93.24
	PFC	Young	tgNM	6	88.06
	PFC	Young	tgNM	7	94.36
	PFC	Young	tgNM	8	70.68
	PFC	Young	tgNM	9	85.64
	PFC	Young	tgNM	10	59.17
	PFC	Young	tgNM	11	95.13
	PFC	Young	tgNM	12	65.66
	PFC	Young	tgNM	13	55.4
	PFC	Old	wt	1	92.49
	PFC	Old	wt	2	126.39
	PFC	Old	wt	3	58.51
	PFC	Old	wt	4	122.34
	PFC	Old	wt	5	92.45
	PFC	Old	wt	6	107.82
	PFC	Old	tgNM	1	55.06
	PFC	Old	tgNM	2	75.04
	PFC	Old	tgNM	3	64.26
	PFC	Old	tgNM	4	70.73
	PFC	Old	tgNM	5	67.33
	PFC	Old	tgNM	6	81.31
	PFC	Old	tgNM	7	81.4
	PFC	Old	tgNM	8	60.33
	PFC	Old	tgNM	9	121.07
	PFC	Old	tgNM	10	150.05
	PFC	Old	tgNM	11	151.19

### Sheet: D- TPH-positive cells
	Brain region	Age	Genotype	Animal	TPH positive cells
	DR	Old	wt	1	8180
	DR	Old	wt	2	4670
	DR	Old	wt	3	6490
	DR	Old	wt	4	11490
	DR	Old	wt	5	10190
	DR	Old	wt	6	10720
	DR	Old	tgNM	1	7520
	DR	Old	tgNM	2	7170
	DR	Old	tgNM	3	5620
	DR	Old	tgNM	4	6560

### Sheet: E- 5HT levels
	Brain region	Age	Genotype	Animal	5HT levels
	DR	Young	wt	1	93.2
	DR	Young	wt	2	92.02
	DR	Young	wt	3	114.21
	DR	Young	wt	4	95.6
	DR	Young	wt	5	127.22
	DR	Young	wt	6	110.95
	DR	Young	wt	7	38.82
	DR	Young	wt	8	127.99
	DR	Young	tgNM	1	209.44
	DR	Young	tgNM	2	183.38
	DR	Young	tgNM	3	179.93
	DR	Young	tgNM	4	133.6
	DR	Young	tgNM	5	119.56
	DR	Young	tgNM	6	84.73
	DR	Young	tgNM	7	84.64
	DR	Young	tgNM	8	135.16
	DR	Young	tgNM	9	97.92
	DR	Young	tgNM	10	77.34
	DR	Old	wt	1	59.21
	DR	Old	wt	2	104.22
	DR	Old	wt	3	161.06
	DR	Old	wt	4	75.5
	DR	Old	tgNM	1	90.98
	DR	Old	tgNM	2	82.52
	DR	Old	tgNM	3	44.57
	DR	Old	tgNM	4	81.12
	DR	Old	tgNM	5	48.4
	DR	Old	tgNM	6	68.73
	DR	Old	tgNM	7	96.35
	DR	Old	tgNM	8	58.05
	DR	Old	tgNM	9	63.5
	DR	Old	tgNM	10	124.27
	PFC	Young	wt	1	59
	PFC	Young	wt	2	79.34
	PFC	Young	wt	3	168.85
	PFC	Young	wt	4	68.83
	PFC	Young	wt	5	99.27
	PFC	Young	wt	6	70.89
	PFC	Young	wt	7	116.82
	PFC	Young	wt	8	136.99
	PFC	Young	tgNM	1	79.98
	PFC	Young	tgNM	2	78.49
	PFC	Young	tgNM	3	74.81
	PFC	Young	tgNM	4	84.78
	PFC	Young	tgNM	5	77.14
	PFC	Young	tgNM	6	57.98
	PFC	Young	tgNM	7	63.03
	PFC	Young	tgNM	8	49.92
	PFC	Young	tgNM	9	70.88
	PFC	Young	tgNM	10	85.71
	PFC	Young	tgNM	11	65.25
	PFC	Young	tgNM	12	42.81
	PFC	Old	wt	1	103.03
	PFC	Old	wt	2	101.19
	PFC	Old	wt	3	48.12
	PFC	Old	wt	4	103.55
	PFC	Old	wt	5	99.28
	PFC	Old	wt	6	144.82
	PFC	Old	tgNM	1	45.63
	PFC	Old	tgNM	2	76.18
	PFC	Old	tgNM	3	83.63
	PFC	Old	tgNM	4	47.5
	PFC	Old	tgNM	5	65.89
	PFC	Old	tgNM	6	69.17
	PFC	Old	tgNM	7	57.31
	PFC	Old	tgNM	8	42.14
	PFC	Old	tgNM	9	106.97
	PFC	Old	tgNM	10	110.64
	PFC	Old	tgNM	11	133.59

### Sheet: F- Tail suspension test
	Test	Age	Genotype	Animal	Result (s)
	Tail suspension test	Young	wt	1	140
	Tail suspension test	Young	wt	2	147
	Tail suspension test	Young	wt	3	175
	Tail suspension test	Young	wt	4	204
	Tail suspension test	Young	wt	5	139
	Tail suspension test	Young	wt	6	202
	Tail suspension test	Young	wt	7	115
	Tail suspension test	Young	wt	8	135
	Tail suspension test	Young	wt	9	208
	Tail suspension test	Young	wt	10	215
	Tail suspension test	Young	wt	11	228
	Tail suspension test	Young	wt	12	200
	Tail suspension test	Young	wt	13	177
	Tail suspension test	Young	wt	14	154
	Tail suspension test	Young	wt	15	176
	Tail suspension test	Young	wt	16	198
	Tail suspension test	Young	tgNM	1	166
	Tail suspension test	Young	tgNM	2	210
	Tail suspension test	Young	tgNM	3	183
	Tail suspension test	Young	tgNM	4	126
	Tail suspension test	Young	tgNM	5	139
	Tail suspension test	Young	tgNM	6	208
	Tail suspension test	Young	tgNM	7	137
	Tail suspension test	Young	tgNM	8	190
	Tail suspension test	Young	tgNM	9	201
	Tail suspension test	Young	tgNM	10	215
	Tail suspension test	Young	tgNM	11	223
	Tail suspension test	Young	tgNM	12	221
	Tail suspension test	Young	tgNM	13	147
	Tail suspension test	Young	tgNM	14	192
	Tail suspension test	Young	tgNM	15	175
	Tail suspension test	Young	tgNM	16	165
	Tail suspension test	Adult	wt	1	175
	Tail suspension test	Adult	wt	2	189
	Tail suspension test	Adult	wt	3	93
	Tail suspension test	Adult	wt	4	180
	Tail suspension test	Adult	wt	5	170
	Tail suspension test	Adult	wt	6	164
	Tail suspension test	Adult	wt	7	132
	Tail suspension test	Adult	wt	8	153
	Tail suspension test	Adult	wt	9	203
	Tail suspension test	Adult	wt	10	174
	Tail suspension test	Adult	wt	11	180
	Tail suspension test	Adult	wt	12	199
	Tail suspension test	Adult	wt	13	160
	Tail suspension test	Adult	wt	14	167
	Tail suspension test	Adult	tgNM	1	181
	Tail suspension test	Adult	tgNM	2	171
	Tail suspension test	Adult	tgNM	3	175
	Tail suspension test	Adult	tgNM	4	230
	Tail suspension test	Adult	tgNM	5	216
	Tail suspension test	Adult	tgNM	6	108
	Tail suspension test	Adult	tgNM	7	240
	Tail suspension test	Adult	tgNM	8	183
	Tail suspension test	Adult	tgNM	9	202
	Tail suspension test	Adult	tgNM	10	254
	Tail suspension test	Adult	tgNM	11	194
	Tail suspension test	Adult	tgNM	12	217
	Tail suspension test	Adult	tgNM	13	254
	Tail suspension test	Old	wt	1	148
	Tail suspension test	Old	wt	2	191
	Tail suspension test	Old	wt	3	180
	Tail suspension test	Old	wt	4	186
	Tail suspension test	Old	wt	5	171
	Tail suspension test	Old	wt	6	180
	Tail suspension test	Old	wt	7	150
	Tail suspension test	Old	wt	8	100
	Tail suspension test	Old	wt	9	150
	Tail suspension test	Old	wt	10	24
	Tail suspension test	Old	wt	11	136
	Tail suspension test	Old	tgNM	1	166
	Tail suspension test	Old	tgNM	2	190
	Tail suspension test	Old	tgNM	3	174
	Tail suspension test	Old	tgNM	4	244
	Tail suspension test	Old	tgNM	5	215
	Tail suspension test	Old	tgNM	6	221
	Tail suspension test	Old	tgNM	7	218
	Tail suspension test	Old	tgNM	8	206
	Tail suspension test	Old	tgNM	9	208
	Tail suspension test	Old	tgNM	10	100
	Tail suspension test	Old	tgNM	11	237
