## Supplementary material for "Modelling human neuronal catecholaminergic pigmentation in rodents recapitulates age-related multisystem neurodegenerative deficits": Source Data File- Fig 7

### Sheet: B-TH-positive pigmented neurons
		Brain region	Age	Animal	TH-positive pigmented neurons
		DVC	Young	1	60
		DVC	Young	2	84
		DVC	Young	3	132
		DVC	Young	4	112
		DVC	Young	5	152
		DVC	Young	6	52
		DVC	Adult	1	36
		DVC	Adult	2	42
		DVC	Adult	3	18
		DVC	Adult	4	84
		DVC	Adult	5	6
		DVC	Adult	6	30
		DVC	Old	1	0
		DVC	Old	2	16
		DVC	Old	3	72
		DVC	Old	4	48
		DVC	Old	5	54
		DVC	Old	6	60

### Sheet: C-Total pigmented neurons
		Brain region	Age	Animal	Total number pigmented neurons
		DVC	Young	1	60
		DVC	Young	2	92
		DVC	Young	3	136
		DVC	Young	4	116
		DVC	Young	5	164
		DVC	Young	6	60
		DVC	Adult	1	204
		DVC	Adult	2	42
		DVC	Adult	3	42
		DVC	Adult	4	138
		DVC	Adult	5	84
		DVC	Adult	6	36
		DVC	Old	1	0
		DVC	Old	2	16
		DVC	Old	3	72
		DVC	Old	4	54
		DVC	Old	5	54
		DVC	Old	6	60

### Sheet: D-eNM granules
		Brain region	Age	Animal	eNM granules
		DVC	Young	1	24
		DVC	Young	2	52
		DVC	Young	3	16
		DVC	Young	4	12
		DVC	Young	5	24
		DVC	Young	6	16
		DVC	Adult	1	306
		DVC	Adult	2	72
		DVC	Adult	3	60
		DVC	Adult	4	330
		DVC	Adult	5	186
		DVC	Adult	6	36
		DVC	Old	1	120
		DVC	Old	2	496
		DVC	Old	3	504
		DVC	Old	4	324
		DVC	Old	5	444
		DVC	Old	6	462

### Sheet: E-Iba1-positive reactive cells
		Brain region	Genotype	Age	Animal	Iba1-positive reactive cells
		DVC	WT	Young	1	0
		DVC	WT	Young	2	0
		DVC	WT	Young	3	0
		DVC	WT	Young	4	0
		DVC	WT	Young	5	0
		DVC	WT	Young	6	0
		DVC	WT	Young	7	0
		DVC	WT	Adult	1	0
		DVC	WT	Adult	2	0
		DVC	WT	Adult	3	0
		DVC	WT	Adult	4	0
		DVC	WT	Old	1	0
		DVC	WT	Old	2	0
		DVC	WT	Old	3	0
		DVC	WT	Old	4	0
		DVC	HET	Young	1	80
		DVC	HET	Young	2	10
		DVC	HET	Young	3	38
		DVC	HET	Young	4	33
		DVC	HET	Young	5	0
		DVC	HET	Young	6	0
		DVC	HET	Adult	1	17
		DVC	HET	Adult	2	8
		DVC	HET	Adult	3	14
		DVC	HET	Adult	4	14
		DVC	HET	Adult	5	6
		DVC	HET	Old	1	25
		DVC	HET	Old	2	33
		DVC	HET	Old	3	21
		DVC	HET	Old	4	4

### Sheet: F- Cytoplasmic inclusions
		Brain region	Age	Animal	Cytoplasmic inclusions
		DVC	Pubertal	1	2
		DVC	Pubertal	2	3
		DVC	Pubertal	3	1
		DVC	Pubertal	4	0
		DVC	Pubertal	5	0
		DVC	Young	1	1
		DVC	Young	2	0
		DVC	Young	3	0
		DVC	Young	4	0
		DVC	Young	5	0
		DVC	Young	6	0
		DVC	Adult	1	0
		DVC	Adult	2	0
		DVC	Adult	3	0
		DVC	Adult	4	0
		DVC	Adult	5	0
		DVC	Adult	6	0
		DVC	Adult	7	0
		DVC	Old	1	0
		DVC	Old	2	0
		DVC	Old	3	0
		DVC	Old	4	0
		DVC	Old	5	0
		DVC	Old	6	0
