## Supplementary material for "Modelling human neuronal catecholaminergic pigmentation in rodents recapitulates age-related multisystem neurodegenerative deficits": Source Data File- Fig 8

### Sheet: B-Heart rate
		Genotype	Age	Animal	Heart rate
		wt	Young	1	475.6
		wt	Young	2	518.9
		wt	Young	3	504.8
		wt	Young	4	546.3
		wt	Young	5	508.4
		wt	Young	6	407.2
		wt	Young	7	472.6
		wt	Young	8	468.9
		wt	Young	9	533.9
		wt	Young	10	635
		wt	Young	11	541.3
		wt	Young	12	486.1
		wt	Adult	1	501
		wt	Adult	2	490.1
		wt	Adult	3	540.1
		wt	Adult	4	551.1
		wt	Adult	5	572.9
		wt	Adult	6	390.1
		wt	Adult	7	448.8
		wt	Adult	8	518.7
		wt	Adult	9	488.5
		wt	Adult	10	510.8
		wt	Adult	11	433.8
		wt	Adult	12	450.7
		wt	Old	1	456.5
		wt	Old	2	505.5
		wt	Old	3	522.9
		wt	Old	4	472.7
		wt	Old	5	538.1
		wt	Old	6	531.5
		wt	Old	7	623.9
		wt	Old	8	547.5
		wt	Old	9	467
		wt	Old	10	558.9
		wt	Old	11	530.9
		wt	Old	12	490.7
		tg	Young	1	512.7
		tg	Young	2	473
		tg	Young	3	588.4
		tg	Young	4	468.9
		tg	Young	5	570.9
		tg	Young	6	532.3
		tg	Young	7	443.6
		tg	Young	8	525.3
		tg	Young	9	552.7
		tg	Young	10	578.2
		tg	Young	11	469.9
		tg	Young	12	496.4
		tg	Young	13	554.1
		tg	Adult	1	513.7
		tg	Adult	2	508.7
		tg	Adult	3	502.1
		tg	Adult	4	549.8
		tg	Adult	5	545
		tg	Adult	6	489.2
		tg	Adult	7	462.4
		tg	Adult	8	518.4
		tg	Adult	9	557.8
		tg	Adult	10	382.7
		tg	Adult	11	434
		tg	Old	1	489.1
		tg	Old	2	440.7
		tg	Old	3	465.4
		tg	Old	4	487.9
		tg	Old	5	432.8
		tg	Old	6	506.3
		tg	Old	7	440.1
		tg	Old	8	558.7
		tg	Old	9	578.8
		tg	Old	10	430.2
		tg	Old	11	400.6
		tg	Old	12	406.3
		tg	Old	13	467.6
		tg	Old	14	315.6
		tg	Old	15	402.2
		tg	Old	16	527.2
		tg	Old	17	394.2
		tg	Old	18	277.1
		tg	Old	19	413.8

### Sheet: C- Blood preasure
		Parameter	Genotype	Animal	Result
		Systolic BP	wt	1	75
		Systolic BP	wt	2	81
		Systolic BP	wt	3	68
		Systolic BP	wt	4	63
		Systolic BP	wt	5	68
		Systolic BP	wt	6	69
		Systolic BP	wt	7	59
		Systolic BP	wt	8	65
		Systolic BP	wt	9	70
		Systolic BP	wt	10	73
		Systolic BP	wt	11	73
		Systolic BP	wt	12	71
		Systolic BP	wt	13	69
		Systolic BP	wt	14	64
		Systolic BP	wt	15	70
		Systolic BP	wt	16	69
		Systolic BP	wt	17	74
		Systolic BP	wt	18	65
		Systolic BP	wt	19	65
		Systolic BP	tgNM	1	69
		Systolic BP	tgNM	2	73
		Systolic BP	tgNM	3	77
		Systolic BP	tgNM	4	68
		Systolic BP	tgNM	5	63
		Systolic BP	tgNM	6	80
		Systolic BP	tgNM	7	95
		Systolic BP	tgNM	8	81
		Systolic BP	tgNM	9	65
		Systolic BP	tgNM	10	67
		Systolic BP	tgNM	11	65
		Systolic BP	tgNM	12	69
		Systolic BP	tgNM	13	79
		Systolic BP	tgNM	14	64
		Systolic BP	tgNM	15	71
		Diastolic BP	wt	1	59
		Diastolic BP	wt	2	58
		Diastolic BP	wt	3	46
		Diastolic BP	wt	4	48
		Diastolic BP	wt	5	54
		Diastolic BP	wt	6	49
		Diastolic BP	wt	7	47
		Diastolic BP	wt	8	51
		Diastolic BP	wt	9	53
		Diastolic BP	wt	10	58
		Diastolic BP	wt	11	63
		Diastolic BP	wt	12	53
		Diastolic BP	wt	13	51
		Diastolic BP	wt	14	49
		Diastolic BP	wt	15	49
		Diastolic BP	wt	16	55
		Diastolic BP	wt	17	54
		Diastolic BP	wt	18	46
		Diastolic BP	wt	19	45
		Diastolic BP	tgNM	1	47
		Diastolic BP	tgNM	2	55
		Diastolic BP	tgNM	3	58
		Diastolic BP	tgNM	4	49
		Diastolic BP	tgNM	5	47
		Diastolic BP	tgNM	6	58
		Diastolic BP	tgNM	7	75
		Diastolic BP	tgNM	8	56
		Diastolic BP	tgNM	9	51
		Diastolic BP	tgNM	10	56
		Diastolic BP	tgNM	11	50
		Diastolic BP	tgNM	12	49
		Diastolic BP	tgNM	13	60
		Diastolic BP	tgNM	14	49
		Diastolic BP	tgNM	15	54

### Sheet: D- Respiratory rate
		Genotype	Animal	Respiratory rate
		wt	1	106
		wt	2	89
		wt	3	97
		wt	4	93
		wt	5	98
		wt	6	63
		wt	7	97
		wt	8	96
		wt	9	68
		wt	10	103
		wt	11	90
		wt	12	89
		tgNM	1	98
		tgNM	2	105
		tgNM	3	90
		tgNM	4	87
		tgNM	5	115
		tgNM	6	97
		tgNM	7	113
		tgNM	8	117
		tgNM	9	109
		tgNM	10	104
		tgNM	11	108
		tgNM	12	96
		tgNM	13	107

### Sheet: E - Intestinal transit time
		Genotype	Animal	Intestinal transit time
		wt	1	137
		wt	2	225
		wt	3	93
		wt	4	145
		wt	5	168
		wt	6	166
		wt	7	148
		wt	8	163
		wt	9	91
		wt	10	93
		wt	11	113
		wt	12	103
		wt	13	65
		wt	14	43
		wt	15	53.3
		wt	16	54
		wt	17	97
		wt	18	80
		tgNM	1	105
		tgNM	2	167
		tgNM	3	157
		tgNM	4	145
		tgNM	5	103
		tgNM	6	227
		tgNM	7	101
		tgNM	8	83
		tgNM	9	143
		tgNM	10	76
		tgNM	11	90
		tgNM	12	70

### Sheet: F-Metabolite levels
	Metabolite	Region	Genotype	Age	Animal	Result
	DA	DVC	wt	Young	1	114.26
	DA	DVC	wt	Young	2	69.28
	DA	DVC	wt	Young	3	49.48
	DA	DVC	wt	Young	4	131.04
	DA	DVC	wt	Young	5	115.71
	DA	DVC	wt	Young	6	96.55
	DA	DVC	wt	Young	7	96.76
	DA	DVC	wt	Young	8	126.91
	DA	DVC	wt	Old	1	99.35
	DA	DVC	wt	Old	2	57.3
	DA	DVC	wt	Old	3	79.03
	DA	DVC	wt	Old	4	107.21
	DA	DVC	wt	Old	5	129.43
	DA	DVC	wt	Old	6	127.69
	DA	DVC	tgNM	Young	1	61.58
	DA	DVC	tgNM	Young	2	59.17
	DA	DVC	tgNM	Young	3	41.09
	DA	DVC	tgNM	Young	4	195.45
	DA	DVC	tgNM	Young	5	41.56
	DA	DVC	tgNM	Young	6	94.09
	DA	DVC	tgNM	Young	7	50.03
	DA	DVC	tgNM	Young	8	74.73
	DA	DVC	tgNM	Young	9	112.41
	DA	DVC	tgNM	Young	10	96.65
	DA	DVC	tgNM	Young	11	57.11
	DA	DVC	tgNM	Young	12	138.13
	DA	DVC	tgNM	Old	1	41.83
	DA	DVC	tgNM	Old	2	58.02
	DA	DVC	tgNM	Old	3	44.61
	DA	DVC	tgNM	Old	4	39.4
	DA	DVC	tgNM	Old	5	34.43
	DA	DVC	tgNM	Old	6	34.67
	DA	DVC	tgNM	Old	7	20.5
	DA	DVC	tgNM	Old	8	42.67
	DA	DVC	tgNM	Old	9	34.79
	DA	Heart	wt	Young	1	322.05
	DA	Heart	wt	Young	2	69.17
	DA	Heart	wt	Young	3	4.43
	DA	Heart	wt	Young	4	5.19
	DA	Heart	wt	Young	5	7.81
	DA	Heart	wt	Young	6	243.88
	DA	Heart	wt	Young	7	29.07
	DA	Heart	wt	Young	8	118.38
	DA	Heart	wt	Old	1	5.72
	DA	Heart	wt	Old	2	10.94
	DA	Heart	wt	Old	3	45.5
	DA	Heart	wt	Old	4	214.06
	DA	Heart	wt	Old	5	235.48
	DA	Heart	wt	Old	6	139.11
	DA	Heart	wt	Old	7	55.98
	DA	Heart	wt	Old	8	104.53
	DA	Heart	wt	Old	9	86.95
	DA	Heart	wt	Old	10	101.72
	DA	Heart	tgNM	Young	1	6.79
	DA	Heart	tgNM	Young	2	4.96
	DA	Heart	tgNM	Young	3	6.82
	DA	Heart	tgNM	Young	4	8.28
	DA	Heart	tgNM	Young	5	26.99
	DA	Heart	tgNM	Young	6	5.34
	DA	Heart	tgNM	Young	7	18.28
	DA	Heart	tgNM	Young	8	36.99
	DA	Heart	tgNM	Young	9	28.54
	DA	Heart	tgNM	Young	10	3.66
	DA	Heart	tgNM	Young	11	4.39
	DA	Heart	tgNM	Old	1	77.57
	DA	Heart	tgNM	Old	2	32.8
	DA	Heart	tgNM	Old	3	113.71
	DA	Heart	tgNM	Old	4	4.04
	DA	Heart	tgNM	Old	5	10.65
	DA	Heart	tgNM	Old	6	65.86
	DA	Heart	tgNM	Old	7	59.5
	DA	Heart	tgNM	Old	8	3.73
	DA	Heart	tgNM	Old	9	175.6
	DA	Heart	tgNM	Old	10	187.81
	DA	Heart	tgNM	Old	11	5.03
	DA	Heart	tgNM	Old	12	9.13
	DA	Intestine	wt	Young	1	109.64
	DA	Heart	wt	Young	2	39.94
	DA	Heart	wt	Young	3	112.75
	DA	Heart	wt	Young	4	70.79
	DA	Heart	wt	Young	5	48.62
	DA	Heart	wt	Young	6	128.32
	DA	Heart	wt	Young	7	46.48
	DA	Heart	wt	Young	8	133.85
	DA	Heart	wt	Young	9	209.62
	DA	Heart	wt	Old	1	287.93
	DA	Heart	wt	Old	2	66.43
	DA	Heart	wt	Old	3	88.13
	DA	Heart	wt	Old	4	15.82
	DA	Heart	wt	Old	5	175.9
	DA	Heart	wt	Old	6	35.98
	DA	Heart	wt	Old	7	191.68
	DA	Heart	wt	Old	8	49.02
	DA	Heart	wt	Old	9	58.06
	DA	Heart	wt	Old	10	46.71
	DA	Heart	wt	Old	11	42.28
	DA	Heart	wt	Old	12	142.49
	DA	Heart	wt	Old	13	34.87
	DA	Heart	wt	Old	14	45.21
	DA	Heart	wt	Old	15	219.74
	DA	Heart	wt	Old	16	99.75
	DA	Heart	tgNM	Young	1	225.95
	DA	Heart	tgNM	Young	2	173.17
	DA	Heart	tgNM	Young	3	37.98
	DA	Heart	tgNM	Young	4	75.06
	DA	Heart	tgNM	Young	5	148.26
	DA	Heart	tgNM	Young	6	35.48
	DA	Heart	tgNM	Young	7	31.28
	DA	Heart	tgNM	Young	8	41.28
	DA	Heart	tgNM	Young	9	13.39
	DA	Heart	tgNM	Young	10	318.7
	DA	Heart	tgNM	Young	11	117.39
	DA	Heart	tgNM	Young	12	16.28
	DA	Heart	tgNM	Young	13	129.48
	DA	Heart	tgNM	Old	1	181.59
	DA	Heart	tgNM	Old	2	56.79
	DA	Heart	tgNM	Old	3	53.8
	DA	Heart	tgNM	Old	4	27.52
	DA	Heart	tgNM	Old	5	118.86
	DA	Heart	tgNM	Old	6	141.49
	DA	Heart	tgNM	Old	7	339.35
	DA	Heart	tgNM	Old	8	123.77
	DA	Heart	tgNM	Old	9	35.12
	DA	Heart	tgNM	Old	10	80.64
	DA	Heart	tgNM	Old	11	34.41
	DA	Heart	tgNM	Old	12	55.63
	DA	Heart	tgNM	Old	13	65.64
	NA	DVC	wt	Young	1	95.71
	NA	DVC	wt	Young	2	55.98
	NA	DVC	wt	Young	3	78.16
	NA	DVC	wt	Young	4	55.03
	NA	DVC	wt	Young	5	154.15
	NA	DVC	wt	Young	6	129.35
	NA	DVC	wt	Young	7	112.51
	NA	DVC	wt	Young	8	119.11
	NA	DVC	wt	Old	1	175.12
	NA	DVC	wt	Old	2	112.8
	NA	DVC	wt	Old	3	105.6
	NA	DVC	wt	Old	4	70.69
	NA	DVC	wt	Old	5	76.25
	NA	DVC	wt	Old	6	59.54
	NA	DVC	tgNM	Young	1	51.26
	NA	DVC	tgNM	Young	2	32.4
	NA	DVC	tgNM	Young	3	32.47
	NA	DVC	tgNM	Young	4	124.15
	NA	DVC	tgNM	Young	5	52.04
	NA	DVC	tgNM	Young	6	45.84
	NA	DVC	tgNM	Young	7	99.64
	NA	DVC	tgNM	Young	8	39.83
	NA	DVC	tgNM	Young	9	92.23
	NA	DVC	tgNM	Young	10	34.28
	NA	DVC	tgNM	Young	11	63.37
	NA	DVC	tgNM	Young	12	66.8
	NA	DVC	tgNM	Young	13	87.09
	NA	DVC	tgNM	Old	1	31.09
	NA	DVC	tgNM	Old	2	57.91
	NA	DVC	tgNM	Old	3	37.52
	NA	DVC	tgNM	Old	4	25.87
	NA	DVC	tgNM	Old	5	57.27
	NA	DVC	tgNM	Old	6	18.15
	NA	DVC	tgNM	Old	7	17.14
	NA	DVC	tgNM	Old	8	12.74
	NA	DVC	tgNM	Old	9	12.49
	NA	DVC	tgNM	Old	10	19.16
	NA	DVC	tgNM	Old	11	24.81
	NA	Heart	wt	Young	1	94.24
	NA	Heart	wt	Young	2	138.58
	NA	Heart	wt	Young	3	53.79
	NA	Heart	wt	Young	4	61.39
	NA	Heart	wt	Young	5	124.39
	NA	Heart	wt	Young	6	106.05
	NA	Heart	wt	Young	7	139.32
	NA	Heart	wt	Young	8	36.72
	NA	Heart	wt	Young	9	145.53
	NA	Heart	wt	Old	1	50.34
	NA	Heart	wt	Old	2	105.22
	NA	Heart	wt	Old	3	135.63
	NA	Heart	wt	Old	4	100.35
	NA	Heart	wt	Old	5	196.42
	NA	Heart	wt	Old	6	98.04
	NA	Heart	wt	Old	7	60.7
	NA	Heart	wt	Old	8	116.73
	NA	Heart	wt	Old	9	69.04
	NA	Heart	wt	Old	10	67.53
	NA	Heart	tgNM	Young	1	36.51
	NA	Heart	tgNM	Young	2	37.38
	NA	Heart	tgNM	Young	3	47.19
	NA	Heart	tgNM	Young	4	84.03
	NA	Heart	tgNM	Young	5	34.44
	NA	Heart	tgNM	Young	6	28.63
	NA	Heart	tgNM	Young	7	52
	NA	Heart	tgNM	Young	8	91.88
	NA	Heart	tgNM	Young	9	85.33
	NA	Heart	tgNM	Young	10	52.69
	NA	Heart	tgNM	Young	11	50.44
	NA	Heart	tgNM	Young	12	72.04
	NA	Heart	tgNM	Old	1	37.42
	NA	Heart	tgNM	Old	2	30.88
	NA	Heart	tgNM	Old	3	56.69
	NA	Heart	tgNM	Old	4	93.22
	NA	Heart	tgNM	Old	5	41.67
	NA	Heart	tgNM	Old	6	40.59
	NA	Heart	tgNM	Old	7	24.54
	NA	Heart	tgNM	Old	8	28.38
	NA	Heart	tgNM	Old	9	31.34
	NA	Heart	tgNM	Old	10	75.8
	NA	Heart	tgNM	Old	11	36.78
	NA	Heart	tgNM	Old	12	46.33
	NA	Intestine	wt	Young	1	124.44
	NA	Intestine	wt	Young	2	116.1
	NA	Intestine	wt	Young	3	326.4
	NA	Intestine	wt	Young	4	101.52
	NA	Intestine	wt	Young	5	129.64
	NA	Intestine	wt	Young	6	168.15
	NA	Intestine	wt	Young	7	67.15
	NA	Intestine	wt	Young	8	213.14
	NA	Intestine	wt	Young	9	251.18
	NA	Intestine	wt	Old	1	60.77
	NA	Intestine	wt	Old	2	79.6
	NA	Intestine	wt	Old	3	77.11
	NA	Intestine	wt	Old	4	119.44
	NA	Intestine	wt	Old	5	59.13
	NA	Intestine	wt	Old	6	229.95
	NA	Intestine	wt	Old	7	92.51
	NA	Intestine	wt	Old	8	51.64
	NA	Intestine	wt	Old	9	184.72
	NA	Intestine	wt	Old	10	54.83
	NA	Intestine	wt	Old	11	180.09
	NA	Intestine	wt	Old	12	58.4
	NA	Intestine	wt	Old	13	93.25
	NA	Intestine	wt	Old	14	112.1
	NA	Intestine	wt	Old	15	46.46
	NA	Intestine	tgNM	Young	1	215.95
	NA	Intestine	tgNM	Young	2	84.54
	NA	Intestine	tgNM	Young	3	60.43
	NA	Intestine	tgNM	Young	4	151.32
	NA	Intestine	tgNM	Young	5	100.74
	NA	Intestine	tgNM	Young	6	130.72
	NA	Intestine	tgNM	Young	7	74.56
	NA	Intestine	tgNM	Young	8	82.28
	NA	Intestine	tgNM	Young	9	104.57
	NA	Intestine	tgNM	Young	10	80.8
	NA	Intestine	tgNM	Young	11	71.08
	NA	Intestine	tgNM	Young	12	88.42
	NA	Intestine	tgNM	Young	13	116.43
	NA	Intestine	tgNM	Old	1	284.34
	NA	Intestine	tgNM	Old	2	633.09
	NA	Intestine	tgNM	Old	3	110.37
	NA	Intestine	tgNM	Old	4	92.11
	NA	Intestine	tgNM	Old	5	50.14
	NA	Intestine	tgNM	Old	6	322.8
	NA	Intestine	tgNM	Old	7	228.43
	NA	Intestine	tgNM	Old	8	748.13
	NA	Intestine	tgNM	Old	9	478.05
	NA	Intestine	tgNM	Old	10	210.42
	NA	Intestine	tgNM	Old	11	120.76
	NA	Intestine	tgNM	Old	12	115.25
	NA	Intestine	tgNM	Old	13	72.16
	NA	Intestine	tgNM	Old	14	114.55
	NA	Intestine	tgNM	Old	15	87.67
	ACh	DVC	wt	Young	1	91.74
	ACh	DVC	wt	Young	2	112.43
	ACh	DVC	wt	Young	3	73.96
	ACh	DVC	wt	Young	4	104.87
	ACh	DVC	wt	Young	5	98.83
	ACh	DVC	wt	Young	6	143.54
	ACh	DVC	wt	Young	7	92.63
	ACh	DVC	wt	Young	8	82.01
	ACh	DVC	wt	Old	1	160.21
	ACh	DVC	wt	Old	2	97.34
	ACh	DVC	wt	Old	3	92.13
	ACh	DVC	wt	Old	4	129.37
	ACh	DVC	wt	Old	5	71.93
	ACh	DVC	wt	Old	6	49.01
	ACh	DVC	tgNM	Young	1	69.18
	ACh	DVC	tgNM	Young	2	71.19
	ACh	DVC	tgNM	Young	3	66.5
	ACh	DVC	tgNM	Young	4	112.61
	ACh	DVC	tgNM	Young	5	97.07
	ACh	DVC	tgNM	Young	6	132.27
	ACh	DVC	tgNM	Young	7	137.52
	ACh	DVC	tgNM	Young	8	100.83
	ACh	DVC	tgNM	Young	9	119.53
	ACh	DVC	tgNM	Young	10	66.23
	ACh	DVC	tgNM	Young	11	132.8
	ACh	DVC	tgNM	Young	12	142.29
	ACh	DVC	tgNM	Young	13	223.59
	ACh	DVC	tgNM	Old	1	83.32
	ACh	DVC	tgNM	Old	2	157.84
	ACh	DVC	tgNM	Old	3	186.54
	ACh	DVC	tgNM	Old	4	94.3
	ACh	DVC	tgNM	Old	5	120.73
	ACh	DVC	tgNM	Old	6	114.83
	ACh	DVC	tgNM	Old	7	92.73
	ACh	DVC	tgNM	Old	8	100.58
	ACh	DVC	tgNM	Old	9	70
	ACh	DVC	tgNM	Old	10	80.23
	ACh	DVC	tgNM	Old	11	80
	ACh	Heart	wt	Young	1	93.9
	ACh	Heart	wt	Young	2	99.4
	ACh	Heart	wt	Young	3	82.36
	ACh	Heart	wt	Young	4	90.89
	ACh	Heart	wt	Young	5	127.6
	ACh	Heart	wt	Young	6	81.14
	ACh	Heart	wt	Young	7	115.39
	ACh	Heart	wt	Young	8	114.15
	ACh	Heart	wt	Young	9	95.18
	ACh	Heart	wt	Old	1	85.76
	ACh	Heart	wt	Old	2	85.39
	ACh	Heart	wt	Old	3	117.64
	ACh	Heart	wt	Old	4	52.84
	ACh	Heart	wt	Old	5	141.22
	ACh	Heart	wt	Old	6	100.98
	ACh	Heart	wt	Old	7	83.12
	ACh	Heart	wt	Old	8	105
	ACh	Heart	wt	Old	9	110.03
	ACh	Heart	wt	Old	10	114.42
	ACh	Heart	wt	Old	11	103.6
	ACh	Heart	tgNM	Young	1	101.79
	ACh	Heart	tgNM	Young	2	76.98
	ACh	Heart	tgNM	Young	3	110.56
	ACh	Heart	tgNM	Young	4	126.75
	ACh	Heart	tgNM	Young	5	36.2
	ACh	Heart	tgNM	Young	6	22.86
	ACh	Heart	tgNM	Young	7	42.27
	ACh	Heart	tgNM	Young	8	39.47
	ACh	Heart	tgNM	Young	9	98.98
	ACh	Heart	tgNM	Young	10	44.8
	ACh	Heart	tgNM	Young	11	43.12
	ACh	Heart	tgNM	Young	12	39.93
	ACh	Heart	tgNM	Young	13	42.09
	ACh	Heart	tgNM	Old	1	108.86
	ACh	Heart	tgNM	Old	2	6.26
	ACh	Heart	tgNM	Old	3	64.93
	ACh	Heart	tgNM	Old	4	65.58
	ACh	Heart	tgNM	Old	5	72.05
	ACh	Heart	tgNM	Old	6	71.04
	ACh	Heart	tgNM	Old	7	14.63
	ACh	Heart	tgNM	Old	8	41.04
	ACh	Heart	tgNM	Old	9	116.14
	ACh	Heart	tgNM	Old	10	82.87
	ACh	Heart	tgNM	Old	11	94.04
	ACh	Heart	tgNM	Old	12	59.16
	ACh	Intestine	wt	Young	1	73.68
	ACh	Intestine	wt	Young	2	71.56
	ACh	Intestine	wt	Young	3	100.89
	ACh	Intestine	wt	Young	4	71.31
	ACh	Intestine	wt	Young	5	90.82
	ACh	Intestine	wt	Young	6	140.19
	ACh	Intestine	wt	Young	7	78.61
	ACh	Intestine	wt	Young	8	124.94
	ACh	Intestine	wt	Young	9	148
	ACh	Intestine	wt	Old	1	69.81
	ACh	Intestine	wt	Old	2	111.09
	ACh	Intestine	wt	Old	3	91.98
	ACh	Intestine	wt	Old	4	84.02
	ACh	Intestine	wt	Old	5	70.32
	ACh	Intestine	wt	Old	6	101.53
	ACh	Intestine	wt	Old	7	116.89
	ACh	Intestine	wt	Old	8	115
	ACh	Intestine	wt	Old	9	128.42
	ACh	Intestine	wt	Old	10	123.98
	ACh	Intestine	wt	Old	11	68.22
	ACh	Intestine	wt	Old	12	129.21
	ACh	Intestine	wt	Old	13	92.88
	ACh	Intestine	wt	Old	14	96.66
	ACh	Intestine	tgNM	Young	1	110.51
	ACh	Intestine	tgNM	Young	2	92.81
	ACh	Intestine	tgNM	Young	3	66.67
	ACh	Intestine	tgNM	Young	4	99.8
	ACh	Intestine	tgNM	Young	5	105.08
	ACh	Intestine	tgNM	Young	6	85.65
	ACh	Intestine	tgNM	Young	7	62.14
	ACh	Intestine	tgNM	Young	8	83.7
	ACh	Intestine	tgNM	Young	9	92.2
	ACh	Intestine	tgNM	Young	10	84.42
	ACh	Intestine	tgNM	Young	11	105.22
	ACh	Intestine	tgNM	Young	12	104.83
	ACh	Intestine	tgNM	Young	13	94.09
	ACh	Intestine	tgNM	Old	1	180.7
	ACh	Intestine	tgNM	Old	2	129.11
	ACh	Intestine	tgNM	Old	3	104.13
	ACh	Intestine	tgNM	Old	4	101.98
	ACh	Intestine	tgNM	Old	5	288.07
	ACh	Intestine	tgNM	Old	6	417.09
	ACh	Intestine	tgNM	Old	7	190.91
	ACh	Intestine	tgNM	Old	8	116.26
	ACh	Intestine	tgNM	Old	9	498.78
	ACh	Intestine	tgNM	Old	10	143.34
	ACh	Intestine	tgNM	Old	11	167.59
	ACh	Intestine	tgNM	Old	12	136.26
	ACh	Intestine	tgNM	Old	13	126.74
	ACh	Intestine	tgNM	Old	14	137.12

### Sheet: G- Survival analysis
	Genotype	Age (m)	Survival analysis
	wt	0.866667	0
	wt	1	0
	wt	1	0
	wt	1	0
	wt	1	0
	wt	1	0
	wt	1	0
	wt	1	0
	wt	1	0
	wt	1.1	0
	wt	1.1	0
	wt	1.1	0
	wt	1.1	0
	wt	1.13333	0
	wt	1.13333	0
	wt	1.13333	0
	wt	1.13333	0
	wt	1.13333	0
	wt	1.13333	0
	wt	1.2	1
	wt	1.23333	0
	wt	1.23333	0
	wt	1.23333	0
	wt	1.33333	0
	wt	1.33333	0
	wt	1.33333	0
	wt	1.36667	0
	wt	1.36667	0
	wt	1.36667	0
	wt	1.36667	0
	wt	1.4	0
	wt	1.4	0
	wt	1.4	0
	wt	1.4	0
	wt	1.4	0
	wt	1.4	0
	wt	1.4	0
	wt	1.4	0
	wt	1.4	0
	wt	1.43333	1
	wt	1.46667	0
	wt	1.46667	0
	wt	1.46667	0
	wt	1.46667	0
	wt	1.46667	0
	wt	1.5	0
	wt	1.5	0
	wt	1.53333	0
	wt	1.53333	0
	wt	1.53333	0
	wt	1.53333	0
	wt	1.53333	0
	wt	1.53333	0
	wt	1.63333	0
	wt	1.63333	0
	wt	1.63333	0
	wt	1.63333	0
	wt	1.63333	0
	wt	1.73333	0
	wt	1.86667	0
	wt	1.86667	0
	wt	1.86667	0
	wt	1.86667	0
	wt	1.86667	0
	wt	1.9	0
	wt	1.93333	0
	wt	1.96667	0
	wt	1.96667	0
	wt	1.96667	0
	wt	1.96667	0
	wt	1.96667	0
	wt	1.96667	0
	wt	1.96667	0
	wt	2.03333	0
	wt	2.03333	0
	wt	2.1	0
	wt	2.1	0
	wt	2.1	0
	wt	2.1	0
	wt	2.1	0
	wt	2.1	0
	wt	2.1	0
	wt	2.1	0
	wt	2.1	0
	wt	2.1	0
	wt	2.1	0
	wt	2.1	0
	wt	2.13333	0
	wt	2.2	0
	wt	2.2	0
	wt	2.2	0
	wt	2.23333	0
	wt	2.23333	0
	wt	2.23333	0
	wt	2.23333	0
	wt	2.23333	0
	wt	2.36667	0
	wt	2.4	0
	wt	2.4	0
	wt	2.4	0
	wt	2.43333	0
	wt	2.46667	0
	wt	2.46667	0
	wt	2.46667	0
	wt	2.46667	0
	wt	2.46667	0
	wt	2.5	1
	wt	2.53333	0
	wt	2.53333	0
	wt	2.53333	0
	wt	2.53333	0
	wt	2.53333	0
	wt	2.53333	0
	wt	2.53333	0
	wt	2.53333	0
	wt	2.53333	0
	wt	2.56667	0
	wt	2.56667	0
	wt	2.56667	0
	wt	2.63333	0
	wt	2.63333	0
	wt	2.63333	0
	wt	2.63333	0
	wt	2.63333	0
	wt	2.63333	0
	wt	2.63333	0
	wt	2.63333	0
	wt	2.66667	0
	wt	2.66667	0
	wt	2.66667	0
	wt	2.66667	1
	wt	2.66667	0
	wt	2.66667	0
	wt	2.7	0
	wt	2.73333	0
	wt	2.83333	0
	wt	2.83333	0
	wt	2.83333	0
	wt	2.83333	0
	wt	2.9	0
	wt	2.9	0
	wt	2.9	0
	wt	2.9	0
	wt	2.9	0
	wt	2.93333	0
	wt	2.93333	0
	wt	2.93333	0
	wt	2.93333	0
	wt	2.93333	0
	wt	2.93333	0
	wt	2.96667	0
	wt	2.96667	0
	wt	2.96667	0
	wt	2.96667	0
	wt	2.96667	0
	wt	2.96667	0
	wt	2.96667	0
	wt	3	0
	wt	3	0
	wt	3	0
	wt	3	0
	wt	3	0
	wt	3	0
	wt	3.03333	0
	wt	3.03333	0
	wt	3.03333	0
	wt	3.03333	0
	wt	3.06667	0
	wt	3.1	0
	wt	3.1	0
	wt	3.1	0
	wt	3.1	0
	wt	3.13333	0
	wt	3.13333	0
	wt	3.13333	0
	wt	3.13333	0
	wt	3.13333	0
	wt	3.13333	0
	wt	3.13333	0
	wt	3.13333	0
	wt	3.13333	0
	wt	3.13333	0
	wt	3.13333	0
	wt	3.13333	0
	wt	3.13333	0
	wt	3.16667	0
	wt	3.16667	0
	wt	3.16667	0
	wt	3.16667	0
	wt	3.16667	0
	wt	3.16667	0
	wt	3.16667	0
	wt	3.16667	0
	wt	3.16667	0
	wt	3.16667	0
	wt	3.16667	0
	wt	3.16667	0
	wt	3.16667	0
	wt	3.16667	0
	wt	3.16667	0
	wt	3.16667	0
	wt	3.2	0
	wt	3.23333	0
	wt	3.23333	0
	wt	3.23333	0
	wt	3.23333	0
	wt	3.23333	0
	wt	3.23333	0
	wt	3.23333	0
	wt	3.23333	0
	wt	3.26667	0
	wt	3.26667	0
	wt	3.26667	0
	wt	3.3	0
	wt	3.33333	0
	wt	3.43333	0
	wt	3.43333	0
	wt	3.43333	0
	wt	3.43333	0
	wt	3.46667	0
	wt	3.5	0
	wt	3.5	0
	wt	3.5	0
	wt	3.5	0
	wt	3.5	0
	wt	3.5	0
	wt	3.5	0
	wt	3.5	0
	wt	3.5	0
	wt	3.5	0
	wt	3.5	0
	wt	3.5	0
	wt	3.5	0
	wt	3.5	0
	wt	3.5	0
	wt	3.5	0
	wt	3.5	0
	wt	3.5	0
	wt	3.53333	0
	wt	3.53333	1
	wt	3.53333	0
	wt	3.53333	0
	wt	3.53333	0
	wt	3.53333	0
	wt	3.53333	0
	wt	3.53333	0
	wt	3.53333	0
	wt	3.53333	0
	wt	3.56667	0
	wt	3.56667	0
	wt	3.56667	0
	wt	3.56667	0
	wt	3.56667	0
	wt	3.56667	0
	wt	3.56667	0
	wt	3.56667	0
	wt	3.56667	0
	wt	3.56667	0
	wt	3.56667	0
	wt	3.6	0
	wt	3.6	0
	wt	3.6	0
	wt	3.6	0
	wt	3.6	0
	wt	3.6	0
	wt	3.6	0
	wt	3.63333	0
	wt	3.63333	0
	wt	3.66667	0
	wt	3.66667	0
	wt	3.66667	0
	wt	3.66667	0
	wt	3.66667	0
	wt	3.66667	0
	wt	3.7	0
	wt	3.7	0
	wt	3.7	0
	wt	3.7	0
	wt	3.7	0
	wt	3.7	0
	wt	3.7	0
	wt	3.7	0
	wt	3.7	0
	wt	3.7	0
	wt	3.7	0
	wt	3.7	0
	wt	3.7	0
	wt	3.7	0
	wt	3.73333	0
	wt	3.73333	0
	wt	3.73333	0
	wt	3.76667	0
	wt	3.76667	0
	wt	3.76667	0
	wt	3.76667	0
	wt	3.76667	0
	wt	3.76667	0
	wt	3.76667	0
	wt	3.76667	0
	wt	3.76667	0
	wt	3.76667	0
	wt	3.76667	0
	wt	3.76667	0
	wt	3.76667	0
	wt	3.76667	0
	wt	3.76667	0
	wt	3.76667	0
	wt	3.76667	0
	wt	3.76667	0
	wt	3.83333	0
	wt	3.86667	0
	wt	3.86667	0
	wt	3.86667	0
	wt	3.86667	0
	wt	3.86667	0
	wt	3.86667	0
	wt	3.86667	0
	wt	3.86667	0
	wt	3.86667	0
	wt	3.86667	0
	wt	3.86667	0
	wt	3.9	0
	wt	3.9	0
	wt	3.9	0
	wt	3.93333	0
	wt	3.93333	0
	wt	3.93333	0
	wt	4	0
	wt	4	0
	wt	4	0
	wt	4.03333	0
	wt	4.16667	0
	wt	4.16667	0
	wt	4.2	0
	wt	4.2	0
	wt	4.2	0
	wt	4.23333	0
	wt	4.26667	1
	wt	4.26667	0
	wt	4.26667	0
	wt	4.33333	1
	wt	4.33333	0
	wt	4.33333	1
	wt	4.36667	0
	wt	4.36667	0
	wt	4.4	0
	wt	4.43333	0
	wt	4.43333	0
	wt	4.46667	0
	wt	4.46667	0
	wt	4.46667	0
	wt	4.5	0
	wt	4.5	0
	wt	4.5	0
	wt	4.5	0
	wt	4.5	0
	wt	4.5	0
	wt	4.5	0
	wt	4.5	0
	wt	4.53333	0
	wt	4.53333	0
	wt	4.56667	0
	wt	4.56667	0
	wt	4.56667	0
	wt	4.56667	0
	wt	4.56667	0
	wt	4.56667	0
	wt	4.56667	0
	wt	4.6	0
	wt	4.6	0
	wt	4.63333	0
	wt	4.63333	0
	wt	4.63333	0
	wt	4.66667	0
	wt	4.66667	0
	wt	4.66667	0
	wt	4.66667	0
	wt	4.66667	0
	wt	4.66667	0
	wt	4.66667	0
	wt	4.66667	0
	wt	4.66667	0
	wt	4.66667	1
	wt	4.7	0
	wt	4.7	0
	wt	4.7	0
	wt	4.7	0
	wt	4.7	0
	wt	4.7	1
	wt	4.73333	0
	wt	4.8	1
	wt	4.86667	0
	wt	4.86667	0
	wt	4.86667	0
	wt	4.86667	0
	wt	4.86667	0
	wt	4.93333	0
	wt	4.93333	0
	wt	5.03333	0
	wt	5.03333	0
	wt	5.03333	0
	wt	5.1	0
	wt	5.1	0
	wt	5.1	0
	wt	5.1	0
	wt	5.13333	0
	wt	5.2	0
	wt	5.2	0
	wt	5.2	0
	wt	5.2	0
	wt	5.2	0
	wt	5.2	0
	wt	5.2	0
	wt	5.2	0
	wt	5.23333	0
	wt	5.23333	0
	wt	5.26667	0
	wt	5.26667	0
	wt	5.33333	0
	wt	5.33333	0
	wt	5.33333	0
	wt	5.33333	0
	wt	5.36667	0
	wt	5.4	1
	wt	5.4	0
	wt	5.43333	0
	wt	5.46667	0
	wt	5.56667	0
	wt	5.63333	0
	wt	5.76667	0
	wt	5.76667	0
	wt	5.76667	0
	wt	5.76667	0
	wt	5.76667	0
	wt	5.8	0
	wt	5.83333	0
	wt	5.83333	0
	wt	5.83333	0
	wt	5.83333	0
	wt	5.83333	0
	wt	5.83333	0
	wt	5.83333	0
	wt	5.83333	0
	wt	5.93333	0
	wt	5.93333	0
	wt	5.93333	0
	wt	5.93333	0
	wt	5.96667	0
	wt	5.96667	0
	wt	5.96667	0
	wt	5.96667	0
	wt	5.96667	0
	wt	5.96667	0
	wt	5.96667	0
	wt	6.03333	0
	wt	6.16667	0
	wt	6.2	0
	wt	6.2	0
	wt	6.2	0
	wt	6.23333	0
	wt	6.23333	0
	wt	6.23333	0
	wt	6.4	0
	wt	6.5	0
	wt	6.5	0
	wt	6.5	0
	wt	6.6	0
	wt	6.6	0
	wt	6.6	0
	wt	6.66667	0
	wt	6.66667	0
	wt	6.66667	0
	wt	6.7	0
	wt	6.7	0
	wt	6.73333	0
	wt	6.73333	0
	wt	6.8	0
	wt	6.8	0
	wt	6.8	1
	wt	6.8	0
	wt	6.8	0
	wt	6.8	0
	wt	6.8	0
	wt	6.8	0
	wt	6.8	0
	wt	6.8	0
	wt	6.8	0
	wt	6.83333	0
	wt	6.86667	1
	wt	6.86667	0
	wt	6.86667	0
	wt	7.03333	0
	wt	7.03333	0
	wt	7.1	0
	wt	7.1	0
	wt	7.1	0
	wt	7.13333	0
	wt	7.13333	0
	wt	7.13333	0
	wt	7.2	0
	wt	7.2	0
	wt	7.2	0
	wt	7.2	0
	wt	7.2	0
	wt	7.2	0
	wt	7.2	0
	wt	7.23333	0
	wt	7.23333	0
	wt	7.26667	0
	wt	7.26667	0
	wt	7.33333	0
	wt	7.33333	0
	wt	7.33333	0
	wt	7.33333	0
	wt	7.33333	0
	wt	7.33333	0
	wt	7.33333	0
	wt	7.33333	0
	wt	7.33333	0
	wt	7.46667	0
	wt	7.46667	0
	wt	7.5	0
	wt	7.53333	0
	wt	7.53333	0
	wt	7.53333	0
	wt	7.53333	0
	wt	7.6	0
	wt	7.63333	0
	wt	7.63333	0
	wt	7.63333	0
	wt	7.63333	0
	wt	7.7	0
	wt	7.7	0
	wt	7.73333	0
	wt	7.73333	0
	wt	7.73333	0
	wt	7.73333	0
	wt	7.93333	0
	wt	7.93333	0
	wt	7.93333	0
	wt	7.93333	0
	wt	7.93333	0
	wt	7.93333	0
	wt	7.93333	0
	wt	7.93333	0
	wt	7.93333	0
	wt	7.93333	0
	wt	7.93333	0
	wt	7.93333	0
	wt	7.96667	0
	wt	7.96667	0
	wt	7.96667	0
	wt	7.96667	0
	wt	7.96667	0
	wt	7.96667	0
	wt	8.06667	0
	wt	8.1	1
	wt	8.1	1
	wt	8.1	0
	wt	8.16667	0
	wt	8.16667	0
	wt	8.2	0
	wt	8.2	0
	wt	8.2	0
	wt	8.2	0
	wt	8.2	0
	wt	8.2	0
	wt	8.2	0
	wt	8.26667	0
	wt	8.3	0
	wt	8.3	0
	wt	8.3	0
	wt	8.3	0
	wt	8.3	0
	wt	8.3	0
	wt	8.33333	0
	wt	8.4	0
	wt	8.4	0
	wt	8.4	0
	wt	8.43333	0
	wt	8.56667	0
	wt	8.56667	0
	wt	8.56667	0
	wt	8.6	0
	wt	8.6	0
	wt	8.6	0
	wt	8.6	0
	wt	8.6	0
	wt	8.6	0
	wt	8.6	0
	wt	8.6	0
	wt	8.63333	0
	wt	8.63333	0
	wt	8.76667	0
	wt	8.76667	1
	wt	8.93333	0
	wt	8.93333	0
	wt	8.93333	1
	wt	8.93333	0
	wt	8.93333	0
	wt	8.93333	0
	wt	8.93333	0
	wt	8.93333	0
	wt	8.93333	0
	wt	9.03333	1
	wt	9.03333	0
	wt	9.13333	0
	wt	9.16667	1
	wt	9.23333	0
	wt	9.23333	0
	wt	9.33333	0
	wt	9.46667	0
	wt	9.46667	0
	wt	9.46667	0
	wt	9.66667	0
	wt	9.66667	0
	wt	9.66667	0
	wt	9.7	0
	wt	9.76667	0
	wt	9.8	0
	wt	9.93333	0
	wt	9.93333	0
	wt	10.0667	0
	wt	10.0667	0
	wt	10.0667	0
	wt	10.0667	0
	wt	10.1667	0
	wt	10.1667	0
	wt	10.1667	0
	wt	10.1667	0
	wt	10.1667	0
	wt	10.2	0
	wt	10.2	0
	wt	10.2	0
	wt	10.2	0
	wt	10.2	0
	wt	10.2	0
	wt	10.2	1
	wt	10.2667	0
	wt	10.3	1
	wt	10.3333	0
	wt	10.4333	0
	wt	10.5	0
	wt	10.5	0
	wt	10.6	0
	wt	10.6333	0
	wt	10.6333	0
	wt	10.7	0
	wt	10.7	0
	wt	10.9	0
	wt	10.9	0
	wt	10.9	0
	wt	10.9	1
	wt	10.9	0
	wt	11.0333	0
	wt	11.0667	0
	wt	11.1667	0
	wt	11.2	0
	wt	11.2	1
	wt	11.2	0
	wt	11.2667	0
	wt	11.2667	0
	wt	11.3	0
	wt	11.3	0
	wt	11.3	0
	wt	11.3	0
	wt	11.3	0
	wt	11.3333	0
	wt	11.4333	0
	wt	11.4333	1
	wt	11.4333	0
	wt	11.4333	0
	wt	11.5	0
	wt	11.5	0
	wt	11.5	0
	wt	11.5	0
	wt	11.5333	0
	wt	11.5333	0
	wt	11.5333	0
	wt	11.5333	0
	wt	11.7	0
	wt	11.7	0
	wt	11.7	0
	wt	11.7	0
	wt	11.7	0
	wt	11.7	0
	wt	11.7667	0
	wt	11.7667	0
	wt	11.7667	0
	wt	11.7667	0
	wt	11.8	0
	wt	11.8	0
	wt	11.8	0
	wt	11.8667	0
	wt	11.8667	0
	wt	11.8667	0
	wt	11.8667	0
	wt	11.8667	0
	wt	11.8667	0
	wt	11.8667	0
	wt	11.8667	0
	wt	11.8667	0
	wt	11.9	0
	wt	11.9	0
	wt	11.9	0
	wt	11.9	0
	wt	11.9	0
	wt	11.9	0
	wt	11.9333	0
	wt	11.9333	0
	wt	12.0333	0
	wt	12.1	0
	wt	12.1	0
	wt	12.1	0
	wt	12.1	0
	wt	12.1667	0
	wt	12.1667	0
	wt	12.1667	0
	wt	12.1667	0
	wt	12.1667	0
	wt	12.1667	0
	wt	12.1667	0
	wt	12.1667	0
	wt	12.2333	0
	wt	12.3	0
	wt	12.3	0
	wt	12.3	0
	wt	12.3	0
	wt	12.3333	0
	wt	12.3333	0
	wt	12.3333	0
	wt	12.3333	0
	wt	12.3333	0
	wt	12.3333	0
	wt	12.3333	0
	wt	12.3333	0
	wt	12.3667	0
	wt	12.3667	0
	wt	12.3667	1
	wt	12.4	0
	wt	12.4	0
	wt	12.4	0
	wt	12.4	0
	wt	12.4	0
	wt	12.4	0
	wt	12.4	0
	wt	12.4	0
	wt	12.5	0
	wt	12.5	0
	wt	12.5	0
	wt	12.5333	0
	wt	12.5667	0
	wt	12.5667	1
	wt	12.6	0
	wt	12.6	0
	wt	12.6	0
	wt	12.6333	0
	wt	12.6333	0
	wt	12.6333	0
	wt	12.6333	0
	wt	12.6333	0
	wt	12.6667	0
	wt	12.6667	0
	wt	12.7333	0
	wt	12.7667	0
	wt	12.7667	0
	wt	12.8	0
	wt	12.8	0
	wt	12.8333	0
	wt	12.8333	0
	wt	12.8667	0
	wt	12.8667	0
	wt	12.8667	0
	wt	12.8667	0
	wt	12.9667	0
	wt	12.9667	0
	wt	13.0333	0
	wt	13.0333	0
	wt	13.1333	0
	wt	13.1667	0
	wt	13.1667	0
	wt	13.1667	0
	wt	13.3	0
	wt	13.4333	0
	wt	13.6333	0
	wt	13.6333	0
	wt	13.6667	0
	wt	13.7333	0
	wt	13.7333	0
	wt	13.7667	0
	wt	13.9	0
	wt	13.9667	0
	wt	13.9667	0
	wt	14	0
	wt	14.0333	0
	wt	14.0667	0
	wt	14.0667	0
	wt	14.0667	0
	wt	14.0667	0
	wt	14.0667	0
	wt	14.0667	0
	wt	14.1	0
	wt	14.1333	0
	wt	14.2	1
	wt	14.2	1
	wt	14.2	1
	wt	14.2667	0
	wt	14.2667	0
	wt	14.4	1
	wt	14.4333	0
	wt	14.4333	0
	wt	14.5	0
	wt	14.5333	0
	wt	14.5333	1
	wt	14.5667	0
	wt	14.5667	0
	wt	14.6333	0
	wt	14.6333	0
	wt	14.6333	0
	wt	14.6333	0
	wt	14.6667	0
	wt	14.7	0
	wt	14.7	0
	wt	14.8333	0
	wt	14.8333	0
	wt	14.8667	0
	wt	14.9333	0
	wt	14.9667	0
	wt	14.9667	0
	wt	15.0333	0
	wt	15.0333	0
	wt	15.0667	0
	wt	15.0667	0
	wt	15.0667	0
	wt	15.0667	0
	wt	15.0667	0
	wt	15.0667	0
	wt	15.1	1
	wt	15.1333	0
	wt	15.1667	1
	wt	15.2667	1
	wt	15.3333	0
	wt	15.3667	0
	wt	15.3667	0
	wt	15.3667	0
	wt	15.3667	0
	wt	15.4	0
	wt	15.4	0
	wt	15.4333	0
	wt	15.4667	1
	wt	15.5	0
	wt	15.5	0
	wt	15.5	0
	wt	15.5667	0
	wt	15.6	0
	wt	15.6667	0
	wt	15.7	1
	wt	15.7333	1
	wt	15.7333	0
	wt	15.7333	0
	wt	15.7667	0
	wt	15.7667	0
	wt	15.8	0
	wt	15.8	0
	wt	15.8	0
	wt	15.8	0
	wt	15.8333	1
	wt	15.8667	0
	wt	15.9333	0
	wt	15.9667	0
	wt	16.4	0
	wt	16.4	0
	wt	16.4	0
	wt	16.4	0
	wt	16.4	0
	wt	16.4	0
	wt	16.5	0
	wt	16.5	1
	wt	16.5	0
	wt	16.5	0
	wt	16.5667	0
	wt	16.5667	0
	wt	16.5667	0
	wt	16.5667	0
	wt	17.2	0
	wt	17.2333	0
	wt	17.2333	0
	wt	17.2333	0
	wt	17.2333	0
	wt	17.2667	0
	wt	17.3	0
	wt	17.4333	1
	wt	17.4667	0
	wt	17.5	1
	wt	17.5	0
	wt	17.5	0
	wt	17.5333	0
	wt	17.5667	0
	wt	17.6333	0
	wt	17.8333	0
	wt	17.8333	1
	wt	17.8333	0
	wt	17.8333	0
	wt	17.9333	0
	wt	17.9667	0
	wt	17.9667	0
	wt	18	0
	wt	18	0
	wt	18.0333	0
	wt	18.0333	0
	wt	18.0333	0
	wt	18.0667	0
	wt	18.0667	0
	wt	18.0667	0
	wt	18.1667	0
	wt	18.2	0
	wt	18.3	0
	wt	18.3	0
	wt	18.3	0
	wt	18.3667	0
	wt	18.4	1
	wt	18.4	0
	wt	18.4333	1
	wt	18.5	0
	wt	18.5	0
	wt	18.5	0
	wt	18.5	0
	wt	18.5	0
	wt	18.5	0
	wt	18.5333	0
	wt	18.5333	0
	wt	18.5333	0
	wt	18.5333	1
	wt	18.5333	0
	wt	18.5333	0
	wt	18.6	0
	wt	18.6	0
	wt	18.6	1
	wt	18.6	0
	wt	18.6	0
	wt	18.6	0
	wt	18.6	0
	wt	18.6333	0
	wt	18.6333	0
	wt	18.6333	0
	wt	18.6333	0
	wt	18.7	0
	wt	18.8	0
	wt	18.8	0
	wt	18.9333	0
	wt	18.9333	0
	wt	19.1	0
	wt	19.1667	0
	wt	19.1667	0
	wt	19.2333	0
	wt	19.2333	0
	wt	19.2333	0
	wt	19.4	0
	wt	19.5	0
	wt	19.5667	1
	wt	19.6	1
	wt	19.6	0
	wt	19.6	0
	wt	19.6333	0
	wt	19.8	0
	wt	19.8	0
	wt	19.8	0
	wt	19.8	0
	wt	19.9333	0
	wt	19.9333	0
	wt	19.9333	0
	wt	19.9333	0
	wt	19.9333	0
	wt	19.9333	0
	wt	19.9333	0
	wt	19.9333	0
	wt	20	0
	wt	20.0333	0
	wt	20.2	1
	wt	20.2	0
	wt	20.2333	1
	wt	20.2333	0
	wt	20.3667	0
	wt	20.3667	0
	wt	20.5667	0
	wt	20.6333	0
	wt	20.6333	0
	wt	20.6333	0
	wt	20.6333	0
	wt	21.1	1
	wt	21.1333	0
	wt	21.1333	0
	wt	21.1333	0
	wt	21.1333	0
	wt	21.1333	0
	wt	21.1333	0
	wt	21.1667	0
	wt	21.2	0
	wt	21.2	0
	wt	21.2333	0
	wt	21.3333	0
	wt	21.3333	0
	wt	21.4	0
	wt	21.4	0
	wt	21.4667	0
	wt	21.5667	0
	wt	21.6	1
	wt	21.6667	0
	wt	21.6667	0
	wt	21.7333	0
	wt	21.8	0
	wt	22	1
	wt	22.0333	0
	wt	22.0333	0
	wt	22.0333	1
	wt	22.2667	0
	wt	22.3	1
	wt	22.4	0
	wt	22.4	0
	wt	22.4	0
	wt	22.5333	0
	wt	22.5333	0
	wt	22.5667	0
	wt	22.5667	0
	wt	22.5667	0
	wt	22.6333	0
	wt	22.6333	0
	wt	22.8	0
	wt	23.1	0
	wt	23.1	0
	wt	23.4	1
	wt	23.6	0
	wt	23.7667	0
	wt	23.9333	0
	wt	23.9333	0
	wt	23.9333	0
	wt	23.9667	0
	wt	23.9667	0
	wt	24	0
	wt	24.1667	0
	wt	24.1667	0
	tgNM	1.13333	0
	tgNM	1.13333	0
	tgNM	1.13333	0
	tgNM	1.13333	0
	tgNM	1.13333	0
	tgNM	1.13333	0
	tgNM	1.13333	0
	tgNM	1.13333	0
	tgNM	1.13333	0
	tgNM	1.13333	0
	tgNM	1.36667	0
	tgNM	1.36667	0
	tgNM	1.36667	0
	tgNM	1.36667	0
	tgNM	1.36667	0
	tgNM	1.36667	0
	tgNM	1.36667	0
	tgNM	1.36667	0
	tgNM	1.36667	0
	tgNM	2.03333	1
	tgNM	2.63333	0
	tgNM	2.63333	0
	tgNM	2.83333	1
	tgNM	2.9	1
	tgNM	2.93333	0
	tgNM	2.93333	0
	tgNM	2.93333	0
	tgNM	2.93333	0
	tgNM	3.1	0
	tgNM	3.1	0
	tgNM	3.16667	0
	tgNM	3.16667	0
	tgNM	3.16667	0
	tgNM	3.16667	0
	tgNM	3.16667	0
	tgNM	3.16667	0
	tgNM	3.2	0
	tgNM	3.43333	0
	tgNM	3.43333	0
	tgNM	3.5	0
	tgNM	3.5	0
	tgNM	3.5	0
	tgNM	3.5	0
	tgNM	3.5	0
	tgNM	3.6	0
	tgNM	3.6	0
	tgNM	3.6	0
	tgNM	3.6	0
	tgNM	3.6	0
	tgNM	3.6	0
	tgNM	3.6	0
	tgNM	3.6	0
	tgNM	3.6	0
	tgNM	3.7	0
	tgNM	3.7	0
	tgNM	3.7	0
	tgNM	3.7	0
	tgNM	3.73333	0
	tgNM	3.73333	0
	tgNM	3.73333	0
	tgNM	3.73333	0
	tgNM	3.73333	0
	tgNM	3.76667	0
	tgNM	3.76667	0
	tgNM	3.76667	0
	tgNM	3.86667	0
	tgNM	3.86667	0
	tgNM	3.86667	0
	tgNM	3.86667	0
	tgNM	3.86667	0
	tgNM	3.86667	0
	tgNM	3.86667	0
	tgNM	3.86667	0
	tgNM	3.93333	0
	tgNM	3.93333	0
	tgNM	4.13333	0
	tgNM	4.2	0
	tgNM	4.23333	0
	tgNM	4.23333	0
	tgNM	4.26667	0
	tgNM	4.33333	0
	tgNM	4.33333	0
	tgNM	4.36667	0
	tgNM	4.36667	0
	tgNM	4.36667	0
	tgNM	4.43333	0
	tgNM	4.43333	0
	tgNM	4.5	0
	tgNM	4.63333	1
	tgNM	4.76667	1
	tgNM	4.86667	0
	tgNM	4.9	0
	tgNM	4.9	0
	tgNM	5.2	0
	tgNM	6.03333	1
	tgNM	6.16667	0
	tgNM	6.2	0
	tgNM	6.23333	1
	tgNM	6.33333	1
	tgNM	6.43333	0
	tgNM	7.16667	0
	tgNM	7.16667	0
	tgNM	7.16667	0
	tgNM	7.3	0
	tgNM	7.4	0
	tgNM	7.63333	0
	tgNM	7.73333	0
	tgNM	7.93333	0
	tgNM	8.2	0
	tgNM	8.2	0
	tgNM	8.2	0
	tgNM	8.2	0
	tgNM	8.26667	1
	tgNM	8.4	0
	tgNM	8.4	0
	tgNM	8.4	0
	tgNM	8.4	0
	tgNM	8.4	0
	tgNM	8.46667	1
	tgNM	8.6	1
	tgNM	8.6	0
	tgNM	8.6	0
	tgNM	8.6	0
	tgNM	8.86667	1
	tgNM	8.93333	1
	tgNM	9	0
	tgNM	9.2	1
	tgNM	9.23333	1
	tgNM	9.36667	1
	tgNM	9.4	0
	tgNM	9.5	1
	tgNM	9.5	1
	tgNM	9.76667	1
	tgNM	9.8	0
	tgNM	9.8	0
	tgNM	9.8	0
	tgNM	9.83333	0
	tgNM	9.93333	0
	tgNM	9.93333	0
	tgNM	9.93333	0
	tgNM	9.96667	1
	tgNM	10.3667	1
	tgNM	10.3667	0
	tgNM	10.3667	0
	tgNM	10.4	1
	tgNM	10.4667	0
	tgNM	10.5667	1
	tgNM	10.6	1
	tgNM	10.8667	0
	tgNM	10.8667	0
	tgNM	10.8667	0
	tgNM	11.0333	1
	tgNM	11.1667	0
	tgNM	11.2667	1
	tgNM	11.3	0
	tgNM	11.3	0
	tgNM	11.3	0
	tgNM	11.3	0
	tgNM	11.4	1
	tgNM	11.5667	1
	tgNM	11.6	1
	tgNM	11.6333	0
	tgNM	11.6333	1
	tgNM	11.7667	1
	tgNM	11.7667	0
	tgNM	11.7667	0
	tgNM	11.8	0
	tgNM	11.8	1
	tgNM	11.8	0
	tgNM	11.8667	0
	tgNM	11.8667	0
	tgNM	11.8667	0
	tgNM	11.8667	0
	tgNM	11.8667	0
	tgNM	11.8667	0
	tgNM	11.8667	0
	tgNM	11.8667	0
	tgNM	12.1	0
	tgNM	12.1	0
	tgNM	12.1667	0
	tgNM	12.1667	0
	tgNM	12.2333	0
	tgNM	12.2333	0
	tgNM	12.2333	0
	tgNM	12.2333	0
	tgNM	12.3	1
	tgNM	12.3667	1
	tgNM	12.4667	0
	tgNM	12.4667	0
	tgNM	12.6	0
	tgNM	12.6333	1
	tgNM	12.6667	0
	tgNM	12.6667	0
	tgNM	12.6667	0
	tgNM	12.6667	0
	tgNM	12.6667	0
	tgNM	12.7667	0
	tgNM	12.7667	0
	tgNM	12.8333	0
	tgNM	12.8333	0
	tgNM	12.8333	0
	tgNM	12.8333	0
	tgNM	12.8667	0
	tgNM	13.0667	0
	tgNM	13.1333	0
	tgNM	13.1333	0
	tgNM	13.1333	0
	tgNM	13.1667	0
	tgNM	13.3333	0
	tgNM	13.4667	1
	tgNM	13.5667	1
	tgNM	13.7667	0
	tgNM	13.8	0
	tgNM	13.9	1
	tgNM	14.0333	0
	tgNM	14.0667	0
	tgNM	14.0667	0
	tgNM	14.0667	1
	tgNM	14.5333	0
	tgNM	14.6	1
	tgNM	14.6	0
	tgNM	14.6	0
	tgNM	14.6667	0
	tgNM	14.7667	1
	tgNM	14.8333	1
	tgNM	15.0667	0
	tgNM	15.1	1
	tgNM	15.1333	0
	tgNM	15.1333	0
	tgNM	15.1333	0
	tgNM	15.1333	0
	tgNM	15.2333	1
	tgNM	15.2333	0
	tgNM	15.3333	0
	tgNM	15.3333	0
	tgNM	15.4	0
	tgNM	15.4	0
	tgNM	15.4667	0
	tgNM	15.4667	0
	tgNM	15.4667	0
	tgNM	15.4667	0
	tgNM	15.6667	0
	tgNM	15.6667	0
	tgNM	15.7	1
	tgNM	15.8	0
	tgNM	16.5	0
	tgNM	16.5	0
	tgNM	16.5	0
	tgNM	16.5	0
	tgNM	16.5667	1
	tgNM	16.5667	0
	tgNM	16.5667	0
	tgNM	16.5667	0
	tgNM	16.5667	0
	tgNM	16.5667	0
	tgNM	16.5667	0
	tgNM	16.5667	0
	tgNM	16.5667	0
	tgNM	16.5667	0
	tgNM	16.5667	0
	tgNM	16.5667	0
	tgNM	16.6667	0
	tgNM	16.6667	0
	tgNM	16.7	0
	tgNM	16.8	1
	tgNM	17.2333	0
	tgNM	17.3667	0
	tgNM	17.4667	0
	tgNM	17.5	1
	tgNM	17.8667	1
	tgNM	17.9	0
	tgNM	18	0
	tgNM	18	0
	tgNM	18	0
	tgNM	18	0
	tgNM	18.0333	0
	tgNM	18.0667	0
	tgNM	18.1667	0
	tgNM	18.3	1
	tgNM	18.3	0
	tgNM	18.3	0
	tgNM	18.3	1
	tgNM	18.4	0
	tgNM	18.4	0
	tgNM	18.5	0
	tgNM	18.5	0
	tgNM	18.6	0
	tgNM	18.6	0
	tgNM	18.6333	0
	tgNM	18.6333	0
	tgNM	18.6333	0
	tgNM	18.6667	1
	tgNM	18.7333	0
	tgNM	18.7333	0
	tgNM	18.9333	0
	tgNM	18.9333	0
	tgNM	18.9333	0
	tgNM	18.9333	0
	tgNM	19.1667	0
	tgNM	19.1667	0
	tgNM	19.1667	0
	tgNM	19.5	0
	tgNM	19.6667	0
	tgNM	19.7667	0
	tgNM	19.7667	0
	tgNM	19.8	0
	tgNM	19.9333	0
	tgNM	20.2	0
	tgNM	20.6	0
	tgNM	20.6667	1
	tgNM	21.9333	1
	tgNM	22.2	0
	tgNM	22.8	0
