## Supplementary material for "Modelling human neuronal catecholaminergic pigmentation in rodents recapitulates age-related multisystem neurodegenerative deficits": Source Data File- Fig S1

### Sheet: A- 2^-deltaCT hTyr 12m
	Gene	Age	Brain Region	Animal	2^-deltaCT
	hTyr	12m	LC	1	0.185792
	hTyr	12m	LC	2	0.214494
	hTyr	12m	LC	3	0.158249
	hTyr	12m	LC	4	0.225459
	hTyr	12m	LC	5	0.259051
	hTyr	12m	LC	6	0.250426
	hTyr	12m	SN/VTA	1	0.186803
	hTyr	12m	SN/VTA	2	0.241269
	hTyr	12m	SN/VTA	3	0.12897
	hTyr	12m	SN/VTA	4	0.114265
	hTyr	12m	SN/VTA	5	0.0953177
	hTyr	12m	SN/VTA	6	0.114374
	hTyr	12m	OB	1	0.0728801
	hTyr	12m	OB	2	0.0575687
	hTyr	12m	OB	3	0.130249
	hTyr	12m	OB	4	0.1633
	hTyr	12m	OB	5	0.141144
	hTyr	12m	OB	6	0.133023
	hTyr	12m	DVC	1	0.047933
	hTyr	12m	DVC	2	0.0734946
	hTyr	12m	DVC	3	0.056734
	hTyr	12m	DVC	4	0.0597387
	hTyr	12m	DVC	5	0.0618292
	hTyr	12m	DVC	6	0.0369792
	hTyr	12m	HIP	1	0.040515
	hTyr	12m	HIP	2	0.0471905
	hTyr	12m	HIP	3	0.0475467
	hTyr	12m	HIP	4	0.0367478
	hTyr	12m	HIP	5	0.03337
	hTyr	12m	HIP	6	0.0316964
	hTyr	12m	PFC	1	0.027565
	hTyr	12m	PFC	2	0.0291891
	hTyr	12m	PFC	3	0.032053
	hTyr	12m	PFC	4	0.0244068
	hTyr	12m	PFC	5	0.0238387
	hTyr	12m	PFC	6	0.0247703

### Sheet: B- deltaCT hTyr vs TH 12m 
		Gene	Age	Brain Region	Animal	TH	Tyr
		hTyr	12m	SN	1	-3.89965	-2.42041
		hTyr	12m	SN	2	-4.68238	-2.05128
		hTyr	12m	SN	3	-4.24299	-2.95489
		hTyr	12m	SN	4	-6.01187	-3.12954
		hTyr	12m	SN	5	-7.28794	-3.39111
		hTyr	12m	SN	6	-5.00486	-3.12818
		hTyr	12m	LC	1	-6.83387	-2.42824
		hTyr	12m	LC	2	-5.64588	-2.22099
		hTyr	12m	LC	3	-7.67241	-2.65973
		hTyr	12m	LC	4	-8.37363	-2.14906
		hTyr	12m	LC	5	-7.61897	-1.94869
		hTyr	12m	LC	6	-7.25936	-1.99754
		hTyr	12m	OB	1	-5.89282	-3.77833
		hTyr	12m	OB	2	-6.13289	-4.11856
		hTyr	12m	OB	3	-5.89411	-2.94066
		hTyr	12m	OB	4	-5.99116	-2.6144
		hTyr	12m	OB	5	-5.99972	-2.82476
		hTyr	12m	OB	6	-5.99465	-2.91025
		hTyr	12m	DNV	1	-8.98905	-4.38284
		hTyr	12m	DNV	2	-9.26268	-3.76621
		hTyr	12m	DNV	3	-9.40997	-4.13964
		hTyr	12m	DNV	4	-8.67241	-4.06518
		hTyr	12m	DNV	5	-9.03903	-4.01557
		hTyr	12m	DNV	6	-9.40997	-4.75715
		hTyr	12m	HIP	1	-13.1502	-4.6254
		hTyr	12m	HIP	2	-11.8335	-4.40534
		hTyr	12m	HIP	3	-12.2451	-4.3945
		hTyr	12m	HIP	4	-13.952	-4.76619
		hTyr	12m	HIP	5	-12.8441	-4.9053
		hTyr	12m	HIP	6	-13.2036	-4.97956
		hTyr	12m	PFC	1	-10.4147	-5.18102
		hTyr	12m	PFC	2	-10.1752	-5.09843
		hTyr	12m	PFC	3	-9.59796	-4.9634
		hTyr	12m	PFC	4	-10.5697	-5.35657
		hTyr	12m	PFC	5	-9.70156	-5.39055
		hTyr	12m	PFC	6	-9.90318	-5.33524
