## Supplementary material for "Modelling human neuronal catecholaminergic pigmentation in rodents recapitulates age-related multisystem neurodegenerative deficits": Source Data File- Fig S3

### Sheet: 3B- Grip Strength
	test	Age	Genotype	Result (s)
	Grip Strength	wt	Young	13
	Grip Strength	wt	Young	13
	Grip Strength	wt	Young	24
	Grip Strength	wt	Young	12
	Grip Strength	wt	Young	14
	Grip Strength	wt	Young	13
	Grip Strength	wt	Young	14
	Grip Strength	wt	Young	19
	Grip Strength	wt	Young	16
	Grip Strength	wt	Young	18
	Grip Strength	wt	Young	18
	Grip Strength	wt	Young	23
	Grip Strength	wt	Young	17
	Grip Strength	wt	Young	18
	Grip Strength	wt	Young	21
	Grip Strength	wt	Young	16
	Grip Strength	wt	Young	27
	Grip Strength	wt	Adult	16
	Grip Strength	wt	Adult	13
	Grip Strength	wt	Adult	12
	Grip Strength	wt	Adult	14
	Grip Strength	wt	Adult	11
	Grip Strength	wt	Adult	21
	Grip Strength	wt	Adult	16
	Grip Strength	wt	Adult	13
	Grip Strength	wt	Adult	11
	Grip Strength	wt	Adult	12
	Grip Strength	wt	Adult	16
	Grip Strength	wt	Adult	11
	Grip Strength	wt	Adult	21
	Grip Strength	wt	Adult	17
	Grip Strength	wt	Adult	23
	Grip Strength	wt	Adult	21
	Grip Strength	wt	Adult	25
	Grip Strength	wt	Adult	22
	Grip Strength	wt	Adult	23
	Grip Strength	wt	Old	18
	Grip Strength	wt	Old	21
	Grip Strength	wt	Old	27
	Grip Strength	wt	Old	22
	Grip Strength	wt	Old	14
	Grip Strength	wt	Old	20
	Grip Strength	wt	Old	23
	Grip Strength	wt	Old	16
	Grip Strength	wt	Old	23
	Grip Strength	wt	Old	15
	Grip Strength	wt	Old	18
	Grip Strength	wt	Old	24
	Grip Strength	wt	Old	17
	Grip Strength	wt	Old	16
	Grip Strength	wt	Old	19
	Grip Strength	wt	Old	11
	Grip Strength	wt	Old	12
	Grip Strength	wt	Old	7
	Grip Strength	tgNM	Young	16
	Grip Strength	tgNM	Young	18
	Grip Strength	tgNM	Young	14
	Grip Strength	tgNM	Young	13
	Grip Strength	tgNM	Young	16
	Grip Strength	tgNM	Young	22
	Grip Strength	tgNM	Young	19
	Grip Strength	tgNM	Young	29
	Grip Strength	tgNM	Young	16
	Grip Strength	tgNM	Young	11
	Grip Strength	tgNM	Young	13
	Grip Strength	tgNM	Young	19
	Grip Strength	tgNM	Young	24
	Grip Strength	tgNM	Young	25
	Grip Strength	tgNM	Young	28
	Grip Strength	tgNM	Young	30
	Grip Strength	tgNM	Young	30
	Grip Strength	tgNM	Young	14
	Grip Strength	tgNM	Young	23
	Grip Strength	tgNM	Young	21
	Grip Strength	tgNM	Young	19
	Grip Strength	tgNM	Young	17
	Grip Strength	tgNM	Young	14
	Grip Strength	tgNM	Young	22
	Grip Strength	tgNM	Adult	13
	Grip Strength	tgNM	Adult	21
	Grip Strength	tgNM	Adult	12
	Grip Strength	tgNM	Adult	12
	Grip Strength	tgNM	Adult	21
	Grip Strength	tgNM	Adult	24
	Grip Strength	tgNM	Adult	11
	Grip Strength	tgNM	Adult	16
	Grip Strength	tgNM	Adult	14
	Grip Strength	tgNM	Adult	18
	Grip Strength	tgNM	Adult	14
	Grip Strength	tgNM	Adult	16
	Grip Strength	tgNM	Adult	24
	Grip Strength	tgNM	Adult	17
	Grip Strength	tgNM	Adult	21
	Grip Strength	tgNM	Adult	21
	Grip Strength	tgNM	Adult	19
	Grip Strength	tgNM	Adult	23
	Grip Strength	tgNM	Adult	21
	Grip Strength	tgNM	Old	21
	Grip Strength	tgNM	Old	14
	Grip Strength	tgNM	Old	11
	Grip Strength	tgNM	Old	17
	Grip Strength	tgNM	Old	24
	Grip Strength	tgNM	Old	8
	Grip Strength	tgNM	Old	19
	Grip Strength	tgNM	Old	11
	Grip Strength	tgNM	Old	7
	Grip Strength	tgNM	Old	14
	Grip Strength	tgNM	Old	19
	Grip Strength	tgNM	Old	16

### Sheet: 3C- Discrimination index
	test	Age	Genotype	Result
	Novel Object Recognition	wt	Adult	0.5
	Novel Object Recognition	wt	Adult	0.33
	Novel Object Recognition	wt	Adult	-0.05
	Novel Object Recognition	wt	Adult	0.16
	Novel Object Recognition	wt	Adult	0.29
	Novel Object Recognition	wt	Adult	0.09
	Novel Object Recognition	wt	Adult	0.2
	Novel Object Recognition	wt	Adult	0.63
	Novel Object Recognition	wt	Adult	0.21
	Novel Object Recognition	wt	Adult	0.71
	Novel Object Recognition	wt	Adult	0.25
	Novel Object Recognition	wt	Adult	0.68
	Novel Object Recognition	wt	Adult	-0.33
	Novel Object Recognition	wt	Adult	0.38
	Novel Object Recognition	wt	Adult	0.43
	Novel Object Recognition	wt	Adult	0.2
	Novel Object Recognition	wt	Adult	0
	Novel Object Recognition	wt	Adult	0.35
	Novel Object Recognition	wt	Old	0
	Novel Object Recognition	wt	Old	0.43
	Novel Object Recognition	wt	Old	0.33
	Novel Object Recognition	wt	Old	0.68
	Novel Object Recognition	wt	Old	0.5
	Novel Object Recognition	wt	Old	0.43
	Novel Object Recognition	wt	Old	0.75
	Novel Object Recognition	wt	Old	0.78
	Novel Object Recognition	wt	Old	0.17
	Novel Object Recognition	wt	Old	0.33
	Novel Object Recognition	wt	Old	0.33
	Novel Object Recognition	wt	Old	0.33
	Novel Object Recognition	wt	Old	0.33
	Novel Object Recognition	wt	Old	0.45
	Novel Object Recognition	tgNM	Adult	0.17
	Novel Object Recognition	tgNM	Adult	-0.4
	Novel Object Recognition	tgNM	Adult	-0.04
	Novel Object Recognition	tgNM	Adult	0.23
	Novel Object Recognition	tgNM	Adult	-0.04
	Novel Object Recognition	tgNM	Adult	0.6
	Novel Object Recognition	tgNM	Adult	1
	Novel Object Recognition	tgNM	Adult	0.15
	Novel Object Recognition	tgNM	Adult	0
	Novel Object Recognition	tgNM	Adult	0.74
	Novel Object Recognition	tgNM	Adult	0.5
	Novel Object Recognition	tgNM	Adult	0.38
	Novel Object Recognition	tgNM	Adult	0.79
	Novel Object Recognition	tgNM	Adult	0.53
	Novel Object Recognition	tgNM	Adult	-0.33
	Novel Object Recognition	tgNM	Adult	1
	Novel Object Recognition	tgNM	Adult	0
	Novel Object Recognition	tgNM	Old	0.56
	Novel Object Recognition	tgNM	Old	1
	Novel Object Recognition	tgNM	Old	0.75
	Novel Object Recognition	tgNM	Old	-0.14
	Novel Object Recognition	tgNM	Old	1
	Novel Object Recognition	tgNM	Old	1
	Novel Object Recognition	tgNM	Old	0.33
	Novel Object Recognition	tgNM	Old	0
	Novel Object Recognition	tgNM	Old	0.5
	Novel Object Recognition	tgNM	Old	0.14
