## Supplementary material for "Modelling human neuronal catecholaminergic pigmentation in rodents recapitulates age-related multisystem neurodegenerative deficits": Source Data File- Fig S4

### Sheet: A- cDNA expression
	Age	Genotype	Probe	Animal	Result
	Young	wt	Th	1	1.26692
	Young	wt	Th	2	2.07963
	Young	wt	Th	3	1.25327
	Young	wt	Th	4	0.302847
	Young	wt	Dat	1	3.04299
	Young	wt	Dat	2	7.08855
	Young	wt	Dat	3	0.854523
	Young	wt	Dat	4	0.0542523
	Young	wt	Vmat1	1	2.1906
	Young	wt	Vmat2	2	6.49647
	Young	wt	Vmat2	3	0.211299
	Young	wt	Vmat2	4	0.332554
	Young	tgNM	Th	1	1.58525
	Young	tgNM	Th	2	1.26703
	Young	tgNM	Th	3	0.598954
	Young	tgNM	Th	4	0.579157
	Young	tgNM	Th	5	1.87977
	Young	tgNM	Dat	1	1.15312
	Young	tgNM	Dat	2	3.9603
	Young	tgNM	Dat	3	1.39444
	Young	tgNM	Dat	4	1.24936
	Young	tgNM	Dat	5	3.69282
	Young	tgNM	Vmat2	1	0.17983
	Young	tgNM	Vmat2	2	3.04149
	Young	tgNM	Vmat2	3	1.32916
	Young	tgNM	Vmat2	4	1.40642
	Young	tgNM	Vmat2	5	3.04664
	Adult	wt	Th	1	3.02116
	Adult	wt	Th	2	0.285902
	Adult	wt	Th	3	1.05994
	Adult	wt	Th	4	0.903583
	Adult	wt	Th	5	1.68393
	Adult	wt	Th	6	0.717856
	Adult	wt	Dat	1	3.27059
	Adult	wt	Dat	2	0.181499
	Adult	wt	Dat	3	1.13426
	Adult	wt	Dat	4	0.99413
	Adult	wt	Dat	5	1.65819
	Adult	wt	Dat	6	0.900966
	Adult	wt	Vmat2	1	3.00724
	Adult	wt	Vmat2	2	0.196181
	Adult	wt	Vmat2	3	1.04776
	Adult	wt	Vmat2	4	0.995663
	Adult	wt	Vmat2	5	2.07796
	Adult	wt	Vmat2	6	0.781924
	Adult	tgNM	Th	1	0.236738
	Adult	tgNM	Th	2	2.64784
	Adult	tgNM	Th	3	1.45854
	Adult	tgNM	Th	4	2.35995
	Adult	tgNM	Th	5	0.683948
	Adult	tgNM	Th	6	1.21596
	Adult	tgNM	Dat	1	0.118734
	Adult	tgNM	Dat	2	1.86081
	Adult	tgNM	Dat	3	1.09351
	Adult	tgNM	Dat	4	2.23953
	Adult	tgNM	Dat	5	0.465355
	Adult	tgNM	Dat	6	1.06182
	Adult	tgNM	Vmat2	1	0.227882
	Adult	tgNM	Vmat2	2	1.94282
	Adult	tgNM	Vmat2	3	1.37668
	Adult	tgNM	Vmat2	4	2.81621
	Adult	tgNM	Vmat2	5	0.638146
	Adult	tgNM	Vmat2	6	1.31079
	Old	wt	Th	1	0.94
	Old	wt	Th	2	1.35
	Old	wt	Th	3	1.71
	Old	wt	Th	4	0.24
	Old	wt	Th	5	2.01
	Old	wt	Th	6	0.95
	Old	wt	Dat	1	2.04
	Old	wt	Dat	2	3.12
	Old	wt	Dat	3	4.12
	Old	wt	Dat	4
	Old	wt	Dat	5	0.22
	Old	wt	Dat	6	0.17
	Old	wt	Vmat2	1	0.86
	Old	wt	Vmat2	2	1.23
	Old	wt	Vmat2	3	1.81
	Old	wt	Vmat2	4	0.23
	Old	wt	Vmat2	5	1.84
	Old	wt	Vmat2	6	1.24
	Old	tgNM	Th	1	0.08
	Old	tgNM	Th	2	1.38
	Old	tgNM	Th	3	0.13
	Old	tgNM	Th	4	0.13
	Old	tgNM	Th	5	0.61
	Old	tgNM	Th	6	0.42
	Old	tgNM	Th	7	0.01
	Old	tgNM	Th	8	0.93
	Old	tgNM	Th	9	1.08
	Old	tgNM	Th	10	0.78
	Old	tgNM	Th	11	0.59
	Old	tgNM	Dat	1	0.00302737
	Old	tgNM	Dat	2	2.63965
	Old	tgNM	Dat	3	0.00283042
	Old	tgNM	Dat	4	0.0409235
	Old	tgNM	Dat	5	0.103156
	Old	tgNM	Dat	6	0.0623735
	Old	tgNM	Dat	7	6.17646e-05
	Old	tgNM	Dat	8	0.117745
	Old	tgNM	Dat	9	0.179414
	Old	tgNM	Dat	10	0.108288
	Old	tgNM	Dat	11	0.0715098
	Old	tgNM	Vmat2	1	0.04
	Old	tgNM	Vmat2	2	1.07
	Old	tgNM	Vmat2	3	0.07
	Old	tgNM	Vmat2	4	0.11
	Old	tgNM	Vmat2	5	0.76
	Old	tgNM	Vmat2	6	0.5
	Old	tgNM	Vmat2	7	0.01
	Old	tgNM	Vmat2	8	0.93
	Old	tgNM	Vmat2	9	1.27
	Old	tgNM	Vmat2	10	0.74
	Old	tgNM	Vmat2	11	0.6

### Sheet: B- eNM granules
	Brain Rregion	Age	Animal	Result
	SN	Young	1	1320
	SN	Young	2	380
	SN	Young	3	360
	SN	Young	4	860
	SN	Young	5	440
	SN	Young	6	1160
	SN	Young	7	1140
	SN	Adult	1	2140
	SN	Adult	2	800
	SN	Adult	3	540
	SN	Adult	4	420
	SN	Adult	5	380
	SN	Adult	6	1200
	SN	Adult	7
	SN	Adult
	SN	Adult
	SN	Adult
	SN	Adult
	SN	Adult	1
	SN	Adult	2
	SN	Adult	3
	SN	Adult	4
	SN	Adult	5
	SN	Adult	6
	SN	Adult	7
	SN	Adult	8
	SN	Old	9	4260
	SN	Old	10	3220
	SN	Old	11	1000
	SN	Old	12	1740
	SN	Old	13	1320
	SN	Old	14	2100
	SN	Old	15	1600
	SN	Old	16	1280
	SN	Old	17	2000
	SN	Old	18	1940
	SN	Old	19	1340
	SN	Old	20	2400
	VTA	Young	1	1180
	VTA	Young	2	660
	VTA	Young	3	840
	VTA	Young	4	1220
	VTA	Young	5	1660
	VTA	Young	6	2360
	VTA	Young	7	2880
	VTA	Adult	1	3300
	VTA	Adult	2	2480
	VTA	Adult	3	2040
	VTA	Adult	4	2000
	VTA	Adult	5	1640
	VTA	Adult	6	3120
	VTA	Old	1	3880
	VTA	Old	2	5020
	VTA	Old	3	2260
	VTA	Old	4	2260
	VTA	Old	5	1680
	VTA	Old	6	3620
	VTA	Old	7	1920
	VTA	Old	8	3680
	VTA	Old	9	4020
	VTA	Old	10	4580
	VTA	Old	11	3920
	VTA	Old	12	4580

### Sheet: C-WB in Str
		Antibody	Genotype	Animal	Result
		TH	wt	1	1.29222
		TH	wt	2	1.07199
		TH	wt	3	0.990322
		TH	wt	4	0.868519
		TH	wt	5	0.88242
		TH	wt	6	0.894532
		TH	tgNM	1	0.917241
		TH	tgNM	2	0.736156
		TH	tgNM	3	0.816714
		TH	tgNM	4	0.633758
		TH	tgNM	5	0.547607
		TH	tgNM	6	0.540599
		TH	tgNM	7	0.509759
		TH	tgNM	8	0.443297
		DAT	wt	1	1.09659
		DAT	wt	2	0.902797
		DAT	wt	3	0.948443
		DAT	wt	4	0.790877
		DAT	wt	5	1.25488
		DAT	wt	6	1.00641
		DAT	tgNM	1	0.885803
		DAT	tgNM	2	0.475069
		DAT	tgNM	3	0.751551
		DAT	tgNM	4	0.337749
		DAT	tgNM	5	0.540041
		DAT	tgNM	6	0.59278
		DAT	tgNM	7	0.617802
		DAT	tgNM	8	0.458869

### Sheet: D- Levels by IHC
		Antibody	Region	Genotype	Age	Animal	Result
		TH	Cpu	wt	Adult	1	0.0622
		TH	Cpu	wt	Adult	2	0.1058
		TH	Cpu	wt	Adult	3	0.0546
		TH	Cpu	wt	Adult	4	0.0698
		TH	Cpu	wt	Adult	5	0.0862
		TH	Cpu	wt	Adult	6	0.0592
		TH	Cpu	wt	Adult	7	0.051
		TH	Cpu	wt	Adult	8	0.0683
		TH	Cpu	wt	Adult	9	0.0881
		TH	Cpu	wt	Adult	10	0.0832
		TH	Cpu	wt	Adult	11	0.0822
		TH	Cpu	wt	Adult	12	0.0843
		TH	Cpu	wt	Adult	13	0.0917
		TH	Cpu	wt	Adult	14	0.1025
		TH	Cpu	tg	Adult	1	0.0793
		TH	Cpu	tg	Adult	2	0.0689
		TH	Cpu	tg	Adult	3	0.0639
		TH	Cpu	tg	Adult	4	0.0809
		TH	Cpu	tg	Adult	5	0.0588
		TH	Cpu	tg	Adult	6	0.0699
		TH	Nacc	wt	Adult	1	0.0702
		TH	Nacc	wt	Adult	2	0.0806
		TH	Nacc	wt	Adult	3	0.0589
		TH	Nacc	wt	Adult	4	0.0758
		TH	Nacc	wt	Adult	5	0.0727
		TH	Nacc	wt	Adult	6	0.0589
		TH	Nacc	wt	Adult	7	0.0514
		TH	Nacc	wt	Adult	8	0.0972
		TH	Nacc	wt	Adult	9	0.0875
		TH	Nacc	wt	Adult	10	0.1136
		TH	Nacc	wt	Adult	11	0.0795
		TH	Nacc	wt	Adult	12	0.0875
		TH	Nacc	wt	Adult	13	0.0877
		TH	Nacc	wt	Adult	14	0.0949
		TH	Nacc	tg	Adult	1	0.0556
		TH	Nacc	tg	Adult	2	0.0517
		TH	Nacc	tg	Adult	3	0.0605
		TH	Nacc	tg	Adult	4	0.0623
		TH	Nacc	tg	Adult	5	0.0492
		TH	Nacc	tg	Adult	6	0.0558
		TH	OT	wt	Adult	1	0.0865
		TH	OT	wt	Adult	2	0.0911
		TH	OT	wt	Adult	3	0.0712
		TH	OT	wt	Adult	4	0.092
		TH	OT	wt	Adult	5	0.0754
		TH	OT	wt	Adult	6	0.0666
		TH	OT	wt	Adult	7	0.0775
		TH	OT	wt	Adult	8	0.1157
		TH	OT	wt	Adult	9	0.0856
		TH	OT	wt	Adult	10	0.1019
		TH	OT	wt	Adult	11	0.0877
		TH	OT	wt	Adult	12	0.1131
		TH	OT	wt	Adult	13	0.0943
		TH	OT	wt	Adult	14	0.113
		TH	OT	tg	Adult	1	0.0492
		TH	OT	tg	Adult	2	0.0379
		TH	OT	tg	Adult	3	0.0628
		TH	OT	tg	Adult	4	0.0493
		TH	OT	tg	Adult	5	0.0661
		TH	OT	tg	Adult	6	0.0585
		DAT	Cpu	wt	Adult	1	0.0516893
		DAT	Cpu	wt	Adult	2	0.110876
		DAT	Cpu	wt	Adult	3	0.110677
		DAT	Cpu	wt	Adult	4	0.09837
		DAT	Cpu	wt	Adult	5	0.103834
		DAT	Cpu	wt	Adult	6	0.102706
		DAT	Cpu	wt	Adult	7	0.0744743
		DAT	Cpu	wt	Adult	8	0.0440462
		DAT	Cpu	wt	Adult	9	0.104179
		DAT	Cpu	wt	Adult	10	0.101869
		DAT	Cpu	wt	Adult	11	0.106412
		DAT	Cpu	wt	Adult	12	0.0460948
		DAT	Cpu	tg	Adult	1	0.0802728
		DAT	Cpu	tg	Adult	2	0.0610622
		DAT	Cpu	tg	Adult	3	0.0900706
		DAT	Cpu	tg	Adult	4	0.0680128
		DAT	Cpu	tg	Adult	5	0.0739663
		DAT	Cpu	tg	Adult	6	0.0365178
		DAT	Nacc	wt	Adult	1	0.0441073
		DAT	Nacc	wt	Adult	2	0.0735549
		DAT	Nacc	wt	Adult	3	0.0774929
		DAT	Nacc	wt	Adult	4	0.102577
		DAT	Nacc	wt	Adult	5	0.0792856
		DAT	Nacc	wt	Adult	6	0.0800954
		DAT	Nacc	wt	Adult	7	0.0653815
		DAT	Nacc	wt	Adult	8	0.0338221
		DAT	Nacc	wt	Adult	9	0.0644027
		DAT	Nacc	wt	Adult	10	0.0587999
		DAT	Nacc	wt	Adult	11	0.0614634
		DAT	Nacc	wt	Adult	12	0.0396903
		DAT	Nacc	tg	Adult	1	0.0434711
		DAT	Nacc	tg	Adult	2	0.0400006
		DAT	Nacc	tg	Adult	3	0.0429426
		DAT	Nacc	tg	Adult	4	0.0494827
		DAT	Nacc	tg	Adult	5	0.0401732
		DAT	Nacc	tg	Adult	6	0.0185649
		DAT	OT	wt	Adult	1	0.0405012
		DAT	OT	wt	Adult	2	0.0824566
		DAT	OT	wt	Adult	3	0.0539844
		DAT	OT	wt	Adult	4	0.0556893
		DAT	OT	wt	Adult	5	0.069594
		DAT	OT	wt	Adult	6	0.069594
		DAT	OT	wt	Adult	7	0.0467017
		DAT	OT	wt	Adult	8	0.028188
		DAT	OT	wt	Adult	9	0.0532394
		DAT	OT	wt	Adult	10	0.0493184
		DAT	OT	wt	Adult	11	0.0522819
		DAT	OT	wt	Adult	12	0.0483523
		DAT	OT	tg	Adult	1	0.0378658
		DAT	OT	tg	Adult	2	0.05202
		DAT	OT	tg	Adult	3	0.0332322
		DAT	OT	tg	Adult	4	0.0413342
		DAT	OT	tg	Adult	5	0.0140919
		DAT	OT	tg	Adult	6	0.0113905
		VMAT2	Cpu	wt	Adult	1	0.0289778
		VMAT2	Cpu	wt	Adult	2	0.0267755
		VMAT2	Cpu	wt	Adult	3	0.0261912
		VMAT2	Cpu	wt	Adult	4	0.0235775
		VMAT2	Cpu	wt	Adult	5	0.03531
		VMAT2	Cpu	wt	Adult	6	0.0314684
		VMAT2	Cpu	wt	Adult	7	0.0320646
		VMAT2	Cpu	wt	Adult	8	0.0284077
		VMAT2	Cpu	wt	Adult	9	0.0163177
		VMAT2	Cpu	tg	Adult	1	0.0263902
		VMAT2	Cpu	tg	Adult	2	0.0170233
		VMAT2	Cpu	tg	Adult	3	0.0155122
		VMAT2	Cpu	tg	Adult	4	0.026535
		VMAT2	Cpu	tg	Adult	5	0.0334865
		VMAT2	Cpu	tg	Adult	6	0.0272316
		VMAT2	Nacc	wt	Adult	1	0.0367281
		VMAT2	Nacc	wt	Adult	2	0.0236975
		VMAT2	Nacc	wt	Adult	3	0.0390123
		VMAT2	Nacc	wt	Adult	4	0.030677
		VMAT2	Nacc	wt	Adult	5	0.0257708
		VMAT2	Nacc	wt	Adult	6	0.0251629
		VMAT2	Nacc	wt	Adult	7	0.0194586
		VMAT2	Nacc	tg	Adult	1	0.0260551
		VMAT2	Nacc	tg	Adult	2	0.00422377
		VMAT2	Nacc	tg	Adult	3	0.0216527
		VMAT2	Nacc	tg	Adult	4	0.021487
		VMAT2	Nacc	tg	Adult	5	0.00628039
		VMAT2	OT	wt	Adult	1	0.0211556
		VMAT2	OT	wt	Adult	2	0.0407703
		VMAT2	OT	wt	Adult	3	0.0270465
		VMAT2	OT	wt	Adult	4	0.0198263
		VMAT2	OT	wt	Adult	5	0.0193345
		VMAT2	OT	wt	Adult	6	0.0257237
		VMAT2	OT	wt	Adult	7	0.013706
		VMAT2	OT	wt	Adult	8	0.0137683
		VMAT2	OT	tg	Adult	1	0.0200777
		VMAT2	OT	tg	Adult	2	0.0109658
		VMAT2	OT	tg	Adult	3	0.0255534
		VMAT2	OT	tg	Adult	4	0.0165835
		TH	Cpu	wt	Old	1	0.0442418
		TH	Cpu	wt	Old	2	0.0636664
		TH	Cpu	wt	Old	3	0.06097
		TH	Cpu	wt	Old	4	0.0588024
		TH	Cpu	wt	Old	5	0.0619766
		TH	Cpu	wt	Old	6	0.0716171
		TH	Cpu	wt	Old	7	0.063536
		TH	Cpu	wt	Old	8	0.0872893
		TH	Cpu	wt	Old	9	0.0742746
		TH	Cpu	wt	Old	10	0.0785869
		TH	Cpu	wt	Old	11	0.114017
		TH	Cpu	wt	Old	12	0.0534325
		TH	Cpu	wt	Old	13	0.0775871
		TH	Cpu	wt	Old	14	0.0517231
		TH	Cpu	wt	Old	15	0.0661039
		TH	Cpu	wt	Old	16	0.0739832
		TH	Cpu	wt	Old	17	0.0857964
		TH	Cpu	wt	Old	18	0.102295
		TH	Cpu	wt	Old	19	0.0825638
		TH	Cpu	wt	Old	20	0.0931357
		TH	Cpu	tg	Old	1	0.0663812
		TH	Cpu	tg	Old	2	0.0670319
		TH	Cpu	tg	Old	3	0.0823404
		TH	Cpu	tg	Old	4	0.0935987
		TH	Cpu	tg	Old	5	0.0553343
		TH	Cpu	tg	Old	6	0.0620195
		TH	Cpu	tg	Old	7	0.0834853
		TH	Cpu	tg	Old	8	0.0594427
		TH	Cpu	tg	Old	9	0.0641013
		TH	Cpu	tg	Old	10	0.0666071
		TH	Cpu	tg	Old	11	0.0729326
		TH	Cpu	tg	Old	12	0.0655709
		TH	Cpu	tg	Old	13	0.108929
		TH	Nacc	wt	Old	1	0.0516758
		TH	Nacc	wt	Old	2	0.0580355
		TH	Nacc	wt	Old	3	0.0665555
		TH	Nacc	wt	Old	4	0.062785
		TH	Nacc	wt	Old	5	0.0604951
		TH	Nacc	wt	Old	6	0.0685897
		TH	Nacc	wt	Old	7	0.0714754
		TH	Nacc	wt	Old	8	0.0985078
		TH	Nacc	wt	Old	9	0.0822001
		TH	Nacc	wt	Old	10	0.0866798
		TH	Nacc	wt	Old	11	0.117651
		TH	Nacc	wt	Old	12	0.0570514
		TH	Nacc	wt	Old	13	0.0834696
		TH	Nacc	wt	Old	14	0.0457374
		TH	Nacc	wt	Old	15	0.0626991
		TH	Nacc	wt	Old	16	0.0585968
		TH	Nacc	wt	Old	17	0.0796311
		TH	Nacc	wt	Old	18	0.0872589
		TH	Nacc	wt	Old	19	0.0756384
		TH	Nacc	wt	Old	20	0.0869114
		TH	Nacc	tg	Old	1	0.0521495
		TH	Nacc	tg	Old	2	0.0613146
		TH	Nacc	tg	Old	3	0.0698742
		TH	Nacc	tg	Old	4	0.0948994
		TH	Nacc	tg	Old	5	0.0530655
		TH	Nacc	tg	Old	6	0.0444298
		TH	Nacc	tg	Old	7	0.0738785
		TH	Nacc	tg	Old	8	0.0435342
		TH	Nacc	tg	Old	9	0.0558564
		TH	Nacc	tg	Old	10	0.0613289
		TH	Nacc	tg	Old	11	0.063681
		TH	Nacc	tg	Old	12	0.0595881
		TH	Nacc	tg	Old	13	0.097609
		TH	OT	wt	Old	1	0.0541997
		TH	OT	wt	Old	2	0.0815586
		TH	OT	wt	Old	3	0.0618969
		TH	OT	wt	Old	4	0.0673458
		TH	OT	wt	Old	5	0.0639636
		TH	OT	wt	Old	6	0.0737965
		TH	OT	wt	Old	7	0.0882501
		TH	OT	wt	Old	8	0.112826
		TH	OT	wt	Old	9	0.124381
		TH	OT	wt	Old	10	0.0893004
		TH	OT	wt	Old	11	0.12097
		TH	OT	wt	Old	12	0.0628152
		TH	OT	wt	Old	13	0.0877737
		TH	OT	wt	Old	14	0.0558066
		TH	OT	wt	Old	15	0.0841104
		TH	OT	wt	Old	16	0.0866145
		TH	OT	wt	Old	17	0.0981318
		TH	OT	wt	Old	18	0.126455
		TH	OT	wt	Old	19	0.108804
		TH	OT	wt	Old	20	0.10243
		TH	OT	tg	Old	21	0.0510473
		TH	OT	tg	Old	22	0.060217
		TH	OT	tg	Old	23	0.0533348
		TH	OT	tg	Old	24	0.0832744
		TH	OT	tg	Old	25	0.0598553
		TH	OT	tg	Old	26	0.0474293
		TH	OT	tg	Old	27	0.0811865
		TH	OT	tg	Old	28	0.0633377
		TH	OT	tg	Old	29	0.0565305
		TH	OT	tg	Old	30	0.0624758
		TH	OT	tg	Old	31	0.0647344
		TH	OT	tg	Old	32	0.0667001
		TH	OT	tg	Old	33	0.113674
		DAT	Cpu	wt	Old	1	0.0343192
		DAT	Cpu	wt	Old	2	0.0693413
		DAT	Cpu	wt	Old	3	0.0379438
		DAT	Cpu	wt	Old	4	0.0525381
		DAT	Cpu	wt	Old	5	0.0623211
		DAT	Cpu	wt	Old	6	0.0583684
		DAT	Cpu	wt	Old	7	0.0516776
		DAT	Cpu	wt	Old	8	0.0568303
		DAT	Cpu	wt	Old	9	0.0421562
		DAT	Cpu	wt	Old	10	0.0618287
		DAT	Cpu	wt	Old	11	0.0632828
		DAT	Cpu	wt	Old	12	0.0447562
		DAT	Cpu	wt	Old	13	0.0573331
		DAT	Cpu	wt	Old	14	0.0239119
		DAT	Cpu	wt	Old	15	0.0212935
		DAT	Cpu	wt	Old	16	0.0302792
		DAT	Cpu	wt	Old	17	0.0197057
		DAT	Cpu	wt	Old	18	0.0359386
		DAT	Cpu	wt	Old	19	0.0150951
		DAT	Cpu	wt	Old	20	0.015615
		DAT	Cpu	tg	Old	21	0.0532405
		DAT	Cpu	tg	Old	22	0.0631346
		DAT	Cpu	tg	Old	23	0.0556426
		DAT	Cpu	tg	Old	24	0.0675442
		DAT	Cpu	tg	Old	25	0.051809
		DAT	Cpu	tg	Old	26	0.0426677
		DAT	Cpu	tg	Old	27	0.0611992
		DAT	Cpu	tg	Old	28	0.0163827
		DAT	Cpu	tg	Old	29	0.0256505
		DAT	Cpu	tg	Old	30	0.0183551
		DAT	Cpu	tg	Old	31	0.0222749
		DAT	Cpu	tg	Old	32	0.0312499
		DAT	Cpu	tg	Old	33	0.0414054
		DAT	Nacc	wt	Old	1	0.0238723
		DAT	Nacc	wt	Old	2	0.0490983
		DAT	Nacc	wt	Old	3	0.0255193
		DAT	Nacc	wt	Old	4	0.0369025
		DAT	Nacc	wt	Old	5	0.0464727
		DAT	Nacc	wt	Old	6	0.0317644
		DAT	Nacc	wt	Old	7	0.0358271
		DAT	Nacc	wt	Old	8	0.0367313
		DAT	Nacc	wt	Old	9	0.0297221
		DAT	Nacc	wt	Old	10	0.0463764
		DAT	Nacc	wt	Old	11	0.0413875
		DAT	Nacc	wt	Old	12	0.0386841
		DAT	Nacc	wt	Old	13	0.0439809
		DAT	Nacc	wt	Old	14	0.023415
		DAT	Nacc	wt	Old	15	0.0270321
		DAT	Nacc	wt	Old	16	0.0210027
		DAT	Nacc	wt	Old	17	0.0223263
		DAT	Nacc	wt	Old	18	0.0274207
		DAT	Nacc	wt	Old	19	0.0206855
		DAT	Nacc	wt	Old	20	0.0184736
		DAT	Nacc	tg	Old	1	0.0342529
		DAT	Nacc	tg	Old	2	0.0378792
		DAT	Nacc	tg	Old	3	0.0330033
		DAT	Nacc	tg	Old	4	0.0372653
		DAT	Nacc	tg	Old	5	0.0363581
		DAT	Nacc	tg	Old	6	0.0213978
		DAT	Nacc	tg	Old	7	0.0349078
		DAT	Nacc	tg	Old	8	0.0188898
		DAT	Nacc	tg	Old	9	0.0220338
		DAT	Nacc	tg	Old	10	0.0093764
		DAT	Nacc	tg	Old	11	0.0117862
		DAT	Nacc	tg	Old	12	0.0170507
		DAT	Nacc	tg	Old	13	0.0182448
		DAT	OT	wt	Old	1	0.0233207
		DAT	OT	wt	Old	2	0.0420228
		DAT	OT	wt	Old	3	0.0223658
		DAT	OT	wt	Old	4	0.0276273
		DAT	OT	wt	Old	5	0.0413098
		DAT	OT	wt	Old	6	0.026829
		DAT	OT	wt	Old	7	0.033477
		DAT	OT	wt	Old	8	0.0412139
		DAT	OT	wt	Old	9	0.0291623
		DAT	OT	wt	Old	10	0.0438719
		DAT	OT	wt	Old	11	0.0386316
		DAT	OT	wt	Old	12	0.0295713
		DAT	OT	wt	Old	13	0.0360214
		DAT	OT	wt	Old	14	0.0319222
		DAT	OT	wt	Old	15	0.0407127
		DAT	OT	wt	Old	16	0.0437852
		DAT	OT	wt	Old	17	0.0211322
		DAT	OT	wt	Old	18	0.0393069
		DAT	OT	wt	Old	19	0.0306601
		DAT	OT	wt	Old	20	0.0245902
		DAT	OT	tg	Old	1	0.0171158
		DAT	OT	tg	Old	2	0.025214
		DAT	OT	tg	Old	3	0.0217124
		DAT	OT	tg	Old	4	0.0288134
		DAT	OT	tg	Old	5	0.0245735
		DAT	OT	tg	Old	6	0.0188345
		DAT	OT	tg	Old	7	0.0297132
		DAT	OT	tg	Old	8	0.0316602
		DAT	OT	tg	Old	9	0.0238866
		DAT	OT	tg	Old	10	-0.00529038
		DAT	OT	tg	Old	11	0.0148405
		DAT	OT	tg	Old	12	0.0148156
		DAT	OT	tg	Old	13	0.0218398
		VMAT2	Cpu	wt	Old	1	0.0212
		VMAT2	Cpu	wt	Old	2	0.00430222
		VMAT2	Cpu	wt	Old	3	0.00366789
		VMAT2	Cpu	wt	Old	4	0.02835
		VMAT2	Cpu	wt	Old	5	0.0117728
		VMAT2	Cpu	wt	Old	6	0.0214653
		VMAT2	Cpu	wt	Old	7	0.0217059
		VMAT2	Cpu	wt	Old	8	0.0222599
		VMAT2	Cpu	wt	Old	9	0.022305
		VMAT2	Cpu	wt	Old	10	0.00893435
		VMAT2	Cpu	wt	Old	11	0.0200431
		VMAT2	Cpu	wt	Old	12	0.0196941
		VMAT2	Cpu	wt	Old	13	0.0238801
		VMAT2	Cpu	wt	Old	14	0.021168
		VMAT2	Cpu	wt	Old	15	0.0197033
		VMAT2	Cpu	tg	Old	1	0.0316512
		VMAT2	Cpu	tg	Old	2	0.0184773
		VMAT2	Cpu	tg	Old	3	0.016367
		VMAT2	Cpu	tg	Old	4	0.0220612
		VMAT2	Cpu	tg	Old	5	0.0131895
		VMAT2	Cpu	tg	Old	6	0.0404485
		VMAT2	Cpu	tg	Old	7	0.0279061
		VMAT2	Cpu	tg	Old	8	0.0206909
		VMAT2	Cpu	tg	Old	9	0.0233105
		VMAT2	Cpu	tg	Old	10	0.0234371
		VMAT2	Cpu	tg	Old	11	0.0127585
		VMAT2	Cpu	tg	Old	12	0.0174599
		VMAT2	Cpu	tg	Old	13	0.00946964
		VMAT2	Cpu	tg	Old	14	0.0178186
		VMAT2	Nacc	wt	Old	1	0.0310901
		VMAT2	Nacc	wt	Old	2	0.0232706
		VMAT2	Nacc	wt	Old	3	0.0196631
		VMAT2	Nacc	wt	Old	4	0.0370223
		VMAT2	Nacc	wt	Old	5	0.0310062
		VMAT2	Nacc	wt	Old	6	0.0526248
		VMAT2	Nacc	wt	Old	7	0.0563215
		VMAT2	Nacc	wt	Old	8	0.0169325
		VMAT2	Nacc	wt	Old	9	0.0135831
		VMAT2	Nacc	wt	Old	10	0.00700179
		VMAT2	Nacc	wt	Old	11	0.0144062
		VMAT2	Nacc	wt	Old	12	0.0206523
		VMAT2	Nacc	wt	Old	13	0.0186646
		VMAT2	Nacc	wt	Old	14	0.0279653
		VMAT2	Nacc	wt	Old	15	0.0204479
		VMAT2	Nacc	tg	Old	1	0.0280039
		VMAT2	Nacc	tg	Old	2	0.00833842
		VMAT2	Nacc	tg	Old	3	0.0188309
		VMAT2	Nacc	tg	Old	4	0.0283044
		VMAT2	Nacc	tg	Old	5	0.0288733
		VMAT2	Nacc	tg	Old	6	0.0349133
		VMAT2	Nacc	tg	Old	7	-0.0108997
		VMAT2	Nacc	tg	Old	8	0.0151399
		VMAT2	Nacc	tg	Old	9	0.0190211
		VMAT2	Nacc	tg	Old	10	0.00937683
		VMAT2	Nacc	tg	Old	11	0.00835903
		VMAT2	Nacc	tg	Old	12	0.00821551
		VMAT2	Nacc	tg	Old	13	0.00688298
		VMAT2	OT	wt	Old	1	0.0432036
		VMAT2	OT	wt	Old	2	0.0524507
		VMAT2	OT	wt	Old	3	0.054786
		VMAT2	OT	wt	Old	4	0.0603651
		VMAT2	OT	wt	Old	5	0.0390388
		VMAT2	OT	wt	Old	6	0.0385121
		VMAT2	OT	wt	Old	7	0.0281359
		VMAT2	OT	wt	Old	8	0.0270836
		VMAT2	OT	wt	Old	9	0.0418567
		VMAT2	OT	wt	Old	10	0.0367031
		VMAT2	OT	wt	Old	11	0.0538682
		VMAT2	OT	wt	Old	12	0.0342614
		VMAT2	OT	tg	Old	1	0.0206422
		VMAT2	OT	tg	Old	2	0.021319
		VMAT2	OT	tg	Old	3	0.0145451
		VMAT2	OT	tg	Old	4	0.0162458
		VMAT2	OT	tg	Old	5	0.0401092
		VMAT2	OT	tg	Old	6	0.0251024
		VMAT2	OT	tg	Old	7	0.0248291
		VMAT2	OT	tg	Old	8	0.0433383
		VMAT2	OT	tg	Old	9	0.0220442
		VMAT2	OT	tg	Old	10	0.0209209
		VMAT2	OT	tg	Old	11	0.0217385
		VMAT2	OT	tg	Old	12	0.0187737
		VMAT2	OT	tg	Old	13	0.0264797
