## Supplementary material for "Modelling human neuronal catecholaminergic pigmentation in rodents recapitulates age-related multisystem neurodegenerative deficits": Source Data File- Fig S5

### Sheet: A - DA levels
	Brain region	Genotype	Age	Animal	Result
	SN	wt	Young	1	83.82
	SN	wt	Young	2	115.25
	SN	wt	Young	3	79.81
	SN	wt	Young	4	102.53
	SN	wt	Young	5	118.6
	SN	wt	Old	1	63.69
	SN	wt	Old	2	150.39
	SN	wt	Old	3	117.36
	SN	wt	Old	4	83.14
	SN	wt	Old	5	108.46
	SN	wt	Old	6	76.96
	SN	tg	Young	1	136.58
	SN	tg	Young	2	65.41
	SN	tg	Young	3	85.48
	SN	tg	Young	4	143.85
	SN	tg	Young	5	81.6
	SN	tg	Young	6	154.62
	SN	tg	Young	7	142.59
	SN	tg	Young	8	110.52
	SN	tg	Young	9	78.64
	SN	tg	Young	10	100.54
	SN	tg	Young	11	86.76
	SN	tg	Young	12	245.97
	SN	tg	Young	13	175.62
	SN	tg	Old	1	85.12
	SN	tg	Old	2	152.67
	SN	tg	Old	3	54.87
	SN	tg	Old	4	121.35
	SN	tg	Old	5	67.72
	SN	tg	Old	6	79.89
	SN	tg	Old	7	40.8
	SN	tg	Old	8	49.11
	Str	wt	Young	1	88.29
	Str	wt	Young	2	83.55
	Str	wt	Young	3	136.27
	Str	wt	Young	4	77.16
	Str	wt	Young	5	108.94
	Str	wt	Young	6	142.32
	Str	wt	Young	7	106.44
	Str	wt	Young	8	51.54
	Str	wt	Young	9	105.48
	Str	wt	Old	1	103.53
	Str	wt	Old	2	75.05
	Str	wt	Old	3	97.7
	Str	wt	Old	4	95.97
	Str	wt	Old	5	110.03
	Str	wt	Old	6	117.73
	Str	tg	Young	1	78.64
	Str	tg	Young	2	103.8
	Str	tg	Young	3	96.75
	Str	tg	Young	4	81.2
	Str	tg	Young	5	98.21
	Str	tg	Young	6	108.16
	Str	tg	Young	7	90.51
	Str	tg	Young	8	143.8
	Str	tg	Young	9	107.85
	Str	tg	Young	10	103.31
	Str	tg	Young	11	88.01
	Str	tg	Young	12	96.18
	Str	tg	Young	13	73.24
	Str	tg	Old	1	94.19
	Str	tg	Old	2	146.84
	Str	tg	Old	3	106.49
	Str	tg	Old	4	51.06
	Str	tg	Old	5	80.72
	Str	tg	Old	6	66.03
	Str	tg	Old	7	132.45
	Str	tg	Old	8	58.56
	Str	tg	Old	9	105.67
	Str	tg	Old	10	76.67
	Str	tg	Old	11	53.73

### Sheet: B- ratios
	Brain region	Ratio	Genotype	Age	Animal	Result
	SN	DA synthesis	wt	Young	1	115
	SN	DA synthesis	wt	Young	2	91.44
	SN	DA synthesis	wt	Young	3	112.19
	SN	DA synthesis	wt	Young	4	144.05
	SN	DA synthesis	wt	Young	5	78.14
	SN	DA synthesis	wt	Young	6	59.17
	SN	DA synthesis	wt	Old	1	94.32
	SN	DA synthesis	wt	Old	2	125.14
	SN	DA synthesis	wt	Old	3	103.73
	SN	DA synthesis	wt	Old	4	103.55
	SN	DA synthesis	wt	Old	5	92.67
	SN	DA synthesis	wt	Old	6	80.59
	SN	DA synthesis	tg	Young	1	116.84
	SN	DA synthesis	tg	Young	2	105.6
	SN	DA synthesis	tg	Young	3	90.68
	SN	DA synthesis	tg	Young	4	52.09
	SN	DA synthesis	tg	Young	5	115.6
	SN	DA synthesis	tg	Young	6	22.3
	SN	DA synthesis	tg	Young	7	8.33
	SN	DA synthesis	tg	Young	8	81.43
	SN	DA synthesis	tg	Young	9	91.74
	SN	DA synthesis	tg	Young	10	96.27
	SN	DA synthesis	tg	Young	11	115.06
	SN	DA synthesis	tg	Young	12	45.52
	SN	DA synthesis	tg	Young	13	117.72
	SN	DA synthesis	tg	Old	1	50.67
	SN	DA synthesis	tg	Old	2	62.44
	SN	DA synthesis	tg	Old	3	46
	SN	DA synthesis	tg	Old	4	50.76
	SN	DA synthesis	tg	Old	5	57.61
	SN	DA synthesis	tg	Old	6	64.79
	SN	DA synthesis	tg	Old	7	90.68
	SN	DA synthesis	tg	Old	8	50.84
	SN	DA degradation	wt	Young	1	173.28
	SN	DA degradation	wt	Young	2	114.13
	SN	DA degradation	wt	Young	3	66.68
	SN	DA degradation	wt	Young	4	132.73
	SN	DA degradation	wt	Young	5	33.21
	SN	DA degradation	wt	Young	6	79.97
	SN	DA degradation	wt	Old	1	176.16
	SN	DA degradation	wt	Old	2	102.95
	SN	DA degradation	wt	Old	3	94.24
	SN	DA degradation	wt	Old	4	94.9
	SN	DA degradation	wt	Old	5	67.76
	SN	DA degradation	wt	Old	6	63.99
	SN	DA degradation	tg	Young	1	102.3
	SN	DA degradation	tg	Young	2	82.3
	SN	DA degradation	tg	Young	3	48.76
	SN	DA degradation	tg	Young	4	65
	SN	DA degradation	tg	Young	5	98.72
	SN	DA degradation	tg	Young	6	61.39
	SN	DA degradation	tg	Young	7	107.09
	SN	DA degradation	tg	Young	8	50.11
	SN	DA degradation	tg	Young	9	44.84
	SN	DA degradation	tg	Young	10	50.36
	SN	DA degradation	tg	Young	11	58.55
	SN	DA degradation	tg	Young	12	66.15
	SN	DA degradation	tg	Young	13	36.85
	SN	DA degradation	tg	Old	1	82.08
	SN	DA degradation	tg	Old	2	60.25
	SN	DA degradation	tg	Old	3	80.87
	SN	DA degradation	tg	Old	4	95.93
	SN	DA degradation	tg	Old	5	134.3
	SN	DA degradation	tg	Old	6	142.39
	SN	DA degradation	tg	Old	7	281.26
	SN	DA degradation	tg	Old	8	118.6

### Sheet: C- catechol oxidation
	Brain region	Ratio	Genotype	Age	Animal	Result
	SN	Catechol oxidation	wt	Young	1	141.92
	SN	Catechol oxidation	wt	Young	2	79.02
	SN	Catechol oxidation	wt	Young	3	148.37
	SN	Catechol oxidation	wt	Young	4	125.67
	SN	Catechol oxidation	wt	Young	5	52.95
	SN	Catechol oxidation	wt	Young	6	52.08
	SN	Catechol oxidation	wt	Old	1	95.32
	SN	Catechol oxidation	wt	Old	2	100.92
	SN	Catechol oxidation	wt	Old	3	118.12
	SN	Catechol oxidation	wt	Old	4	49.44
	SN	Catechol oxidation	wt	Old	5	104.97
	SN	Catechol oxidation	wt	Old	6	131.22
	SN	Catechol oxidation	tgNM	Young	1	268.78
	SN	Catechol oxidation	tgNM	Young	2	261.23
	SN	Catechol oxidation	tgNM	Young	3	244.83
	SN	Catechol oxidation	tgNM	Young	4	52.23
	SN	Catechol oxidation	tgNM	Young	5	156.97
	SN	Catechol oxidation	tgNM	Young	6	26.81
	SN	Catechol oxidation	tgNM	Young	7	7.72
	SN	Catechol oxidation	tgNM	Young	8	79.65
	SN	Catechol oxidation	tgNM	Young	9	326.93
	SN	Catechol oxidation	tgNM	Young	10	395.29
	SN	Catechol oxidation	tgNM	Young	11	230.67
	SN	Catechol oxidation	tgNM	Young	12	80.81
	SN	Catechol oxidation	tgNM	Young	13	375.65
	SN	Catechol oxidation	tgNM	Old	1	356.3
	SN	Catechol oxidation	tgNM	Old	2	270.16
	SN	Catechol oxidation	tgNM	Old	3	333.71
	SN	Catechol oxidation	tgNM	Old	4	140.49
	SN	Catechol oxidation	tgNM	Old	5	180.97
	SN	Catechol oxidation	tgNM	Old	6	228.58
	SN	Catechol oxidation	tgNM	Old	7	225.09
	SN	Catechol oxidation	tgNM	Old	8	124.9

### Sheet: D- Striatal DA release
	Brain region	Time (h)	Genotype	Animal	Result
	Str	0.333333	wt	1	713.869
	Str	0.333333	wt	2	389.421
	Str	0.333333	wt	3	873.03
	Str	0.333333	wt	4	658.155
	Str	0.333333	wt	5	637.034
	Str	0.333333	wt	6	418.243
	Str	0.333333	wt	7	567.149
	Str	0.333333	tgNM	1	384.552
	Str	0.333333	tgNM	2	464.277
	Str	0.333333	tgNM	3	1036.29
	Str	0.333333	tgNM	4	1030.75
	Str	0.333333	tgNM	5	308.553
	Str	0.333333	tgNM	6	370.092
	Str	0.333333	tgNM	7	663.343
	Str	0.666667	wt	1	584.672
	Str	0.666667	wt	2	379.111
	Str	0.666667	wt	3	796.926
	Str	0.666667	wt	4	804.276
	Str	0.666667	wt	5	528.119
	Str	0.666667	wt	6	387.297
	Str	0.666667	wt	7	711.394
	Str	0.666667	tgNM	1	373.051
	Str	0.666667	tgNM	2	252.757
	Str	0.666667	tgNM	3	333.479
	Str	0.666667	tgNM	4	853.915
	Str	0.666667	tgNM	5	199.294
	Str	0.666667	tgNM	6	456.853
	Str	0.666667	tgNM	7	563.505
	Str	1	wt	1	440.584
	Str	1	wt	2	345.72
	Str	1	wt	3	609.145
	Str	1	wt	4	712.889
	Str	1	wt	5	719.503
	Str	1	wt	6	494.189
	Str	1	wt	7	805.304
	Str	1	tgNM	1	382.943
	Str	1	tgNM	2	171.998
	Str	1	tgNM	3	326.439
	Str	1	tgNM	4	447.875
	Str	1	tgNM	5	168.318
	Str	1	tgNM	6	495.454
	Str	1	tgNM	7	539.723
	Str	1.3333	wt	1	381.898
	Str	1.3333	wt	2	443.547
	Str	1.3333	wt	3	578.068
	Str	1.3333	wt	4	807.575
	Str	1.3333	wt	5	686.843
	Str	1.3333	wt	6	607.77
	Str	1.3333	wt	7	690.495
	Str	1.3333	tgNM	1	467.203
	Str	1.3333	tgNM	2	106.801
	Str	1.3333	tgNM	3	285.184
	Str	1.3333	tgNM	4	550.587
	Str	1.3333	tgNM	5	171.233
	Str	1.3333	tgNM	6	358.102
	Str	1.3333	tgNM	7	539.649
	Str	1.66666	wt	1	656.058
	Str	1.66666	wt	2	411.81
	Str	1.66666	wt	3	498.708
	Str	1.66666	wt	4	805.376
	Str	1.66666	wt	5	667.258
	Str	1.66666	wt	6	492.838
	Str	1.66666	wt	7	658.941
	Str	1.66666	tgNM	1	341.131
	Str	1.66666	tgNM	2	145.772
	Str	1.66666	tgNM	3	317.435
	Str	1.66666	tgNM	4	425.804
	Str	1.66666	tgNM	5	183.829
	Str	1.66666	tgNM	6	366.261
	Str	1.66666	tgNM	7	733.716
	Str	2	wt	1	376.642
	Str	2	wt	2	402.231
	Str	2	wt	3	456.394
	Str	2	wt	4	709.957
	Str	2	wt	5	646.777
	Str	2	wt	6	463.649
	Str	2	wt	7	627.592
	Str	2	tgNM	1	351.511
	Str	2	tgNM	2	470.404
	Str	2	tgNM	3	286.003
	Str	2	tgNM	4	274.273
	Str	2	tgNM	5	196.47
	Str	2	tgNM	6	379.017
	Str	2	tgNM	7	553.409
	Str	2.33333	wt	1	1892.85
	Str	2.33333	wt	2	774.918
	Str	2.33333	wt	3	1064.61
	Str	2.33333	wt	4	1275.87
	Str	2.33333	wt	5	845.617
	Str	2.33333	wt	6	685.608
	Str	2.33333	wt	7	1218.51
	Str	2.33333	tgNM	1	919.834
	Str	2.33333	tgNM	2	1407.17
	Str	2.33333	tgNM	3	1652.5
	Str	2.33333	tgNM	4	796.464
	Str	2.33333	tgNM	5	205.375
	Str	2.33333	tgNM	6	668.943
	Str	2.33333	tgNM	7	836.919
	Str	2.66667	wt	1	1802.63
	Str	2.66667	wt	2	695.557
	Str	2.66667	wt	3	1218.37
	Str	2.66667	wt	4	1446.79
	Str	2.66667	wt	5	895.029
	Str	2.66667	wt	6	993.784
	Str	2.66667	wt	7	1387.27
	Str	2.66667	tgNM	1	858.723
	Str	2.66667	tgNM	2	1402.82
	Str	2.66667	tgNM	3	1004.86
	Str	2.66667	tgNM	4	1215.81
	Str	2.66667	tgNM	5	222.868
	Str	2.66667	tgNM	6	736.886
	Str	2.66667	tgNM	7	724.667
	Str	3	wt	1	1612.56
	Str	3	wt	2	717.792
	Str	3	wt	3	916.507
	Str	3	wt	4	1151.01
	Str	3	wt	5	671.831
	Str	3	wt	6	619.392
	Str	3	wt	7	1082.05
	Str	3	tgNM	1	913.938
	Str	3	tgNM	2	566.728
	Str	3	tgNM	3	847.694
	Str	3	tgNM	4	821.039
	Str	3	tgNM	5	215.966
	Str	3	tgNM	6	529.359
	Str	3	tgNM	7	752.487
	Str	3.33333	wt	1	1853.43
	Str	3.33333	wt	2	730.833
	Str	3.33333	wt	3	1163.73
	Str	3.33333	wt	4	1089.19
	Str	3.33333	wt	5	737.697
	Str	3.33333	wt	6	609.122
	Str	3.33333	wt	7	982.607
	Str	3.33333	tgNM	1	952.388
	Str	3.33333	tgNM	2	422.181
	Str	3.33333	tgNM	3	608.677
	Str	3.33333	tgNM	4	957.944
	Str	3.33333	tgNM	5	219.611
	Str	3.33333	tgNM	6	522.132
	Str	3.33333	tgNM	7	912.9
	Str	3.66666	wt	1	1772.41
	Str	3.66666	wt	2	700.942
	Str	3.66666	wt	3	814.828
	Str	3.66666	wt	4	1163.35
	Str	3.66666	wt	5	805.402
	Str	3.66666	wt	6	595.473
	Str	3.66666	wt	7	907.001
	Str	3.66666	tgNM	1	1057.94
	Str	3.66666	tgNM	2	377.206
	Str	3.66666	tgNM	3	647.804
	Str	3.66666	tgNM	4	1278.6
	Str	3.66666	tgNM	5	249.448
	Str	3.66666	tgNM	6	544.18
	Str	3.66666	tgNM	7	898.467
	Str	4	wt	1	1965.11
	Str	4	wt	2	704.289
	Str	4	wt	3	1066.93
	Str	4	wt	4	1146.73
	Str	4	wt	5	752.709
	Str	4	wt	6	573.243
	Str	4	wt	7	915.196
	Str	4	tgNM	1	990.156
	Str	4	tgNM	2	734.007
	Str	4	tgNM	3	707.558
	Str	4	tgNM	4	1390.27
	Str	4	tgNM	5	256.486
	Str	4	tgNM	6	492.49
	Str	4	tgNM	7	691.238
