## Supplementary material for "Modelling human neuronal catecholaminergic pigmentation in rodents recapitulates age-related multisystem neurodegenerative deficits": Source Data File- Fig S6

### Sheet: A- protein levels
		Brain region	Protein	Age	Genotype	Animal	Result
		SN-VTA	LC3	Adult	wt	1	1.2634
		SN-VTA	LC3	Adult	wt	2	0.958437
		SN-VTA	LC3	Adult	wt	3	0.869599
		SN-VTA	LC3	Adult	wt	4	0.975172
		SN-VTA	LC3	Adult	wt	5	1.21581
		SN-VTA	LC3	Adult	wt	6	0.717576
		SN-VTA	LC3	Adult	tgNM	1	0.878377
		SN-VTA	LC3	Adult	tgNM	2	0.644535
		SN-VTA	LC3	Adult	tgNM	3	0.510844
		SN-VTA	LC3	Adult	tgNM	4	0.639027
		SN-VTA	LC3	Adult	tgNM	5	0.524994
		SN-VTA	LC3	Adult	tgNM	6	0.77742
		SN-VTA	LC3	Adult	tgNM	7	0.410298
		SN-VTA	LC3	Adult	tgNM	8	0.378783
		SN-VTA	Procathepsin D	Adult	wt	1	0.723052
		SN-VTA	Procathepsin D	Adult	wt	2	0.870581
		SN-VTA	Procathepsin D	Adult	wt	3	0.665545
		SN-VTA	Procathepsin D	Adult	wt	4	1.26623
		SN-VTA	Procathepsin D	Adult	wt	5	1.21304
		SN-VTA	Procathepsin D	Adult	wt	6	1.26155
		SN-VTA	Procathepsin D	Adult	tgNM	1	1.58768
		SN-VTA	Procathepsin D	Adult	tgNM	2	0.729847
		SN-VTA	Procathepsin D	Adult	tgNM	3	0.517827
		SN-VTA	Procathepsin D	Adult	tgNM	4	0.628814
		SN-VTA	Procathepsin D	Adult	tgNM	5	0.603206
		SN-VTA	Procathepsin D	Adult	tgNM	6	0.295584
		SN-VTA	Procathepsin D	Adult	tgNM	7	0.0913392
		SN-VTA	Procathepsin D	Adult	tgNM	8	0.203283
		SN-VTA	Cathepsin D	Adult	wt	1	1.26241
		SN-VTA	Cathepsin D	Adult	wt	2	1.30029
		SN-VTA	Cathepsin D	Adult	wt	3	1.16153
		SN-VTA	Cathepsin D	Adult	wt	4	0.794419
		SN-VTA	Cathepsin D	Adult	wt	5	0.817132
		SN-VTA	Cathepsin D	Adult	wt	6	0.664213
		SN-VTA	Cathepsin D	Adult	tgNM	1	0.762778
		SN-VTA	Cathepsin D	Adult	tgNM	2	0.908263
		SN-VTA	Cathepsin D	Adult	tgNM	3	0.455957
		SN-VTA	Cathepsin D	Adult	tgNM	4	0.542348
		SN-VTA	Cathepsin D	Adult	tgNM	5	0.566467
		SN-VTA	Cathepsin D	Adult	tgNM	6	0.44863
		SN-VTA	Cathepsin D	Adult	tgNM	7	0.168714
		SN-VTA	Cathepsin D	Adult	tgNM	8	0.183077

### Sheet: B-Iba1 non-reactive cells
	Brain region	Age	Genotype	Animal	Result
	SN	Young	wt	1	6
	SN	Young	wt	2	9
	SN	Young	wt	3	8
	SN	Young	wt	4	9
	SN	Young	wt	5	9
	SN	Young	wt	6	9
	SN	Young	wt	7	7
	SN	Young	wt	8	12
	SN	Young	tgNM	1	11
	SN	Young	tgNM	2	9
	SN	Young	tgNM	3	10
	SN	Young	tgNM	4	11
	SN	Young	tgNM	5	10
	SN	Young	tgNM	6	8
	SN	Adult	wt	1	6
	SN	Adult	wt	2	6
	SN	Adult	wt	3	9
	SN	Adult	wt	4	11
	SN	Adult	tgNM	1	21
	SN	Adult	tgNM	2	9
	SN	Adult	tgNM	3	9
	SN	Adult	tgNM	4	15
	SN	Adult	tgNM	5	14
	SN	Old	wt	1	11
	SN	Old	wt	2	6
	SN	Old	wt	3	12
	SN	Old	wt	4	5
	SN	Old	wt	5	11
	SN	Old	wt	6	8
	SN	Old	tgNM	1	8
	SN	Old	tgNM	2	9
	SN	Old	tgNM	3	11
	SN	Old	tgNM	4	11
	SN	Old	tgNM	5	11
	VTA	Young	wt	1	6
	VTA	Young	wt	2	6
	VTA	Young	wt	3	7
	VTA	Young	wt	4	5
	VTA	Young	wt	5	5
	VTA	Young	wt	6	4
	VTA	Young	wt	7	3
	VTA	Young	wt	8	8
	VTA	Young	tgNM	1	9
	VTA	Young	tgNM	2	11
	VTA	Young	tgNM	3	4
	VTA	Young	tgNM	4	4
	VTA	Young	tgNM	5	4
	VTA	Young	tgNM	6	7
	VTA	Adult	wt	1	5
	VTA	Adult	wt	2	9
	VTA	Adult	wt	3	8
	VTA	Adult	wt	4	7
	VTA	Adult	tgNM	1	16
	VTA	Adult	tgNM	2	5
	VTA	Adult	tgNM	3	6
	VTA	Adult	tgNM	4	8
	VTA	Adult	tgNM	5	8
	VTA	Old	wt	1	5
	VTA	Old	wt	2	6
	VTA	Old	wt	3	8
	VTA	Old	wt	4	6
	VTA	Old	wt	5	10
	VTA	Old	wt	6	9
	VTA	Old	tgNM	1	7
	VTA	Old	tgNM	2	6
	VTA	Old	tgNM	3	7
	VTA	Old	tgNM	4	2
	VTA	Old	tgNM	5	5
