## Supplementary material for "Modelling human neuronal catecholaminergic pigmentation in rodents recapitulates age-related multisystem neurodegenerative deficits": Source Data File- Fig S7

### Sheet: B- Open field
		Test	Parameter	Age	Genotype	Animal	Result
		Open field	Mean speed	adult	wt	1	14.61
		Open field	Mean speed	adult	wt	2	11.98
		Open field	Mean speed	adult	wt	3	19.81
		Open field	Mean speed	adult	wt	4	14.52
		Open field	Mean speed	adult	wt	5	14.15
		Open field	Mean speed	adult	wt	6	13.12
		Open field	Mean speed	adult	wt	7	11.36
		Open field	Mean speed	adult	wt	8	9.54
		Open field	Mean speed	adult	wt	9	17.55
		Open field	Mean speed	adult	wt	10	13.43
		Open field	Mean speed	adult	wt	11	12.12
		Open field	Mean speed	adult	wt	12	7.49
		Open field	Mean speed	adult	wt	13	7.5
		Open field	Mean speed	adult	wt	14	20.95
		Open field	Mean speed	adult	wt	15	11.41
		Open field	Mean speed	adult	wt	16	13.44
		Open field	Mean speed	adult	wt	17	9.41
		Open field	Mean speed	adult	wt	18	12.71
		Open field	Mean speed	adult	tgNM	1	14.61
		Open field	Mean speed	adult	tgNM	2	12.68
		Open field	Mean speed	adult	tgNM	3	10.37
		Open field	Mean speed	adult	tgNM	4	10.82
		Open field	Mean speed	adult	tgNM	5	15.91
		Open field	Mean speed	adult	tgNM	6	16.27
		Open field	Mean speed	adult	tgNM	7	19.01
		Open field	Mean speed	adult	tgNM	8	11.85
		Open field	Mean speed	adult	tgNM	9	3.79
		Open field	Mean speed	adult	tgNM	10	12.57
		Open field	Mean speed	adult	tgNM	11	12.33
		Open field	Mean speed	adult	tgNM	12	11.49
		Open field	Mean speed	adult	tgNM	13	11.52
		Open field	Mean speed	adult	tgNM	14	11.75
		Open field	Mean speed	adult	tgNM	15	9.71
		Open field	Mean speed	adult	tgNM	16	9.51
		Open field	Mean speed	adult	tgNM	17	8.4
		Open field	Mean speed	old	wt	1	24.31
		Open field	Mean speed	old	wt	2	46.64
		Open field	Mean speed	old	wt	3	57.57
		Open field	Mean speed	old	wt	4	38.41
		Open field	Mean speed	old	wt	5	52.93
		Open field	Mean speed	old	wt	6	10.7
		Open field	Mean speed	old	wt	7	27.08
		Open field	Mean speed	old	wt	8	37.65
		Open field	Mean speed	old	wt	9	39.18
		Open field	Mean speed	old	wt	10	29.81
		Open field	Mean speed	old	wt	11	44.28
		Open field	Mean speed	old	wt	12	14.89
		Open field	Mean speed	old	wt	13	43.75
		Open field	Mean speed	old	wt	14	31.02
		Open field	Mean speed	old	tgNM	1	30.76
		Open field	Mean speed	old	tgNM	2	41.76
		Open field	Mean speed	old	tgNM	3	36.67
		Open field	Mean speed	old	tgNM	4	25.98
		Open field	Mean speed	old	tgNM	5	29.68
		Open field	Mean speed	old	tgNM	6	252.32
		Open field	Mean speed	old	tgNM	7	23.54
		Open field	Mean speed	old	tgNM	8	38.56
		Open field	Mean speed	old	tgNM	9	43.4

### Sheet: C- Polysomnography
		Test	Parameter	Age	Genotype	Animal	Result
		Polysomnography	Daily PS amounts	Adult	wt	1	102.5
		Polysomnography	Daily PS amounts	Adult	wt	2	95.8
		Polysomnography	Daily PS amounts	Adult	wt	3	86
		Polysomnography	Daily PS amounts	Adult	wt	4	88.9
		Polysomnography	Daily PS amounts	Adult	wt	5	91.8
		Polysomnography	Daily PS amounts	Adult	wt	6	100.2
		Polysomnography	Daily PS amounts	Adult	tgNM	1	88.8
		Polysomnography	Daily PS amounts	Adult	tgNM	2	91.9
		Polysomnography	Daily PS amounts	Adult	tgNM	3	78.2
		Polysomnography	Daily PS amounts	Adult	tgNM	4	79.3
		Polysomnography	Daily PS amounts	Adult	tgNM	5	85.9
		Polysomnography	Daily PS amounts	Old	wt	1	75.9
		Polysomnography	Daily PS amounts	Old	wt	2	89.2
		Polysomnography	Daily PS amounts	Old	wt	3	73.6
		Polysomnography	Daily PS amounts	Old	wt	4	90
		Polysomnography	Daily PS amounts	Old	wt	5	89
		Polysomnography	Daily PS amounts	Old	wt	6	94.9
		Polysomnography	Daily PS amounts	Old	tgNM	1	84.8
		Polysomnography	Daily PS amounts	Old	tgNM	2	89.5
		Polysomnography	Daily PS amounts	Old	tgNM	3	73.8
		Polysomnography	Daily PS amounts	Old	tgNM	4	81.3
		Polysomnography	Daily PS amounts	Old	tgNM	5	79
		Polysomnography	Daily SWS amounts	Adult	wt	1	616.3
		Polysomnography	Daily SWS amounts	Adult	wt	2	587.8
		Polysomnography	Daily SWS amounts	Adult	wt	3	601.9
		Polysomnography	Daily SWS amounts	Adult	wt	4	663
		Polysomnography	Daily SWS amounts	Adult	wt	5	706.4
		Polysomnography	Daily SWS amounts	Adult	wt	6	727.3
		Polysomnography	Daily SWS amounts	Adult	tgNM	1	605.3
		Polysomnography	Daily SWS amounts	Adult	tgNM	2	577.9
		Polysomnography	Daily SWS amounts	Adult	tgNM	3	539.1
		Polysomnography	Daily SWS amounts	Adult	tgNM	4	564.4
		Polysomnography	Daily SWS amounts	Adult	tgNM	5	572.1
		Polysomnography	Daily SWS amounts	Old	wt	1	570.2
		Polysomnography	Daily SWS amounts	Old	wt	2	680.2
		Polysomnography	Daily SWS amounts	Old	wt	3	655.2
		Polysomnography	Daily SWS amounts	Old	wt	4	677.7
		Polysomnography	Daily SWS amounts	Old	wt	5	708.4
		Polysomnography	Daily SWS amounts	Old	wt	6	660.7
		Polysomnography	Daily SWS amounts	Old	tgNM	1	747.1
		Polysomnography	Daily SWS amounts	Old	tgNM	2	625.3
		Polysomnography	Daily SWS amounts	Old	tgNM	3	652.7
		Polysomnography	Daily SWS amounts	Old	tgNM	4	565.9
		Polysomnography	Daily SWS amounts	Old	tgNM	5	714.2
		Polysomnography	Daily Wake amounts	Adult	wt	1	721.1
		Polysomnography	Daily Wake amounts	Adult	wt	2	756.3
		Polysomnography	Daily Wake amounts	Adult	wt	3	752.2
		Polysomnography	Daily Wake amounts	Adult	wt	4	687.8
		Polysomnography	Daily Wake amounts	Adult	wt	5	641.6
		Polysomnography	Daily Wake amounts	Adult	wt	6	612.3
		Polysomnography	Daily Wake amounts	Adult	tgNM	1	745.9
		Polysomnography	Daily Wake amounts	Adult	tgNM	2	770.1
		Polysomnography	Daily Wake amounts	Adult	tgNM	3	822.6
		Polysomnography	Daily Wake amounts	Adult	tgNM	4	796.2
		Polysomnography	Daily Wake amounts	Adult	tgNM	5	782.1
		Polysomnography	Daily Wake amounts	Old	wt	1	793.8
		Polysomnography	Daily Wake amounts	Old	wt	2	670.5
		Polysomnography	Daily Wake amounts	Old	wt	3	711.1
		Polysomnography	Daily Wake amounts	Old	wt	4	672
		Polysomnography	Daily Wake amounts	Old	wt	5	642.3
		Polysomnography	Daily Wake amounts	Old	wt	6	684.2
		Polysomnography	Daily Wake amounts	Old	tgNM	1	608.2
		Polysomnography	Daily Wake amounts	Old	tgNM	2	725
		Polysomnography	Daily Wake amounts	Old	tgNM	3	713.4
		Polysomnography	Daily Wake amounts	Old	tgNM	4	792.7
		Polysomnography	Daily Wake amounts	Old	tgNM	5	646.7

### Sheet: D- NA metabolism
	Brain region	Parameter	Age	Genotype	Animal	Result
	LC	NE synthesis	Young	wt	1	85.33
	LC	NE synthesis	Young	wt	2	87.99
	LC	NE synthesis	Young	wt	3	130.82
	LC	NE synthesis	Young	wt	4	58.11
	LC	NE synthesis	Young	wt	5	93.33
	LC	NE synthesis	Young	wt	6	109.83
	LC	NE synthesis	Young	wt	7	127.39
	LC	NE synthesis	Young	wt	8	112.34
	LC	NE synthesis	Young	wt	9	94.85
	LC	NE synthesis	Young	tgNM	1	71.04
	LC	NE synthesis	Young	tgNM	2	38.58
	LC	NE synthesis	Young	tgNM	3	81.34
	LC	NE synthesis	Young	tgNM	4	51.15
	LC	NE synthesis	Young	tgNM	5	61.93
	LC	NE synthesis	Young	tgNM	6	108.78
	LC	NE synthesis	Young	tgNM	7	49.59
	LC	NE synthesis	Young	tgNM	8	100.13
	LC	NE synthesis	Young	tgNM	9	66.96
	LC	NE synthesis	Young	tgNM	10	50.59
	LC	NE synthesis	Young	tgNM	11	79.82
	LC	NE synthesis	Young	tgNM	12	49.72
	LC	NE synthesis	Young	tgNM	13	34.99
	LC	NE synthesis	Old	wt	1	79.82
	LC	NE synthesis	Old	wt	2	76.98
	LC	NE synthesis	Old	wt	3	108.66
	LC	NE synthesis	Old	wt	4	113.93
	LC	NE synthesis	Old	wt	5	136.27
	LC	NE synthesis	Old	wt	6	84.33
	LC	NE synthesis	Old	tgNM	1	40.34
	LC	NE synthesis	Old	tgNM	2	38.77
	LC	NE synthesis	Old	tgNM	3	33.27
	LC	NE synthesis	Old	tgNM	4	47.31
	LC	NE synthesis	Old	tgNM	5	21.98
	LC	NE synthesis	Old	tgNM	6	35.72
	LC	NE synthesis	Old	tgNM	7	58.49
	LC	NE synthesis	Old	tgNM	8	89.86
	LC	NE degradation	Young	wt	1	107.37
	LC	NE degradation	Young	wt	2	143.31
	LC	NE degradation	Young	wt	3	88.53
	LC	NE degradation	Young	wt	4	169.01
	LC	NE degradation	Young	wt	5	106.92
	LC	NE degradation	Young	wt	6	71.3
	LC	NE degradation	Young	wt	7	54.24
	LC	NE degradation	Young	wt	8	72.58
	LC	NE degradation	Young	wt	9	86.73
	LC	NE degradation	Young	tgNM	1	120.13
	LC	NE degradation	Young	tgNM	2	243.03
	LC	NE degradation	Young	tgNM	3	209.81
	LC	NE degradation	Young	tgNM	4	156.29
	LC	NE degradation	Young	tgNM	5	197.87
	LC	NE degradation	Young	tgNM	6	70.89
	LC	NE degradation	Young	tgNM	7	181.81
	LC	NE degradation	Young	tgNM	8	79.55
	LC	NE degradation	Young	tgNM	9	150
	LC	NE degradation	Young	tgNM	10	105.11
	LC	NE degradation	Young	tgNM	11	156.3
	LC	NE degradation	Young	tgNM	12	138.37
	LC	NE degradation	Young	tgNM	13	157.87
	LC	NE degradation	Old	wt	1	118.41
	LC	NE degradation	Old	wt	2	81.87
	LC	NE degradation	Old	wt	3	98.94
	LC	NE degradation	Old	wt	4	190.84
	LC	NE degradation	Old	wt	5	58.52
	LC	NE degradation	Old	wt	6	51.43
	LC	NE degradation	Old	tgNM	1	887.23
	LC	NE degradation	Old	tgNM	2	1270.03
	LC	NE degradation	Old	tgNM	3	1077.83
	LC	NE degradation	Old	tgNM	4	477.91
	LC	NE degradation	Old	tgNM	5	642.29
	LC	NE degradation	Old	tgNM	6	801.58
	LC	NE degradation	Old	tgNM	7	168.84
	LC	NE degradation	Old	tgNM	8	491.09

### Sheet: E- Nuclear inclusions
		Brain region	Age	Animal	Nuclear inclusions
		LC	Pubertal	1	1
		LC	Pubertal	2	0
		LC	Pubertal	3	0
		LC	Pubertal	4	0
		LC	Pubertal	5	0
		LC	Young	1	0
		LC	Young	2	0
		LC	Young	3	0
		LC	Young	4	0
		LC	Young	5	0
		LC	Young	6	1
		LC	Adult	1	0
		LC	Adult	2	0
		LC	Adult	3	0
		LC	Adult	4	1
		LC	Adult	5	0
		LC	Adult	6	0
		LC	Adult	7	0
		LC	Old	1	0
		LC	Old	2	0
		LC	Old	3	0
		LC	Old	4	0
		LC	Old	5	0
		LC	Old	6	0

### Sheet: F-Syn+ % cytoplasmic inclusions
		Brain region	Synuclein	Age	Animal	Syn+ % cytoplasmic inclusions
		LC	Positive	Pubertal	1	50
		LC	Positive	Pubertal	2	0
		LC	Positive	Pubertal	3	50
		LC	Positive	Pubertal	4	0
		LC	Positive	Pubertal	5	0
		LC	Positive	Young	1	100
		LC	Positive	Young	2	100
		LC	Positive	Adult	1	66.6667
		LC	Positive	Adult	2	100
		LC	Positive	Adult	3	100
		LC	Positive	Adult	4	25
		LC	Positive	Adult	5	100
		LC	Positive	Adult	6	100
		LC	Positive	Old	1	100
		LC	Positive	Old	2	66.6667
		LC	Negative	Pubertal	1	50
		LC	Negative	Pubertal	2	100
		LC	Negative	Pubertal	3	50
		LC	Negative	Pubertal	4	100
		LC	Negative	Pubertal	5	100
		LC	Negative	Young	1	0
		LC	Negative	Young	2	0
		LC	Negative	Adult	1	33.3333
		LC	Negative	Adult	2	0
		LC	Negative	Adult	3	0
		LC	Negative	Adult	4	75
		LC	Negative	Adult	5	0
		LC	Negative	Adult	6	0
		LC	Negative	Old	1	0
		LC	Negative	Old	2	33.3333

### Sheet: G-Iba1-positive non-reactive ce
		Brain region	Genotype	Age	Animal	Iba1-positive non-reactive cells
		LC	wt	Young	1	14
		LC	wt	Young	2	0
		LC	wt	Young	3	6
		LC	wt	Young	4	0
		LC	wt	Young	5	13
		LC	wt	Young	6	5
		LC	wt	Young	7	0
		LC	wt	Young	8	5
		LC	wt	Adult	1	11
		LC	wt	Adult	2	25
		LC	wt	Adult	3	9
		LC	wt	Adult	4	19
		LC	wt	Old	1	8
		LC	wt	Old	2	13
		LC	wt	Old	3	23
		LC	wt	Old	4	21
		LC	wt	Old	5	12
		LC	tgNM	Young	1	36
		LC	tgNM	Young	2	19
		LC	tgNM	Young	3	17
		LC	tgNM	Young	4	0
		LC	tgNM	Young	5	17
		LC	tgNM	Young	6	9
		LC	tgNM	Adult	1	25
		LC	tgNM	Adult	2	13
		LC	tgNM	Adult	3	21
		LC	tgNM	Adult	4	38
		LC	tgNM	Adult	5	10
		LC	tgNM	Old	1	20
		LC	tgNM	Old	2	11
		LC	tgNM	Old	3	10
		LC	tgNM	Old	4	6
