## Supplementary material for "Modelling human neuronal catecholaminergic pigmentation in rodents recapitulates age-related multisystem neurodegenerative deficits": Source Data File- Fig S9

### Sheet: B-Cell counts
	Brain region	Parameter	Age	Genotype	Animal	Result
	DVC	TH-positive cells	Young	wt	1	936
	DVC	TH-positive cells	Young	wt	2	944
	DVC	TH-positive cells	Young	wt	3	1024
	DVC	TH-positive cells	Young	wt	4	872
	DVC	TH-positive cells	Young	wt	5	984
	DVC	TH-positive cells	Young	tgNM	1	1132
	DVC	TH-positive cells	Young	tgNM	2	1068
	DVC	TH-positive cells	Young	tgNM	3	904
	DVC	TH-positive cells	Young	tgNM	4	708
	DVC	TH-positive cells	Young	tgNM	5	1272
	DVC	TH-positive cells	Young	tgNM	6	888
	DVC	TH-positive cells	Adult	wt	1	1020
	DVC	TH-positive cells	Adult	wt	2	1098
	DVC	TH-positive cells	Adult	wt	3	1266
	DVC	TH-positive cells	Adult	wt	4	1152
	DVC	TH-positive cells	Adult	wt	5	936
	DVC	TH-positive cells	Adult	wt	6	924
	DVC	TH-positive cells	Adult	tgNM	1	1092
	DVC	TH-positive cells	Adult	tgNM	2	348
	DVC	TH-positive cells	Adult	tgNM	3	732
	DVC	TH-positive cells	Adult	tgNM	4	996
	DVC	TH-positive cells	Adult	tgNM	5	882
	DVC	TH-positive cells	Adult	tgNM	6	648
	DVC	TH-positive cells	Old	wt	1	1984
	DVC	TH-positive cells	Old	wt	2	1224
	DVC	TH-positive cells	Old	wt	3	1264
	DVC	TH-positive cells	Old	wt	4	1688
	DVC	TH-positive cells	Old	wt	5	1422
	DVC	TH-positive cells	Old	wt	6	1360
	DVC	TH-positive cells	Old	wt	7	1088
	DVC	TH-positive cells	Old	tgNM	1	1000
	DVC	TH-positive cells	Old	tgNM	2	1240
	DVC	TH-positive cells	Old	tgNM	3	1266
	DVC	TH-positive cells	Old	tgNM	4	1302
	DVC	TH-positive cells	Old	tgNM	5	1746
	DVC	TH-positive cells	Old	tgNM	6	1746
	DVC	Total Catechol. neurons	Young	wt	1	936
	DVC	Total Catechol. neurons	Young	wt	2	944
	DVC	Total Catechol. neurons	Young	wt	3	1024
	DVC	Total Catechol. neurons	Young	wt	4	872
	DVC	Total Catechol. neurons	Young	wt	5	984
	DVC	Total Catechol. neurons	Young	tgNM	1	1132
	DVC	Total Catechol. neurons	Young	tgNM	2	1076
	DVC	Total Catechol. neurons	Young	tgNM	3	908
	DVC	Total Catechol. neurons	Young	tgNM	4	712
	DVC	Total Catechol. neurons	Young	tgNM	5	1284
	DVC	Total Catechol. neurons	Young	tgNM	6	948
	DVC	Total Catechol. neurons	Adult	wt	1	1020
	DVC	Total Catechol. neurons	Adult	wt	2	1098
	DVC	Total Catechol. neurons	Adult	wt	3	1266
	DVC	Total Catechol. neurons	Adult	wt	4	1152
	DVC	Total Catechol. neurons	Adult	wt	5	936
	DVC	Total Catechol. neurons	Adult	wt	6	924
	DVC	Total Catechol. neurons	Adult	tgNM	1	1272
	DVC	Total Catechol. neurons	Adult	tgNM	2	348
	DVC	Total Catechol. neurons	Adult	tgNM	3	756
	DVC	Total Catechol. neurons	Adult	tgNM	4	1068
	DVC	Total Catechol. neurons	Adult	tgNM	5	966
	DVC	Total Catechol. neurons	Adult	tgNM	6	660
	DVC	Total Catechol. neurons	Old	wt	1	1984
	DVC	Total Catechol. neurons	Old	wt	2	1224
	DVC	Total Catechol. neurons	Old	wt	3	1264
	DVC	Total Catechol. neurons	Old	wt	4	1688
	DVC	Total Catechol. neurons	Old	wt	5	1422
	DVC	Total Catechol. neurons	Old	wt	6	1360
	DVC	Total Catechol. neurons	Old	wt	7	1088
	DVC	Total Catechol. neurons	Old	tgNM	1	1000
	DVC	Total Catechol. neurons	Old	tgNM	2	1240
	DVC	Total Catechol. neurons	Old	tgNM	3	1266
	DVC	Total Catechol. neurons	Old	tgNM	4	1308
	DVC	Total Catechol. neurons	Old	tgNM	5	1746
	DVC	Total Catechol. neurons	Old	tgNM	6	2076

### Sheet: C- Iba1 and GFAP cells
		Brain region	Parameter	Age	Genotype	Animal	Result
		DVC	Iba1-positive non-reactive cells	Young	wt	1	30
		DVC	Iba1-positive non-reactive cells	Young	wt	2	25
		DVC	Iba1-positive non-reactive cells	Young	wt	3	0
		DVC	Iba1-positive non-reactive cells	Young	wt	4	25
		DVC	Iba1-positive non-reactive cells	Young	wt	5	13
		DVC	Iba1-positive non-reactive cells	Young	wt	6	21
		DVC	Iba1-positive non-reactive cells	Young	wt	7	20
		DVC	Iba1-positive non-reactive cells	Young	tgNM	1	90
		DVC	Iba1-positive non-reactive cells	Young	tgNM	2	10
		DVC	Iba1-positive non-reactive cells	Young	tgNM	3	25
		DVC	Iba1-positive non-reactive cells	Young	tgNM	4	33
		DVC	Iba1-positive non-reactive cells	Young	tgNM	5	25
		DVC	Iba1-positive non-reactive cells	Young	tgNM	6	7
		DVC	Iba1-positive non-reactive cells	Adult	wt	1	25
		DVC	Iba1-positive non-reactive cells	Adult	wt	2	25
		DVC	Iba1-positive non-reactive cells	Adult	wt	3	13
		DVC	Iba1-positive non-reactive cells	Adult	wt	4	40
		DVC	Iba1-positive non-reactive cells	Adult	tgNM	1	50
		DVC	Iba1-positive non-reactive cells	Adult	tgNM	2	42
		DVC	Iba1-positive non-reactive cells	Adult	tgNM	3	14
		DVC	Iba1-positive non-reactive cells	Adult	tgNM	4	57
		DVC	Iba1-positive non-reactive cells	Adult	tgNM	5	22
		DVC	Iba1-positive non-reactive cells	Old	wt	1	25
		DVC	Iba1-positive non-reactive cells	Old	wt	2	38
		DVC	Iba1-positive non-reactive cells	Old	wt	3	17
		DVC	Iba1-positive non-reactive cells	Old	wt	4	31
		DVC	Iba1-positive non-reactive cells	Old	tgNM	1	50
		DVC	Iba1-positive non-reactive cells	Old	tgNM	2	67
		DVC	Iba1-positive non-reactive cells	Old	tgNM	3	36
		DVC	Iba1-positive non-reactive cells	Old	tgNM	4	14
		DVC	GFAP-positive cells	Young	wt	1	150
		DVC	GFAP-positive cells	Young	wt	2	242
		DVC	GFAP-positive cells	Young	wt	3	133
		DVC	GFAP-positive cells	Young	wt	4	106
		DVC	GFAP-positive cells	Young	wt	5	138
		DVC	GFAP-positive cells	Young	wt	6	136
		DVC	GFAP-positive cells	Young	wt	7	17
		DVC	GFAP-positive cells	Young	wt	8	115
		DVC	GFAP-positive cells	Young	tgNM	1	360
		DVC	GFAP-positive cells	Young	tgNM	2	250
		DVC	GFAP-positive cells	Young	tgNM	3	288
		DVC	GFAP-positive cells	Young	tgNM	4	92
		DVC	GFAP-positive cells	Young	tgNM	5	225
		DVC	GFAP-positive cells	Young	tgNM	6	129
		DVC	GFAP-positive cells	Adult	wt	1	325
		DVC	GFAP-positive cells	Adult	wt	2	183
		DVC	GFAP-positive cells	Adult	wt	3	300
		DVC	GFAP-positive cells	Adult	wt	4	77
		DVC	GFAP-positive cells	Adult	tgNM	1	238
		DVC	GFAP-positive cells	Adult	tgNM	2	300
		DVC	GFAP-positive cells	Adult	tgNM	3	192
		DVC	GFAP-positive cells	Adult	tgNM	4	223
		DVC	GFAP-positive cells	Adult	tgNM	5	386
		DVC	GFAP-positive cells	Old	wt	1	150
		DVC	GFAP-positive cells	Old	wt	2	29
		DVC	GFAP-positive cells	Old	wt	3	68
		DVC	GFAP-positive cells	Old	wt	4	143
		DVC	GFAP-positive cells	Old	wt	5	115
		DVC	GFAP-positive cells	Old	tgNM	1	150
		DVC	GFAP-positive cells	Old	tgNM	2	250
		DVC	GFAP-positive cells	Old	tgNM	3	171
		DVC	GFAP-positive cells	Old	tgNM	4	57

### Sheet: D- ChAT cells
		Brain region	Age	Genotype	Animal	ChAT positive cells
		DVC	Young	wt	1	2292
		DVC	Young	wt	2	2440
		DVC	Young	wt	3	2272
		DVC	Young	wt	4	2804
		DVC	Young	wt	5	2636
		DVC	Young	wt	6	2272
		DVC	Young	tgNM	1	2504
		DVC	Young	tgNM	2	2852
		DVC	Young	tgNM	3	2596
		DVC	Young	tgNM	4	2616
		DVC	Young	tgNM	5	2644
		DVC	Young	tgNM	6	2400
		DVC	Adult	wt	1	3348
		DVC	Adult	wt	2	2298
		DVC	Adult	wt	3	3684
		DVC	Adult	wt	4	3642
		DVC	Adult	wt	5	2310
		DVC	Adult	wt	6	2346
		DVC	Adult	tgNM	1	1350
		DVC	Adult	tgNM	2	2694
		DVC	Adult	tgNM	3	3060
		DVC	Adult	tgNM	4	3726
		DVC	Adult	tgNM	5	1914
		DVC	Adult	tgNM	6	3234
		DVC	Old	wt	1	2788
		DVC	Old	wt	2	2848
		DVC	Old	wt	3	4340
		DVC	Old	wt	4	3716
		DVC	Old	wt	5	3340
		DVC	Old	wt	6	3372
		DVC	Old	wt	7	1408
		DVC	Old	tgNM	1	3384
		DVC	Old	tgNM	2	3024
		DVC	Old	tgNM	3	3960
		DVC	Old	tgNM	4	3748
		DVC	Old	tgNM	5	2498
		DVC	Old	tgNM	6	3948

### Sheet: E- Metabolism
		Brain region	Metabolite	Parameter	Age	Genotype	Animal	Result
		DVC	DA	Synthesis	Young	wt	1	35.74
		DVC	DA	Synthesis	Young	wt	2	85.77
		DVC	DA	Synthesis	Young	wt	3	86.57
		DVC	DA	Synthesis	Young	wt	4	49.58
		DVC	DA	Synthesis	Young	wt	5	98.17
		DVC	DA	Synthesis	Young	wt	6	147.17
		DVC	DA	Synthesis	Young	wt	7	214.57
		DVC	DA	Synthesis	Young	wt	8	82.43
		DVC	DA	Synthesis	Young	tgNM	1	45.21
		DVC	DA	Synthesis	Young	tgNM	2	109.5
		DVC	DA	Synthesis	Young	tgNM	3	1.75
		DVC	DA	Synthesis	Young	tgNM	4	26.47
		DVC	DA	Synthesis	Young	tgNM	5	114.88
		DVC	DA	Synthesis	Young	tgNM	6	180.12
		DVC	DA	Synthesis	Young	tgNM	7	46.64
		DVC	DA	Synthesis	Young	tgNM	8	88.99
		DVC	DA	Synthesis	Young	tgNM	9	7.96
		DVC	DA	Synthesis	Young	tgNM	10	95.49
		DVC	DA	Synthesis	Young	tgNM	11	48.84
		DVC	DA	Synthesis	Young	tgNM	12	267.22
		DVC	DA	Synthesis	Young	tgNM	13	135.22
		DVC	DA	Synthesis	Old	wt	1	142.75
		DVC	DA	Synthesis	Old	wt	2	55.53
		DVC	DA	Synthesis	Old	wt	3	33.77
		DVC	DA	Synthesis	Old	wt	4	144.96
		DVC	DA	Synthesis	Old	wt	5	160.29
		DVC	DA	Synthesis	Old	wt	6	62.7
		DVC	DA	Synthesis	Old	tgNM	1	154.04
		DVC	DA	Synthesis	Old	tgNM	2	57.27
		DVC	DA	Synthesis	Old	tgNM	3	319.24
		DVC	DA	Synthesis	Old	tgNM	4	193.61
		DVC	DA	Synthesis	Old	tgNM	5	390.74
		DVC	DA	Synthesis	Old	tgNM	6	218.66
		DVC	DA	Synthesis	Old	tgNM	7	24.19
		DVC	DA	Synthesis	Old	tgNM	8	537.36
		DVC	DA	Synthesis	Old	tgNM	9	109.77
		DVC	DA	Synthesis	Old	tgNM	10	465.44
		DVC	DA	Synthesis	Old	tgNM	11	135.86
		DVC	DA	Synthesis	Old	tgNM	12	301.85
		DVC	DA	Degradation	Young	wt	1	68.59
		DVC	DA	Degradation	Young	wt	2	212.53
		DVC	DA	Degradation	Young	wt	3	34.82
		DVC	DA	Degradation	Young	wt	4	48.66
		DVC	DA	Degradation	Young	wt	5	114.1
		DVC	DA	Degradation	Young	wt	6	177.77
		DVC	DA	Degradation	Young	wt	7	51.39
		DVC	DA	Degradation	Young	wt	8	92.14
		DVC	DA	Degradation	Young	tgNM	1	30.79
		DVC	DA	Degradation	Young	tgNM	2	55.82
		DVC	DA	Degradation	Young	tgNM	3	123.67
		DVC	DA	Degradation	Young	tgNM	4	47.46
		DVC	DA	Degradation	Young	tgNM	5	135.22
		DVC	DA	Degradation	Young	tgNM	6	29.27
		DVC	DA	Degradation	Young	tgNM	7	206.62
		DVC	DA	Degradation	Young	tgNM	8	32.97
		DVC	DA	Degradation	Young	tgNM	9	34.94
		DVC	DA	Degradation	Young	tgNM	10	54.84
		DVC	DA	Degradation	Young	tgNM	11	212.07
		DVC	DA	Degradation	Old	wt	1	126.28
		DVC	DA	Degradation	Old	wt	2	208.88
		DVC	DA	Degradation	Old	wt	3	90.34
		DVC	DA	Degradation	Old	wt	4	97.55
		DVC	DA	Degradation	Old	wt	5	54.3
		DVC	DA	Degradation	Old	wt	6	22.65
		DVC	DA	Degradation	Old	tgNM	1	105.81
		DVC	DA	Degradation	Old	tgNM	2	275.9
		DVC	DA	Degradation	Old	tgNM	3	306.17
		DVC	DA	Degradation	Old	tgNM	4	146
		DVC	DA	Degradation	Old	tgNM	5	911.35
		DVC	DA	Degradation	Old	tgNM	6	169.09
		DVC	DA	Degradation	Old	tgNM	7	496.91
		DVC	DA	Degradation	Old	tgNM	8	184.64
		DVC	DA	Degradation	Old	tgNM	9	237.13
		DVC	DA	Degradation	Old	tgNM	10	136.59
		DVC	DA	Degradation	Old	tgNM	11	424.51
		DVC	NA	Synthesis	Young	wt	1	79.6
		DVC	NA	Synthesis	Young	wt	2	76.79
		DVC	NA	Synthesis	Young	wt	3	150.1
		DVC	NA	Synthesis	Young	wt	4	39.91
		DVC	NA	Synthesis	Young	wt	5	126.6
		DVC	NA	Synthesis	Young	wt	6	127.32
		DVC	NA	Synthesis	Young	wt	7	110.5
		DVC	NA	Synthesis	Young	wt	8	89.18
		DVC	NA	Synthesis	Young	tgNM	1	79.1
		DVC	NA	Synthesis	Young	tgNM	2	52.03
		DVC	NA	Synthesis	Young	tgNM	3	75.1
		DVC	NA	Synthesis	Young	tgNM	4	60.37
		DVC	NA	Synthesis	Young	tgNM	5	118.98
		DVC	NA	Synthesis	Young	tgNM	6	46.3
		DVC	NA	Synthesis	Young	tgNM	7	24.23
		DVC	NA	Synthesis	Young	tgNM	8	75.66
		DVC	NA	Synthesis	Young	tgNM	9	117.29
		DVC	NA	Synthesis	Young	tgNM	10	28.98
		DVC	NA	Synthesis	Young	tgNM	11	62.31
		DVC	NA	Synthesis	Young	tgNM	12	111.15
		DVC	NA	Synthesis	Young	tgNM	13	59.92
		DVC	NA	Synthesis	Old	wt	1	155.94
		DVC	NA	Synthesis	Old	wt	2	174.16
		DVC	NA	Synthesis	Old	wt	3	118.21
		DVC	NA	Synthesis	Old	wt	4	58.33
		DVC	NA	Synthesis	Old	wt	5	52.11
		DVC	NA	Synthesis	Old	wt	6	41.25
		DVC	NA	Synthesis	Old	tgNM	1	65.76
		DVC	NA	Synthesis	Old	tgNM	2	30.92
		DVC	NA	Synthesis	Old	tgNM	3	48.97
		DVC	NA	Synthesis	Old	tgNM	4	57.21
		DVC	NA	Synthesis	Old	tgNM	5	51.3
		DVC	NA	Synthesis	Old	tgNM	6	36.99
		DVC	NA	Synthesis	Old	tgNM	7	40.75
		DVC	NA	Synthesis	Old	tgNM	8	44.03
		DVC	NA	Synthesis	Old	tgNM	9	32.5
		DVC	NA	Synthesis	Old	tgNM	10	53.89
		DVC	NA	Synthesis	Old	tgNM	11	39.73
		DVC	NA	Synthesis	Old	tgNM	12	63.07
		DVC	NA	Degradation	Young	wt	1	76.19
		DVC	NA	Degradation	Young	wt	2	117.12
		DVC	NA	Degradation	Young	wt	3	90
		DVC	NA	Degradation	Young	wt	4	116.99
		DVC	NA	Degradation	Young	wt	5	97.97
		DVC	NA	Degradation	Young	wt	6	94.77
		DVC	NA	Degradation	Young	wt	7	89.51
		DVC	NA	Degradation	Young	wt	8	117.46
		DVC	NA	Degradation	Young	tgNM	1	146.84
		DVC	NA	Degradation	Young	tgNM	2	164.92
		DVC	NA	Degradation	Young	tgNM	3	127.52
		DVC	NA	Degradation	Young	tgNM	4	64.92
		DVC	NA	Degradation	Young	tgNM	5	190.7
		DVC	NA	Degradation	Young	tgNM	6	231.38
		DVC	NA	Degradation	Young	tgNM	7	141.2
		DVC	NA	Degradation	Young	tgNM	8	123.52
		DVC	NA	Degradation	Young	tgNM	9	172.54
		DVC	NA	Degradation	Young	tgNM	10	128.18
		DVC	NA	Degradation	Young	tgNM	11	283.06
		DVC	NA	Degradation	Young	tgNM	12	198.89
		DVC	NA	Degradation	Old	wt	1	101.14
		DVC	NA	Degradation	Old	wt	2	84.08
		DVC	NA	Degradation	Old	wt	3	44.37
		DVC	NA	Degradation	Old	wt	4	139.57
		DVC	NA	Degradation	Old	wt	5	157.62
		DVC	NA	Degradation	Old	wt	6	73.22
		DVC	NA	Degradation	Old	tgNM	1	632.42
		DVC	NA	Degradation	Old	tgNM	2	501.77
		DVC	NA	Degradation	Old	tgNM	3	203
		DVC	NA	Degradation	Old	tgNM	4	183.32
		DVC	NA	Degradation	Old	tgNM	5	434.41
		DVC	NA	Degradation	Old	tgNM	6	269.26
		DVC	NA	Degradation	Old	tgNM	7	879.9
		DVC	NA	Degradation	Old	tgNM	8	397.89
		DVC	NA	Degradation	Old	tgNM	9	446.9
		DVC	NA	Degradation	Old	tgNM	10	970.63
		DVC	NA	Degradation	Old	tgNM	11	475.36
		DVC	NA	Degradation	Old	tgNM	12	451.69
